# De Novo multi-omics pathway analysis (DMPA) designed for prior data independent inference of cell signaling pathways

**DOI:** 10.1101/2022.02.05.479228

**Authors:** Katri Vaparanta, Johannes A. M. Merilahti, Veera K. Ojala, Klaus Elenius

**Author notes:** Address correspondence to: Klaus Elenius.

## Abstract

New tools for cell signaling pathway inference from multi-omics data that are independent of previous knowledge are needed. Here we propose a new de novo method, the de novo multi-omics pathway analysis (DMPA), to model and combine omics data into regulatory complexes and pathways. DMPA was validated with publicly available omics data and was found accurate in discovering protein-protein interactions, kinase substrate phosphosite relationships, transcription factor target gene relationships, metabolic reactions, epigenetic trait associations and signaling pathways. DMPA was benchmarked against existing module and network discovery and multi-omics integration methods and outperformed previous methods in module and signaling pathway discovery especially when applied to datasets with low sample sizes and zero-inflated data. Transcription factor, kinase, subcellular location and function prediction algorithms were devised for transcriptome, phosphoproteome and interactome regulatory complexes and pathways, respectively. To apply DMPA in a biologically relevant context, interactome, phosphoproteome, transcriptome and proteome data were collected from analyses carried out using melanoma cells to address gamma-secretase cleavage-dependent signaling characteristics of the receptor tyrosine kinase TYRO3. The pathways modeled with DMPA reflected both the predicted function and the direction of the predicted function in validation experiments.
