## Supplementary Tables 1 to 11 for "De Novo multi-omics pathway analysis (DMPA) designed for prior data independent inference of cell signaling pathways": Supplementary_Table_1.xlsx

### Sheet: Supplemental_Table_1
Supplementary Table I
TYRO3 ICD Pathways
Pathway	Pathway_members
PATHWAY_1	INT_2,INT_25,INT_27,INT_37,INT_39,INT_45,INT_47,PROT_22
PATHWAY_2	INT_4,INT_12,INT_14,INT_21,INT_33,INT_36,PHOS_ST_51,PHOS_ST_63,PROT_41,PROT_44
PATHWAY_3	PHOS_ST_11,PHOS_ST_55,TRANS_13,TRANS_26,TRANS_29,PROT_114,PROT_131
PATHWAY_4	INT_20,PHOS_ST_38,PHOS_ST_40,TRANS_25,PROT_21,PROT_73,PROT_95
PATHWAY_5	INT_10,INT_16,INT_19,INT_48,INT_49,PROT_53,PROT_93
PATHWAY_6	PHOS_ST_4,PHOS_ST_20,PHOS_ST_73,PROT_29,PROT_125,PROT_135,PROT_136
PATHWAY_7	PHOS_ST_57,PHOS_ST_66,TRANS_11,TRANS_36,TRANS_37,PROT_1,PROT_2,PROT_96,PROT_115,PROT_117
PATHWAY_8	INT_48,PHOS_ST_15,PROT_15,PROT_37,PROT_66
PATHWAY_9	PHOS_ST_8,PHOS_ST_33,PHOS_ST_45,PROT_4,PROT_137
PATHWAY_10	PHOS_Y_1,PHOS_ST_13,PHOS_ST_36,PHOS_ST_39,PHOS_ST_58,PHOS_ST_59
PATHWAY_11	INT_7,PHOS_ST_24,PHOS_ST_49,PROT_27,PROT_118
PATHWAY_12	INT_10,INT_41,INT_53,PROT_6,PROT_37,PROT_50
PATHWAY_13	INT_17,INT_18,INT_24,INT_25,PROT_3
PATHWAY_14	INT_42,PHOS_ST_35,PHOS_ST_49,PROT_104
PATHWAY_15	PHOS_ST_1,PHOS_ST_56,PROT_36,PROT_52,PROT_60,PROT_65,PROT_97,PROT_123
PATHWAY_16	PHOS_ST_16,PHOS_ST_61,PHOS_ST_65,PROT_105
PATHWAY_17	TRANS_2,TRANS_14,TRANS_28,TRANS_45
PATHWAY_18	TRANS_6,TRANS_7,TRANS_15,TRANS_22,TRANS_31
PATHWAY_19	PROT_7,PROT_13,PROT_124,PROT_126,PROT_137
PATHWAY_20	INT_15,PHOS_ST_21,PROT_9,PROT_23,PROT_58,PROT_77,PROT_99,PROT_130
PATHWAY_21	INT_22,INT_26,INT_32,INT_34,INT_43,PROT_22,PROT_24,PROT_102,PROT_107
PATHWAY_22	INT_30,PHOS_ST_3,PHOS_ST_41,PROT_26,PROT_75,PROT_129
PATHWAY_23	INT_31,PROT_12,PROT_39,PROT_46,PROT_138
PATHWAY_24	PHOS_ST_10,PHOS_ST_14,PHOS_ST_27,PHOS_ST_46,PROT_111
PATHWAY_25	PHOS_ST_60,PHOS_ST_64,PHOS_ST_67,PROT_39,PROT_116,PROT_132
PATHWAY_26	TRANS_1,TRANS_5,TRANS_18,TRANS_30,TRANS_40
PATHWAY_27	TRANS_3,TRANS_39,PROT_20,PROT_31,PROT_42,PROT_47,PROT_62,PROT_68
PATHWAY_28	TRANS_38,PROT_52,PROT_57,PROT_63,PROT_67,PROT_81,PROT_82
PATHWAY_29	INT_35,INT_50,PHOS_ST_25,PHOS_ST_30,TRANS_17,PROT_69,PROT_100,PROT_128,PROT_134
PATHWAY_30	TRANS_23
PATHWAY_31	PHOS_ST_7
PATHWAY_32	PHOS_ST_42
PATHWAY_33	TRANS_9,TRANS_16,TRANS_24
PATHWAY_34	INT_3,INT_11,INT_13,INT_28,INT_34,INT_46,INT_49,TRANS_34,PROT_86,PROT_110,PROT_120
PATHWAY_35	INT_40,PHOS_Y_3,PHOS_ST_5,PHOS_ST_75,TRANS_42,PROT_26,PROT_38,PROT_48,PROT_74,PROT_76,PROT_90
PATHWAY_36	INT_1,INT_44,INT_52,PHOS_Y_2,PHOS_ST_80,PROT_19,PROT_25,PROT_56,PROT_71,PROT_72,PROT_84,PROT_99,PROT_101,PROT_103
PATHWAY_37	INT_7,INT_51,INT_54,PHOS_ST_34,TRANS_8,TRANS_44,PROT_16,PROT_32,PROT_43,PROT_45,PROT_61,PROT_64,PROT_70,PROT_80,PROT_81,PROT_88
PATHWAY_38	PHOS_ST_12,PHOS_ST_22,PHOS_ST_28,PHOS_ST_32,PHOS_ST_50,PHOS_ST_52,PHOS_ST_54,PHOS_ST_70,PHOS_ST_81,PROT_35,PROT_106,PROT_108
PATHWAY_39	PHOS_ST_68,TRANS_21,PROT_5,PROT_8,PROT_11,PROT_14,PROT_28,PROT_59,PROT_119,PROT_131
PATHWAY_40	PHOS_ST_77,TRANS_4,TRANS_10,TRANS_33,TRANS_35,PROT_5,PROT_7,PROT_12,PROT_34,PROT_83,PROT_106,PROT_127
PATHWAY_41	INT_6,INT_9,INT_29,INT_38,PHOS_ST_18,PHOS_ST_43,PHOS_ST_69,PHOS_ST_76,TRANS_5,TRANS_27,TRANS_32,PROT_17,PROT_18,PROT_33,PROT_54,PROT_78,PROT_79,PROT_91,PROT_94,PROT_98
PATHWAY_42	PHOS_ST_6,PHOS_ST_9,PHOS_ST_19,PHOS_ST_26,PHOS_ST_29,PHOS_ST_31,PHOS_ST_37,PHOS_ST_47,PHOS_ST_53,PHOS_ST_62,PHOS_ST_68,PHOS_ST_71,PHOS_ST_73,PHOS_ST_78,PHOS_ST_79,TRANS_20,TRANS_21,PROT_8,PROT_10,PROT_11,PROT_30,PROT_55,PROT_87,PROT_89,PROT_114,PROT_119,PROT_131
PATHWAY_43	INT_5,INT_8,INT_23,PHOS_ST_48,PHOS_ST_59,PHOS_ST_74,TRANS_34,PROT_49,PROT_51,PROT_92,PROT_122
PATHWAY_44	PHOS_ST_44,PHOS_ST_72,TRANS_12,TRANS_19,TRANS_41,TRANS_43,PROT_85,PROT_113
PATHWAY_45	PHOS_ST_2,PHOS_ST_17,PHOS_ST_23,PHOS_ST_62,PROT_10,PROT_40,PROT_133
PATHWAY_46	PROT_109,PROT_112
Full-length TYRO3 Pathways
Pathway	Pathway_members
PATHWAY_1	PHOS_ST_29,TRANS_31,PROT_43,PROT_88,PROT_105,PROT_109
PATHWAY_2	PHOS_ST_44,PHOS_ST_46,PHOS_ST_53,PHOS_ST_92,PROT_14,PROT_68,PROT_82,PROT_101,PROT_115
PATHWAY_3	PHOS_ST_10,PHOS_ST_47,PHOS_ST_49,PROT_13,PROT_25,PROT_92
PATHWAY_4	PHOS_ST_54,PHOS_ST_62,PHOS_ST_76,PROT_31,PROT_36,PROT_45,PROT_90,PROT_93
PATHWAY_5	PHOS_ST_14,PHOS_ST_19,PHOS_ST_45,PHOS_ST_61,PROT_3,PROT_15,PROT_71,PROT_85,PROT_102
PATHWAY_6	PHOS_ST_51,PHOS_ST_64,PHOS_ST_99,PROT_8,PROT_12,PROT_61,PROT_62,PROT_77
PATHWAY_7	PHOS_ST_17,PHOS_ST_35,PHOS_ST_66,PHOS_ST_95,PHOS_ST_96,PROT_79,PROT_103,PROT_114
PATHWAY_8	INT_12,PHOS_ST_27,PHOS_ST_71,PHOS_ST_78,PROT_129
PATHWAY_9	INT_1,PHOS_Y_5,PHOS_ST_1,PHOS_ST_31,PHOS_ST_39,PHOS_ST_41,PHOS_ST_68,PHOS_ST_82,PROT_39,PROT_40
PATHWAY_10	PHOS_ST_59,PROT_47,PROT_58,PROT_74,PROT_95
PATHWAY_11	TRANS_7,TRANS_21,TRANS_32,TRANS_33,TRANS_39
PATHWAY_12	TRANS_8,TRANS_25,PROT_1,PROT_86,PROT_88
PATHWAY_13	INT_2,PHOS_Y_2,PHOS_ST_42,PROT_40
PATHWAY_14	INT_6,INT_11,INT_13,PHOS_ST_43,PROT_130
PATHWAY_15	INT_10,INT_17,INT_21,INT_24,PROT_107
PATHWAY_16	PHOS_Y_1,PHOS_ST_22,PHOS_ST_27,PHOS_ST_28,PHOS_ST_30,PROT_86
PATHWAY_17	PHOS_Y_3,PHOS_ST_90,TRANS_28,PROT_22,PROT_110
PATHWAY_18	PHOS_Y_4,PHOS_ST_64,PROT_36,PROT_69,PROT_80
PATHWAY_19	PHOS_ST_18,PHOS_ST_72,PROT_21,PROT_118
PATHWAY_20	PHOS_ST_26,TRANS_1,PROT_64,PROT_125
PATHWAY_21	PHOS_ST_50,PHOS_ST_73,PHOS_ST_77,PROT_51,PROT_121
PATHWAY_22	PHOS_ST_93,PHOS_ST_103,PROT_9,PROT_111,PROT_128
PATHWAY_23	PHOS_ST_101,PHOS_ST_104,PROT_6,PROT_97
PATHWAY_24	TRANS_4,TRANS_11,TRANS_13,TRANS_45
PATHWAY_25	PROT_5,PROT_35,PROT_59,PROT_126
PATHWAY_26	INT_18,PHOS_ST_2,PHOS_ST_3,PHOS_ST_69,PHOS_ST_82,PHOS_ST_83
PATHWAY_27	INT_23,PHOS_ST_79,TRANS_5,TRANS_6,TRANS_36,TRANS_37,PROT_91
PATHWAY_28	PHOS_ST_6,PHOS_ST_8,PHOS_ST_88,PROT_18,PROT_75
PATHWAY_29	PHOS_ST_7,PHOS_ST_103,TRANS_24,PROT_78,PROT_98,PROT_100,PROT_120,PROT_124
PATHWAY_30	PHOS_ST_8,PROT_14,PROT_37,PROT_76,PROT_83,PROT_104
PATHWAY_31	PHOS_ST_15,PHOS_ST_23,PHOS_ST_24,PHOS_ST_33,PHOS_ST_52,PHOS_ST_56,PHOS_ST_105
PATHWAY_32	PHOS_ST_28,PHOS_ST_38,PHOS_ST_58,PROT_1,PROT_27,PROT_42
PATHWAY_33	PHOS_ST_34,PHOS_ST_75,PHOS_ST_87,PROT_32,PROT_112,PROT_117
PATHWAY_34	PHOS_ST_37,PHOS_ST_67,PHOS_ST_70,PHOS_ST_81,PHOS_ST_98,PROT_16
PATHWAY_35	PHOS_ST_65,PROT_10,PROT_11,PROT_20,PROT_24,PROT_48,PROT_52
PATHWAY_36	TRANS_10,TRANS_19,PROT_28,PROT_53,PROT_54,PROT_72,PROT_73
PATHWAY_37	TRANS_12,TRANS_18,TRANS_22,PROT_23,PROT_29,PROT_33,PROT_50
PATHWAY_38	INT_3,PHOS_ST_40,PHOS_ST_82,PHOS_ST_84,PHOS_ST_86,PROT_41,PROT_44,PROT_106
PATHWAY_39	PHOS_ST_5,PHOS_ST_13,PHOS_ST_25,PROT_4,PROT_49,PROT_57,PROT_60,PROT_63,PROT_66,PROT_67,PROT_70,PROT_94,PROT_99,PROT_122
PATHWAY_40	PHOS_ST_9
PATHWAY_41	PHOS_ST_94
PATHWAY_42	PHOS_ST_55,PHOS_ST_89,PHOS_ST_91
PATHWAY_43	TRANS_2,TRANS_14,TRANS_15,TRANS_20,TRANS_21,TRANS_22,TRANS_23,TRANS_26,TRANS_27,TRANS_29,TRANS_32,TRANS_41,TRANS_43
PATHWAY_44	PHOS_ST_11,PHOS_ST_12,PHOS_ST_32,PHOS_ST_60,PROT_19,PROT_26,PROT_30,PROT_46,PROT_55,PROT_56,PROT_65,PROT_96,PROT_113
PATHWAY_45	INT_4,INT_5,INT_7,INT_9,INT_10,INT_11,INT_15,INT_16,INT_22,PHOS_Y_2,PHOS_ST_4,PROT_119,PROT_127
PATHWAY_46	TRANS_3,TRANS_9,TRANS_16,TRANS_17,TRANS_30,TRANS_38,TRANS_40,TRANS_42,TRANS_44,TRANS_46,PROT_17,PROT_87,PROT_91
PATHWAY_47	INT_2,INT_4,INT_7,INT_9,INT_14,PHOS_Y_2,PROT_2,PROT_119,PROT_127
PATHWAY_48	PHOS_ST_36,PHOS_ST_97,PROT_38,PROT_81,PROT_84,PROT_116,PROT_123
PATHWAY_49	PHOS_ST_16,PHOS_ST_20,PHOS_ST_24,PHOS_ST_48,PHOS_ST_57,PHOS_ST_63,PHOS_ST_74,PHOS_ST_100,PHOS_ST_102,PROT_7,PROT_34,PROT_129
PATHWAY_50	TRANS_2,TRANS_4,TRANS_15,TRANS_20,TRANS_21,TRANS_22,TRANS_26,TRANS_27,TRANS_34,TRANS_35,TRANS_43
PATHWAY_51	INT_8,INT_12,INT_13,INT_19,INT_20,PHOS_ST_21,PHOS_ST_80,PHOS_ST_85,PHOS_ST_97,PROT_1,PROT_89,PROT_105,PROT_108
