## Supplementary Tables 1 to 11 for "De Novo multi-omics pathway analysis (DMPA) designed for prior data independent inference of cell signaling pathways": Supplementary_Table_2.xlsx

### Sheet: Sheet1
Supplementary Table II
Interactome complexes
TYRO3 ICD; Regulatory complexes		Full-length TYRO3; Regulatory complexes
complex_name	complex_members	complex_name	complex_members
INT_1	APEX1,SVIL,TXLNG,NACC1,CHMP7,UTP6,ATAD5,COL7A1,KIAA0391,MYH15,MAK,SCAPER,MAB21L3,CEP162	INT_1	CORO1B,DDX51,ECHDC1,TYRO3,SERPINB8,PLOD2
INT_2	ZYX,HMGA2,PHAX,GTF2E1,DYRK4,COL6A5,COG7,RTP5,KDM4B	INT_2	PRCC,RNF213,TAF15,IFIH1,SEC23IP,NAA16
INT_3	GART,MAP3K2,POLR2B,MSH6,PCF11,ACP5,MRPL40	INT_3	KTN1,XAB2,TOPBP1,C6orf222,NME8,NT5C1B
INT_4	KANK1,CHTF18,PIK3C3,ARHGEF18,CFAP47,RIMS1,IL16,GIPR	INT_4	PGAM4,JPT1,KTN1,AAK1,SARS,NOSIP,METTL15,CCDC191,DERL1
INT_5	BAX,GNPNAT1,HAGH,IPMK,TADA2B,PARD3B	INT_5	RANBP2,API5,SBDS,JUNB,KIF4A,SHROOM2,GTPBP10,XAB2
INT_6	SEC63,CEMIP,TOPBP1,NGLY1,ATG2A,GRIK2	INT_6	TRABD,SUGT1,IFIT2,PDXP,NUMB,PMM2,DERL1
INT_7	PTPN12,XPO4,DYRK2,ZSCAN26,DNAH6,PIGX,AASS	INT_7	NAA10,CORO1B,THUMPD1,SHROOM2,PCTP
INT_8	GNPNAT1,PPP2R5E,IRF9,ELL2,SPATA31D1,CMYA5,TRIL	INT_8	SPTAN1,HMMR,GAPDHS,TERF2,MED8
INT_9	ATP1B3,PFDN4,CEP68,ABL1,GUCY2F,ZNF2,PNLIPRP1,VSIG8	INT_9	RNF213,SSB,RAB14,DPYSL3,SAMHD1
INT_10	AMOTL2,TSC2,WDR43,DIXDC1,GREB1L,OR4K15,SLC8A1	INT_10	VAPB,SWAP70,EIF2B1,MTMR6,DDX60L
INT_11	MAP3K2,EIF1AY,PTDSS1,TNRC6A,EPOR,ALKAL2	INT_11	TIPRL,ADPGK,GOSR1,CDK10,PCID2,UCHL1,NME8
INT_12	CYR61,FAM50A,VPS18,MDK,FAM90A26,NALCN	INT_12	METAP1,ZNF609,ZBTB24,PABPC4L,STX5,CYTH3,FAM90A12P,KCNH7
INT_13	RPRD2,POLR2B,ELL,SESN2,CLP1,FCHO1,ZFHX2	INT_13	MRTO4,SSB,DHCR7,MAP4K3,CFAP20,TERF2,MTPAP
INT_14	MCTS1,GRIPAP1,EMG1,CCDC124,TRIP10,CHID1,NUF2,ASPDH,TMPRSS5,EML6,PEX11B,CPS1	INT_14	ATP6V1B2,RPA1,SEC23B,DTX3L,FOXD2
INT_15	PPP1R11,TXLNG,ARHGEF16,ALKBH2,SIRPA,GABRD,ECT2L,POLR2K,PHACTR1,KIAA0319	INT_15	MX1,SORBS3,DDX60L,TCP10,RNF17
INT_16	SLC9A3R2,GTF2F1,NAV1,SNX18,NUDT3,CNOT7,SARG,TUT1,KCNH1	INT_16	ATIC,CLIC4,PTGES3,PLEKHA7,PTPN23,NLE1
INT_17	NOM1,DNMT1,VPS52,CDK5RAP2,S100A8	INT_17	ANP32B,API5,NUDT4,SWAP70,NOP14,EVPL
INT_18	CDYL,PRIM1,RTFDC1,VPS33A,SLC2A11	INT_18	UHRF1,GRPEL2,CEMIP,CLK1,KCNH7
INT_19	RASA2,ACP5,MEX3A,C12orf29,TRIM65	INT_19	WWTR1,TRIM3,SPIRE1
INT_20	PIH1D1,PAWR,RUNX1,BMP1,TBC1D8	INT_20	SLC39A10
INT_21	FNDC3A,GAS7,CCDC124,SREK1,SUPV3L1,CUL4A,ATM	INT_21	ANXA1
INT_22	RPS6KA1,INTS1,UCHL1,GPR50,PLP1	INT_22	SENP6
INT_23	RABL6,PAPOLA,SAMD15,LIN9,TANK	INT_23	CDKL5
INT_24	NOM1,DENR,SORBS2,FAM133B,SLC22A12,CFAP299	INT_24	TAGLN2,PYCR2,SRI,REPS1,DPYSL2,IFIH1,CSTF1,PLOD2,QKI,NME6,CC2D1B
INT_25	WASHC2A,SPECC1L,RNASEH1,SPECC1,EXOC5,ZNF346,COG8,TIMM21,FUT9,SEMA6C
INT_26	ZYX,NXF1,WNK1,DDX58,COL11A1,HECW1
INT_27	HMGA2,KIDINS220,DKK1,ARGLU1,PDZD9,LTB4R2
INT_28	MAP3K2,5-Mar,SURF1,LENG9
INT_29	SEC63,RBM42,GUCY2D,JPH4
INT_30	PIH1D1,CSPP1,PRSS23,CCDC14,CRISPLD1
INT_31	EPB41L2,CALD1,KIF21B,FLT4
INT_32	WNK1,PSIP1,CBX4,MORF4L1,INTS7,ASH1L
INT_33	GRIPAP1,NOP10,RGS10,HAUS6,IL12RB2
INT_34	AP1S1,SYNJ2,GAD2,ZZZ3
INT_35	GTSF1,NDUFC2,KIAA2026,APC2,OR13C8
INT_36	GLG1,SYNC,UBE3C,AMIGO3
INT_37	SSH2,ADCY9,CCDC85A,WDR64
INT_38	TTBK1,PLEKHO1,POU4F1,FAT2
INT_39	DENR,NCAPG,KLHDC4,C9orf78,FARP2,TUBGCP3,PTPN13,IQSEC2,NEURL1B,LRR1,COQ8A,MED23,FUT2
INT_40	PACS1,EMSY,FAM110C,KCNJ11,NUMBL
INT_41	AMOTL2,NUP160,RELCH,CTTNBP2,DMAC2,SMOC1,TCTE3
INT_42	BICD1,GPC5,BTBD9,UBXN8,RPUSD4
INT_43	SRGAP2,KIF20A,SASS6
INT_44	NUP98
INT_45	ZFYVE19,PIP4K2B,HAUS8
INT_46	ITPR3,CAMSAP1,ARMCX2
INT_47	PIP4K2C,TRIM2,RETNLB
INT_48	MICALL1,SUPT5H,ENAH,SYMPK,NIPBL,SUPT6H,CLASRP,TAOK3,ARHGEF17,IFT81,SLFN14,KCNH5,MTUS2
INT_49	GNE,MCAT,PRPSAP1,MRM2,PTDSS1,MARK2,GOSR1,TCP10,CEP63,SDHAF3
INT_50	CCNL2,MRPL48,PPP4C,MRM2,GRB2,MICU2,THAP3,METTL1,DNAH2,DHX58,USPL1,PNMA6F,MCU,RBM48,HEATR5B,PPARGC1B
INT_51	CENPC,NUP188,MPZ,TEX13C,DYNC2H1,STKLD1,HOMER2,INTS4,DNAJC25,BMT2,MUC15,LEG1,PDE8B
INT_52	SVIL,HIST1H1A,ERC1,C2CD2,ARHGAP1,CHMP7,RTF1,ITGAL,ERC2,LMTK3,TSSK4,ADGRB3
INT_53	RIF1,VPS53,SCAF4,DIS3,SDE2,ABL2,CSNK1A1,AMMECR1L,MLH1,OTOG
INT_54	PTGES2,PTPN12,NUP188,MPZ,DYNC2H1,HOMER2,INTS4,BMT2,MUC15,LEG1,XKR5,CCDC187
Phospho ST complexes
TYRO3 ICD Complexes		Full-length TYRO3 complexes
complex_name	complex_members	complex_name	complex_members
PHOS_ST_1	E2F8_S71,LRP6_S589,TCF20_S1335,EIF4EBP2_T50,NAV3_T842,DOCK10_T469,DOCK10_T471	PHOS_ST_1	ADCY6_S576,TYRO3_S466,SH3D19_S369,DTX3L_S532,FNDC3A_S203,UCKL1_T19,UCKL1_T23
PHOS_ST_2	NACA_S1995,SPP1_S263,SPP1_S267,WARS_S4,HNRNPK_S116,ZC3HAV1_T380,NUFIP2_T571	PHOS_ST_2	RNH1_S285,RNH1_S290,RPL17_S142,SFN_S63,SFN_S64,ACAT2_S123,REXO4_S15
PHOS_ST_3	ARHGEF11_S592,CDK11B_S589,MCM6_S13,SYNE2_S4108,IRS2_S828,REPIN1_T344	PHOS_ST_3	PGAM1_S23,DDX10_S539,PPP1R18_S221,HUWE1_S2910,RIMS1_S881,EHBP1_T718,TP53RK_T8
PHOS_ST_4	MID1_S96,FXR1_S420,FXR1_S423,FLCN_S302,FLCN_S68,TCF12_S67	PHOS_ST_4	FNTA_S373,CHD1L_S636,ARHGEF2_S174,PHF12_S131,BARD1_S330,IRS2_S736,H2AFX_T137
PHOS_ST_5	SMARCA5_S47,OFD1_S684,_S104,WDTC1_S511,PRKCI_T564,RANBP1_T7,MYBBP1A_T1269	PHOS_ST_5	EEF2K_S470,MB21D1_S37,MAPK1IP1L_S15,RREB1_S1174,RREB1_S1175,ANKZF1_S361,MTMR4_S629
PHOS_ST_6	ZFC3H1_S1303,ZFC3H1_S1304,MCM3AP_S538,CBX1_S89,CTNNBL1_S545,UFD1L_S247,GRAMD1A_S267,CDC42EP3_S89,RBMX2_S186,NCL_T214	PHOS_ST_6	EEF2K_S474,SCN4A_S962,MECP2_S229,MKI67_T1246,MKI67_T1247,ATRX_T724
PHOS_ST_7	PRDM1_S288,ERBB2_S1078,ERBB2_S1083,EPB41_S188,EPB41_S191,MCC_S485,PRKAG2_S65	PHOS_ST_7	CHD2_S1364,CLASP1_S260,SGK223_S745,NAV1_S757,NEDD4L_S449,RBBP8_S233,ZNF580_S15,CASP8AP2_S20
PHOS_ST_8	NOP2_S807,SPTBN1_S2164,THOC2_S1417,ANKZF1_S361,NMNAT1_S117,SRRM2_S2032,SRRM2_S323,SRRM2_T2034	PHOS_ST_8	CHD2_S1365,TNK1_S502,FAM175B_S280,HERPUD2_S93,HERPUD2_S94,CASP8AP2_S1368,TEX10_T29
PHOS_ST_9	NES_S1409,NES_S1418,MELK_S505,HDGFRP2_S633,GBF1_S1784,STARD13_S133	PHOS_ST_9	CHEK1_S331,ARHGEF11_S663,HLCS_S124,CNN3_S296,NCOA2_S736,ANKLE2_S487,ANKLE2_S496,CCDC120_S360
PHOS_ST_10	FAM193A_S293,CROCC_S1451,CROCC_S1460,PDXDC1_S724,GIGYF2_S26,TANK_S126,ARHGAP5_T1217	PHOS_ST_10	MAST4_S209,MAST4_S213,TAB3_S385,KCTD5_S10,CDC42BPB_S1686,RAD23B_T155,TRA2A_T88,MTDH_T143,ZNF428_T108,MALSU1_T88
PHOS_ST_11	TMF1_S330,TMF1_S333,MAP4K2_S328,HNRNPD_S190,KIZ_S317,KIZ_S321,WIPI2_S413	PHOS_ST_11	RAD21_S200,CENPC_S709,CENPC_S710,SGOL2_S1187,GBF1_S1789,TXLNG_S97,RAD21_T199,RICTOR_T1332
PHOS_ST_12	MELK_S529,NUP188_S1717,MAST2_S66,PDXDC1_S722,CEP112_S242,CASC5_S956,MPP6_S106	PHOS_ST_12	MGRN1_S506,SNUPN_S350,CAMLG_S55,CAMLG_S61,SGK223_S782,GPATCH2L_S86,MDC1_T448,RABGAP1_T996
PHOS_ST_13	WDR81_S670,ARHGAP12_S176,USP20_S373,DDX52_S62,H2AFX_T60,SYNE1_T8360,DDX52_T64	PHOS_ST_13	SUPT7L_S99,MPZL1_S210,PLEKHO1_S271,ZC3H13_S1014,ZC3H13_S1017,TNS2_S830,NEURL4_S502,MMS19_S1030
PHOS_ST_14	TSC1_S361,GAS2L1_S436,GAS2L1_S438,TAOK3_S440,ILF3_T592,TSC1_T360	PHOS_ST_14	ARHGEF11_S1300,F2R_S418,SLC19A1_S225,ATRX_S316,PMS2_S523,RAD51AP1_S120,CEP95_S449,BRIP1_S1237,CASP8AP2_S875,ZC3H11B_T185,HSP90B1_T792
PHOS_ST_15	NACA_S2049,MAPT_S519,MAPT_S552,CADPS_S91,CADPS_S98,MAPT_T548,PRKCI_T412,WDR44_T268,WDR44_T271,SH3PXD2A_T731	PHOS_ST_15	ARID1A_S1755,TXLNA_S14,MAP1B_S1262,SMARCA4_S1382,PRPF4B_S239,KIF13A_S636,UBN1_S493,GTSE1_S243
PHOS_ST_16	ABLIM1_S455,ARHGEF11_S1295,PSME3_S24,PRKCD_S664,PTPN13_S1014,GPS1_S468,CEP350_S1259,PSMD1_S829,PSMD1_T830	PHOS_ST_16	HSP90AB1_S255,CANX_S564,NES_S1506,RGPD4_S1993,HSP90AB2P_S177,MPRIP_S326,CLASP1_S1223,RBM12B_S710,FNBP4_S499,FNBP4_S508,INPP5F_S827
PHOS_ST_17	PPP6R2_S771,PARP1_S782,DAPK1_S289,STXBP1_S594,TP53BP1_S784,MAML1_S45,UTP14A_S453,TCOF1_T1358	PHOS_ST_17	SLC18A1_S517,DDR2_S461,LARP1B_S340,LARP1B_S343,NAPRT_S537,C10orf82_S18
PHOS_ST_18	LRP6_S589,HSP90AB1_S718,AHNAK_S508,BPTF_S1297,CDC37_S12,SPECC1_S134,FBXO42_S488,OCIAD1_S108,GNG12_S7,PRRC2C_S924,LRP6_T581,RPL24_T83,PRKCQ_T210,ARHGEF2_T965,ERVK-6_T17,PRRC2C_T932	PHOS_ST_18	ITGA4_S1021,PTPN12_S613,MAP7D1_S544,ARFGEF3_S1991,LYRM5_S6,ZFYVE19_S463
PHOS_ST_19	RECQL5_S815,GPATCH4_S128,GPATCH4_S130,FAM83H_S516,HDGFRP2_S633,C18orf25_S69,RPS6KC1_S528,TNKS1BP1_S893,PDS5B_S1383,MYO5A_S600,NUP153_T699	PHOS_ST_19	SLMAP_S452,ING5_S118,USP6NL_S642,BCL7B_S122,NDRG3_S349,EXO1_S700,EXO1_S702,PLAA_S50
PHOS_ST_20	BAG3_S182,SNRNP70_S410,ZDHHC20_S305,PDXDC1_S718,MTSS1L_S612,UBE2O_S441,OSBPL3_S304,SYNRG_S473,SRRM2_S970	PHOS_ST_20	LRRFIP1_S714,SRRM1_S429,SRRM1_S431,FNBP4_S508,BUD13_S248,INPP5F_S830
PHOS_ST_21	MAP2_S947,TPT1_S46,TAB1_S395,TAB1_S396,TRAF3IP1_S476,ARHGEF1_S10,ACD_S111,EME1_S15,CSTF2T_S557,PALM_T141,PALM_T145	PHOS_ST_21	POLR1C_S4,PPM1G_S183,DBI_S2,PTPRK_S856,LARP7_S298,LARP7_S299,ECM29_S833,NUP133_S27,CHTF18_S871,GPKOW_S42,WWC3_S927,PTPRK_T860,NUP133_T28
PHOS_ST_22	HRH1_S233,MAST2_S900,PLEKHO2_S390,SYMPK_S1243,ZNF668_S10,ARFGAP3_S331,KIAA1522_S342,CEP131_S47	PHOS_ST_22	TIMM8A_S94,MICALL1_S309,MIA2_S1144,NANS_S275,OCIAD1_S123,SACS_S2511,AKAP2_S152,ZBTB7B_T529
PHOS_ST_23	GCOM2_S364,CRYBG3_S457,CRYBG3_S636,MTMR14_S530,SGPP1_S112,MBD2_S407,MKI67_T1261,PLEKHO2_T311	PHOS_ST_23	GAS7_S163,ILF3_S382,PRPF4B_S239,PRPF4B_S241,UHRF1_S91,MDN1_S4752,MDN1_S4754,BAZ1B_S158
PHOS_ST_24	FAM168B_S6,TPD52L2_S21,GIGYF1_S17,PAICS_S35,TRIM23_S333,PTPN21_S658,FAM21A_S877	PHOS_ST_24	ZNF609_S758,RSL1D1_S427,RBMX_S116,MARCKSL1_S22,PPIG_S413,PPIG_S415,EDC4_S871,SCAF11_S341,CFL1_T25
PHOS_ST_25	ARID1A_S696,PFKFB2_S493,ZC3H11A_S495,HMGB1_S35,HIRA_S611,HIRA_S612,MTFR1_S119,NAV3_T850	PHOS_ST_25	WIZ_S1006,CSNK1D_S382,TP53BP1_S1426,TAF3_S183,EMSY_S209,GPATCH2L_S88,MDC1_T448
PHOS_ST_26	ZFC3H1_S1304,PPID_S198,PDLIM5_S232,9-Sep_S80,KIDINS220_S1521,KIDINS220_S1526,RBMX2_S188,IRS2_S620	PHOS_ST_26	SCN4A_S962,ST5_S233,CDR2_S311,SRSF7_S192,PRUNE2_S2211,TCEAL4_S102,ASPSCR1_S500,ZNF580_S15,LZTS1_S233,F11R_S287,NUP98_T1772
PHOS_ST_27	ZFC3H1_S953,EPB41_S84,EPB41_S85,MAP4K2_S394,MAST2_S74,FLCN_S62	PHOS_ST_27	NACA_S1995,PBX2_S323,CSNK2B_S209,SOS1_S1134,SRRM2_S2382,MARK3_T549,PBX2_T320
PHOS_ST_28	MCM3AP_S430,ZFAND5_S48,CREM_S274,KIAA1522_S858,KIAA1522_S862	PHOS_ST_28	NACA_S2049,AGPS_S65,NDUFAB1_S69,DMWD_S493,ZBTB7B_T529
PHOS_ST_29	BUB1B_S543,SKA3_S119,SGPP1_S112,PDS5B_S1383,PRR12_T740	PHOS_ST_29	AGPS_S65,RNF113A_S253,PROSER2_S43,DDX17_S571,RBSN_S548,SPG21_S304
PHOS_ST_30	PFKFB2_S493,CRK_S225,BFSP2_S236,MTMR10_S751,ACIN1_S328	PHOS_ST_30	SRP72_S621,SRP72_S635,TPT1_S46,NOP14_S117,PLEC_S125,FAM117B_S273,ARHGEF1_S10,PPP1R12A_T696,LMNB1_T575,MKI67_T347
PHOS_ST_31	RECQL5_S488,KAT7_S111,BTF3_S30,RPS11_S67,MELK_S356,PRCC_S278,ORC2_T116,ZC2HC1A_T244	PHOS_ST_31	PTPDC1_S438,UBA1_S46,SPRR2D_S38,MARCKSL1_S116,PLEC_S1721,DHX30_S226,SRP72_T571,TLN2_T1843
PHOS_ST_32	HRH1_S380,PSEN1_S367,PRKAG2_S143,RAD50_T690,SRRM2_T1511	PHOS_ST_32	SRSF10_S253,CAV2_S20,C18orf21_S126,SRSF10_T255,C18orf21_T130
PHOS_ST_33	RBM5_S59,SPTBN1_S2164,MAST2_S74,TANC2_S1545,IFI16_T149	PHOS_ST_33	SMARCA4_S1382,LRRFIP1_S565,FANCD2_S1412,HPS4_S355,SRRM2_T458
PHOS_ST_34	KIF2A_S585,MCM6_S758,GRAMD1B_S581,BAIAP2L2_S473,BAIAP2L2_S474,SRRM1_S743,PUM2_S102,GRAMD1B_T585	PHOS_ST_34	TFAP4_S124,FKBP15_S14,RC3H1_S535,REM2_S240,TANC1_S1465
PHOS_ST_35	MVB12A_S202,CDCA5_S75,KCTD15_S35,KCTD15_S38,OSBPL10_S223	PHOS_ST_35	RASA3_S833,KIF26B_S1717,SGOL2_S1032,CMYA5_S1551,OGFOD1_S430,MBD1_S391,MBD1_S399,ZNF567_T498,CMYA5_T1542
PHOS_ST_36	KIAA1598_S464,KIAA1598_S467,EIF5B_S186,WDR81_S670,POGZ_S1360,FGD1_T711	PHOS_ST_36	CHD4_S1570,MON1B_S61,PHC2_S631,COG4_S11,COG4_S17,SAFB2_T201
PHOS_ST_37	WASH1_S345,WASH2P_S358,WASH3P_S343,WASH4P_S345	PHOS_ST_37	MYCBP2_S2871,ZC3HC1_S370,PHRF1_S925,PHRF1_T923
PHOS_ST_38	CBX4_S467,ZC3H4_S1104,CAPSL_T126,CAPSL_T132	PHOS_ST_38	TUSC2_S50,PITPNB_S262,COPA_S179,DMWD_S493,DMWD_S495
PHOS_ST_39	RGPD5_S353,RGPD5_S355,RGPD8_S353,RGPD8_S355	PHOS_ST_39	PARP1_S782,HNRNPH3_S298,IQGAP1_S1443,MCM6_S762
PHOS_ST_40	ANKRD28_S1050,PRPF4B_S294,CCDC14_S124,SYDE2_S622	PHOS_ST_40	JUNB_S259,DMWD_S493,DOCK4_S1620,JUNB_T255
PHOS_ST_41	ADAM20_S627,ADAM20_S632,CCDC14_S798,PLEKHG2_S469,AFF4_S706,SMEK1_T703,EIF2AK4_T667	PHOS_ST_41	RIC1_S1040,CDK12_S268,CDK12_S270,PA2G4_T386
PHOS_ST_42	ZFC3H1_S952,ATXN1L_S361,ATXN1L_S366,AKTIP_S30	PHOS_ST_42	TRAPPC12_S109,MKNK1_S226,TRAPPC12_T107,VDAC3_T4
PHOS_ST_43	PRKD3_S391,EHBP1_S710,KIF13B_S1410,EHBP1_T718	PHOS_ST_43	HYPK_S38,DDX56_S124,DDX56_S126,IGF2BP1_S181
PHOS_ST_44	SASH1_S507,EHD1_S456,NRBP2_S22,ZC2HC1A_T244	PHOS_ST_44	CNKSR3_S383,CLCN7_S60,CNKSR3_S383,NDN_S316,MAK16_S197,MAK16_S200
PHOS_ST_45	ABL1_S718,MAST2_S92,CEP112_S242,TSC1_S505,PRKAG2_S143	PHOS_ST_45	ARVCF_S335,C3orf17_S265,GTF3C2_S165,CIZ1_S838
PHOS_ST_46	POLR2M_S179,RICTOR_S21,MAML1_S360,SF3B2_T311,RAD50_T690	PHOS_ST_46	UNC13B_S367,HIST2H3A_S29,STK11IP_S775,TXLNG_S517
PHOS_ST_47	MCC_S828,RFTN1_S199,NOL8_S663,NOL8_S664	PHOS_ST_47	MAST4_S1304,MAST4_S1306,NFYA_S326,CEP95_S447,KIAA1522_S545,CTDSPL2_T86
PHOS_ST_48	ERCC5_S526,MTFR1L_S103,MTMR10_S751,KMT2B_S2348,SOX13_S338,PSMD2_T24	PHOS_ST_48	DYNC1LI2_S391,RALBP1_S48,RALBP1_S62,FNBP4_S508
PHOS_ST_49	TRIM23_S333,CDCA5_S75,IL1RAP_S556,CEP170B_T1304	PHOS_ST_49	MED14_S1112,MPDZ_S1283,TMEM201_S441,FBXO30_T212
PHOS_ST_50	TMPO_S306,NUP188_S1709,DCHS2_S416,DCHS2_S417,MAML1_S360,TANK_S129	PHOS_ST_50	SPAG7_S114,SLC19A1_S5,MAP1B_S1258,QSER1_S1231,RC3H1_S863,ZBTB3_S362
PHOS_ST_51	NES_S1207,MICAL1_S872,MICAL1_S875,STRAP_S338	PHOS_ST_51	SCAF4_S154,TNK1_S500,POLE4_S32,CHMP3_S182,POLE4_T31
PHOS_ST_52	PSEN1_S366,SCRIB_S1232,TCF12_S559,NRBP2_S22	PHOS_ST_52	POLR1A_S1429,MATR3_S766,ADNP_S955,SMARCAD1_S57,SMARCAD1_T54
PHOS_ST_53	RAD23B_S160,YTHDC2_S1201,INCENP_S894,INCENP_S899	PHOS_ST_53	CNOT4_S424,RBM6_S362,ASPH_S29,RPAIN_S18,TRERF1_S621,PRR36_S243
PHOS_ST_54	CREM_S274,CREM_S277,MAST2_S92,THOC2_S1450,STK4_T340	PHOS_ST_54	TK1_S231,CSNK1D_S331,TAB3_S506,CAMKK1_S74,CAMKK2_S100
PHOS_ST_55	ATP7A_S270,RBM20_S742,CRYBG3_S931,EYA1_S19,TANC2_S169	PHOS_ST_55	TFPT_S180,TFPT_S188,INCENP_S481,RANBP2_T779
PHOS_ST_56	FAM65A_S351,TMEM9_S137,TMEM9_S144,IRF2BP1_T396	PHOS_ST_56	RANBP1_S14,CLINT1_S227,CLINT1_S232,UBN1_S493
PHOS_ST_57	PHLDB2_S384,PHLDB2_S387,SLC35G2_S409,DDX47_S8	PHOS_ST_57	NOP2_S181,STARD13_S133,CTNND1_T906,NOP2_T185
PHOS_ST_58	SMAP_S82,HCFC1_S598,PLEC_S4382,HP1BP3_S248,HP1BP3_S249	PHOS_ST_58	ATRX_S1990,ZNRF2_S135,OTUB1_S16,SCAF11_S341
PHOS_ST_59	PFKFB2_S483,PAICS_S35,KLC1_S521,LIN54_S282,EIF4G2_T508,ZC3HAV1_T380	PHOS_ST_59	CSNK1D_S328,SNX16_S29,SMEK2_S840,CCPG1_S190,NCKIPSD_T180
PHOS_ST_60	NCOR1_S2151,PDE3A_S408,VCPIP1_S747,PPP1R13B_S710,ZC2HC1A_T244	PHOS_ST_60	CAV2_S20,CAV2_S23,HDLBP_S35,FAM207A_S203,LRWD1_S253,SSH1_T5
PHOS_ST_61	GIGYF1_S17,TPPP_S32,ZCCHC6_S172,PHACTR4_S131,DLGAP4_T975	PHOS_ST_61	ARHGAP5_S1115,RFX7_S282,PHC2_S631,SENP7_S443,SENP7_S444,USP36_S939
PHOS_ST_62	RECQL5_S488,RECQL5_S491,AKAP1_S151,RPS6KC1_S528,FAM126A_S321,NCOR2_S1173	PHOS_ST_62	TNK1_S582,TNK1_S587,NDN_S317,TTYH2_S504,TTYH2_S510,APPL1_S401
PHOS_ST_63	REC8_S410,REC8_S420,APC_S780,TSC2_S981,SPTY2D1_S599,ARHGEF26_S323,CELSR1_S2960,PDE4B_T736	PHOS_ST_63	GSE1_S1101,SCAF11_S341,GTPBP4_S468,GTPBP4_S470
PHOS_ST_64	GCOM2_S364,GCOM2_S365,EPB41_S188,PDXDC1_S724,DCHS2_S2749,DCHS2_S2753,MCM2_T25	PHOS_ST_64	ARHGAP29_S949,RAD51AP1_S14,PPP1R1B_S102,C10orf82_T6
PHOS_ST_65	NUP153_S192,GTF2I_S823,CLINT1_S227,CLINT1_S232,COG4_S11	PHOS_ST_65	SGK223_S745,FRMD6_S544,RNF157_S6,RNF157_T5
PHOS_ST_66	SYDE1_S247,PRUNE2_S2211,EIF4ENIF1_S78,RBM27_S1020,VPS4A_S97,ZNF334_T482,ZNF334_T484	PHOS_ST_66	NUP35_S73,C10orf82_S18,APBB2_S409,SMARCA1_T118
PHOS_ST_67	PEX1_S1181	PHOS_ST_67	SEC16A_S2295,SVIL_S673,BRD1_S852,MCM2_S147,RAB11FIP4_S527,SMC1B_S1095,TNKS1BP1_S1666,IRS2_S577,EIF4EBP1_T70,TRA2A_T204
PHOS_ST_68	MCM3AP_S527,TAF1D_S138	PHOS_ST_68	FOXD2_S96,MARK3_S42,YIF1B_S86,YIF1B_S87,CHD1L_S636,SEP10_S427,STRAP_S312,MAP1B_T340,RNF34_T221
PHOS_ST_69	BCAR3_S76	PHOS_ST_69	SPP1_S310,MAP7_S183,CLUAP1_S409,HNRNPUL1_S194,CDC42EP4_S275,SAR1A_T139
PHOS_ST_70	FLNA_S1630,PTPRG_S1182,MMS19_S1027	PHOS_ST_70	NES_S1282,G3BP1_S262,RRP1B_S458,SRRM2_S1129,IRS2_S594,PPP1R12A_T696,G3BP1_T268
PHOS_ST_71	MCC_S294,TUBA1C_S49	PHOS_ST_71	WASH1_S345,WASH2P_S358,WASH3P_S343,QSER1_S1228,CTR9_S1087,WASH4P_S345,UBE2O_S839
PHOS_ST_72	NSUN4_S206	PHOS_ST_72	NUPL2_S106,NUP153_S519,UBE2O_S836,ARVCF_T642,SSFA2_T1168
PHOS_ST_73	PDXDC1_S779	PHOS_ST_73	PSIP1_S129,UBAP2_S473,TFG_S197,ZNF184_S108,SRRM2_S1890
PHOS_ST_74	GIGYF2_S20,RAVER1_S6,UBR1_T21	PHOS_ST_74	MAP1B_S1298,SCRIB_S1437,LARP7_S337,FAM21C_S1144,NFIC_T301,LARP7_T338
PHOS_ST_75	TRPM7_S1227,MAP1B_T2305,FOXK1_T422	PHOS_ST_75	AP3M2_S322,KCTD12_S176,PANK4_S393,ANAPC4_S779,AP3M2_T324
PHOS_ST_76	PLEKHG2_S1266,SRRM2_S1079,PLEKHG2_T1257	PHOS_ST_76	TRIP10_S298,CEP170_S630,MAML1_S314,ACSS2_S28,CEP126_T791
PHOS_ST_77	TANC2_S400,TANC2_S404,DMAP1_T445	PHOS_ST_77	TBC1D5_S554,CLCC1_S509,NUF2_S247,HACD3_S114,SRRM2_S1501,FAM76B_T215
PHOS_ST_78	RECQL5_S727,EPN2_S173,ABL1_S569,NMT1_S47,MLLT4_S1275,RFTN1_S220,MED1_S1453,PACS2_S453,RPUSD2_S68,ZC2HC1A_S292,SRRM2_S1499	PHOS_ST_78	KIAA1143_S143,TAF1D_S204,KCNQ5_S807,BZW2_S412,BZW2_S414,KCNQ5_T814
PHOS_ST_79	EIF3H_S183,GPRIN1_S776,CNKSR2_S908,EYA1_S314,XPO5_S416,AFF4_S1055,CDC42EP3_S100,SLC9A8_S571,SLC9A8_S573	PHOS_ST_79	KIF21B_S1215
PHOS_ST_80	ZSWIM8_S1153,CDC25C_S263,TMPO_S222,EXOSC9_S392,EXOSC9_S394,UBR4_S1634,ARL6IP4_S325,MBOAT7_S284,UHRF2_S667,GAK_T776,NCL_T84,CCDC9_T381	PHOS_ST_80	USP19_S244,SEP6_S408,SEP6_T401
PHOS_ST_81	LAT_S224,AAK1_S14,PHLDA2_S42,TSNAX_S33,ATXN2_S843,ATXN2_S848,PRKAG2_S196,MACF1_S7333,CEP131_S78,GRAMD1A_T277	PHOS_ST_81	ZRANB2_S165
		PHOS_ST_82	UBB_S365,UBC_S365,SPEN_S1283
		PHOS_ST_83	SP100_S362
		PHOS_ST_84	FEN1_S351,FEN1_S352,MARK3_T507
		PHOS_ST_85	ETV3_S159,SCAP_S822,SVIP_S46
		PHOS_ST_86	EFHD1_S56,EFHD1_S60,KLHL9_T591
		PHOS_ST_87	ARHGAP6_S928,ATG14_S222,CMYA5_S1554
		PHOS_ST_88	DYNC1LI2_S443,PLEKHA5_S55,DYNC1LI2_T441
		PHOS_ST_89	FKBP15_S1100
		PHOS_ST_90	PIKFYVE_S329
		PHOS_ST_91	CAMSAP2_S599
		PHOS_ST_92	TP53BP1_S1758,TP53BP1_S1759,GPRIN1_S850
		PHOS_ST_93	RIN1_S333,RABL6_S640,RABL6_S641
		PHOS_ST_94	STOML2_T327
		PHOS_ST_95	TNRC6A_S1209,TNRC6A_S1212,ANAPC4_S777
		PHOS_ST_96	FBXO30_S213,RNF157_S660,RNF157_S667
		PHOS_ST_97	ARHGAP35_S980,ARHGAP35_S985,TWISTNB_T322
		PHOS_ST_98	SEC16A_S2295,LMNB1_S391,PTPN12_S435,CBX3_S176,PLEC_S4386,PLEC_S4396,ZC3HC1_S344,REPS1_S482,YTHDC1_S308,IRS2_S306,STK10_T459
		PHOS_ST_99	PER1_S815,PRKAB2_S182,RAD21_S175,ZBED4_S1053,PRRC2B_S1691,MYSM1_S340,TNS2_S832,NUP35_S100,ELMO2_S503,CDC23_S593,CASP8AP2_S18,NUP35_T106,VAT1_T12
		PHOS_ST_100	PCDH7_S1000,PCDH7_S1011,NEMF_S417,TMPO_S424,PTPN12_S603,PTPN12_S606,MELK_S505,FBXW9_S22,PTCD3_S681,XRN2_S448,USP16_S552,BZW2_S412,QSER1_T1334
		PHOS_ST_101	SPAG7_S158,FLI1_S39,PRKCE_S729,ZNF567_S490,SLC20A1_S265,SLC20A1_S269,TFG_S193,PBXIP1_S43,PRR11_S40,PODXL2_S596
		PHOS_ST_102	CHD1_S1694,CHD1_S1706,NFIC_S305,YY1_S118,ST13_S79,MSH6_S137,RIF1_S2260,RIF1_S2265,FMN1_S586,AGAP3_S443,LZTS2_S570,RIOK1_S21,RIOK2_S337,AKAP11_S448,NFIC_T301
		PHOS_ST_103	MID1_S96,PER1_S815,PRRC2B_S1691,ELMO2_S503,FNIP2_S723,FNIP2_S726,CDC23_S593,CASP8AP2_S18,PHF14_T292,CCDC97_T202,CCDC97_T204
		PHOS_ST_104	PRKCE_S729,SLC20A1_S265,SLC20A1_S269,PBXIP1_S43,PRR11_S40,PVRL3_S465,CXXC1_S136,CXXC1_S138
		PHOS_ST_105	BUB1_S655,BUB1_S661,TPR_S2048,EIF4H_S14,EIF4H_S21,NAV3_S275,SKA3_S119,OTUB1_S16,IWS1_S196,IWS1_S198,MTA3_S428,CDK12_S236,CDK12_S249,USP36_S952,BAZ1B_S158
Phospho Y complexes
TYRO3 ICD Complexes		Full-length TYRO3 complexes
complex_name	complex_members	complex_name	complex_members
PHOS_Y_1	HNRNPA1_Y347,EIF2S2_Y298,PRKCD_Y646,SSRP1_Y460,SNX32_Y127,FUBP1_Y626,SNX6_Y133	PHOS_Y_1	LCK_Y420,PFN1_Y129,RPL17_Y139,CDK2_Y15,PEBP1_Y181,SNCA_Y39,MKI67_Y351,NOP14_Y119,SNX32_Y127,VTA1_Y278,SNX6_Y133
PHOS_Y_2	CDK11B_Y587,SRSF2_Y3,EPS8_Y485,ATP13A5_Y776,SYDE1_Y251,NAV3_Y849,FTSJ3_Y587	PHOS_Y_2	ANXA2P2_Y30,VIM_Y30,HSP90AB1_Y283,HSP90AB2P_Y198,NUDT5_Y16
PHOS_Y_3	EIF3C_Y905,PTGIS_Y99,EIF3CL_Y904	PHOS_Y_3	ARVCF_Y259,SCN4A_Y958,ZNF567_Y491,CHCHD3_Y53,UBA2_Y191
		PHOS_Y_4	CAP2_Y316,RC3H1_Y516,SGK223_Y413,RAD51AP1_Y13
		PHOS_Y_5	ANXA2P2_Y30,MYH9_Y9,RAB14_Y8,RAB11A_Y8,MERTK_Y682,RAB11B_Y8,DNTTIP2_Y135,RAB1B_Y5
Protein Complexes
TYRO3 ICD Complexes		Full-length TYRO3 complexes
complex_name	complex_list_members	complex_name	complex_members
PROT_1	EEF1A2,POTEKP,NDUFS1,MTRF1L,PRODH2,ALAS2,GOLGA1	PROT_1	SETD1A,TRIM56,MRPL11,NDC1,HARS2,PROX1,DNAH6,IRF3
PROT_2	CCDC43,U2SURP,CUL4B,MINK1,GNS,PLCB3,USE1,MTRF1L,DYRK2,SPATA18,HCN4	PROT_2	STXBP2,KIAA0754,OSGEP,PIKFYVE,FSTL5,FOXM1
PROT_3	BRF1,PRDM1,MGP,INTS4,GALNT6,JPH4,CCDC178,LRRC2	PROT_3	PMS2,EHMT2,DHCR7,TMEM9,PIGZ,CENPT,IRAK4
PROT_4	BNIP2,AKT1,CEBPB,FRA10AC1,RNF157,MAML2	PROT_4	SLU7,ADD1,SAP30,ZNF219,ADGRG6,UBN2,ORC6,CDKL5,KCND1
PROT_5	BIRC6,IRF2BP2,NOL3,FDX1,MRPL30,RGS4	PROT_5	ATP7A,ZKSCAN1,OTUD7B,PHIP,ITIH4,GDF3,UGGT2,OR1S2
PROT_6	ARHGAP12,TRPT1,SINHCAF,PRKCQ,COG2,PALM2,ALDH1L2,PLEKHG1,PLCH1,RIMS2,PRB4,ZYG11B	PROT_6	EHMT2,SPOUT1,FCHSD1,PTAR1,PFN3,ANKMY2,MRTFA,DACT3
PROT_7	ESF1,ABCB6,SCAF4,CNPY3,CCDC51,GEMIN7	PROT_7	CDK2AP1,RWDD1,IGSF8,PLP2,OTULIN,CNOT11
PROT_8	TOE1,S100A1,NUP188,TAOK3,DNAL1,CREB5	PROT_8	ZFAND3,PCDH1,PPFIA2,FAM208B,AATK,CARD6
PROT_9	NCOR2,COG1,PLIN4,FGD6,GLDN,PPM1J	PROT_9	SCD,TMUB1,SRA1,TBCC,FAM90A26,KLHL34
PROT_10	STT3B,PIK3C3,MFF,SH3BGRL,ATXN1,FDXR	PROT_10	SOX13,ARMC9,CHD9,ZNF709,KIAA1107,TBC1D24
PROT_11	VRK1,VTI1B,BDH2,CYP27A1,MMUT,ERN1,TBC1D3F	PROT_11	TP53BP2,LLGL1,UNK,ZNF777,FASTKD2,SH3BP5
PROT_12	CETN2,RBM42,METTL13,TRAM1,PRIM1,SNX27,AK6,ACACA,ZFYVE16,GFAP	PROT_12	COMTD1,SYT5,ATP8B3,ANKK1,GDAP2,BMPR2
PROT_13	NSUN4,CCNH,TBCE,ELMO2,TMEM214,RPAP3,GEMIN4,MTHFS,UGT8	PROT_13	FAM168B,PROCR,RGS14,ACSF3,ZNF837,HEATR5B
PROT_14	PITHD1,FLOT1,AP1AR,CDKL2,GRIP1,POLR2K	PROT_14	ZEB1,ARHGEF17,COL7A1,GFM2,ITCH,CNTNAP4,RBP3,ASB7,MAP2K7
PROT_15	DOT1L,CXXC1,ATP13A4,ZNF568,KDM6A,MTERF2,RNF208,CALCOCO1	PROT_15	PACS2,ALG9,PHLDA3,TMUB2,CHPF2,FAM110B
PROT_16	SATB2,ARFGEF2,MSANTD4,AURKA,CTNNA3,PCSK6,SMIM13,TMCO2,MAST1	PROT_16	ANXA2P2,HIST2H2BF,SERP1,,CCDC18,SLC7A8,STAMBPL1,ATP4B
PROT_17	C18orf21,RILPL1,GABRA4,CCNA2,GADL1,DNAH11	PROT_17	RRAGC,OTUD4,GDF15,MPRIP,TOPAZ1,DYRK4,ERICH3,HIVEP1
PROT_18	C18orf21,ACSL5,SEMA6D,ANKRD50,ACHE,SPG7	PROT_18	CHD7,ARAF,USP11,MCUR1,CNTNAP1,C11orf96,CENPE,MLH3,GALNT11,CALB1
PROT_19	NCOR2,LRMDA,MCM10,MTMR3,RNF31,NOCT	PROT_19	NCBP3,KDM3B,NFATC2IP,NOL8,PIP5K1A,RABEP1,OBSL1,BAIAP2,DNAH8,CEP63,ASB8
PROT_20	EZH2,C3,ANKIB1,ALPK2,KIF27,CHST6,FOXD4L1,FAM131A,ZBTB5	PROT_20	XPC,MED14,GPT2,KAT6B,NF2,PDZD2,RAD51AP2
PROT_21	ATP2B3,FRAS1,PTPRU,ZNF469,FAM186B,COL5A3	PROT_21	CD81,PTPN12,MEF2D,PBX2,TMEM165,USP53,BRAP,C2CD5,FBLL1,MOB4,MCM9,FMNL3,SUMF1,RAB38,SEC14L3,WFS1
PROT_22	MAP3K4,TIMP3,CFD,FZD1,DEF8,FAT3	PROT_22	IRF2BPL,BCKDK,MRPL20,LSM14B,DAGLA,RPP40,WDR7,RABEP2,SYVN1
PROT_23	USP1,DCAF15,RENBP,LRRK1,SLC44A3,ZNF33A,FAM110A,FAT1,IL7	PROT_23	HNRNPUL1,S100B,YIPF3,PCIF1,NISCH,PLPP7,SLC25A15,ADAM12,CNTNAP3B
PROT_24	DOCK11,KIAA1586,ABCC2,FGF19,SPATA19,TANK	PROT_24	RAF1,PIP4K2B,SHCBP1,YIF1B,BUB1B,RAB27B,CDC34,EVPL,COL8A1,SLC38A9,OPA3,RSPO2,SLC6A16,ATP8B2
PROT_25	CDC42BPA,TUT4,FBXL15,BIN2,PCSK5,MORC1	PROT_25	MPST,P3H4,USP6NL,RNASEH2B,P4HA2,MKLN1,BRWD1,RFK,CCDC134,RAB27A,MYO15A
PROT_26	MED1,OSBPL11,COMMD5,ATP13A1,DPY19L1,GIMAP8,PASD1,H2BFM,OTOGL	PROT_26	CLCC1,PHC3,SIRT1,USP53,RBM20,ARHGEF16,CISD2,ARMC10,TTK,CDC42EP2,TTC13,KIAA1551,TAT,CSAD,CEFIP,CDC42EP5
PROT_27	PDE1C,SERP1,ZNF335,SEL1L,FRMPD1,MAMLD1,ELMO1,SLC25A17	PROT_27	CNOT3,RUNX3,VAC14,USP29,ATP4B
PROT_28	MXRA7,DDX20,TAF9,KIF1B,POP4,YIF1A,NBEAL1	PROT_28	MITF,CHMP3,KIAA1143,PDCL3,QRICH1,RBPMS,CDC34
PROT_29	ZWINT,TLN2,SLC4A7,KIAA0754,DUS2,ADPRHL1,ELOA2	PROT_29	CHD7,PTPN14,GPBP1L1,FBXL18,NKD1
PROT_30	C9orf40,NPC2,COX17,PINX1,FHL1,DUSP19,C10orf67,LY6E	PROT_30	NCBP3,MRPS16,RTFDC1,PIWIL1,DAW1
PROT_31	ANKS1A,ERAL1,EZH2,MED4,SP9,REC8,SLC13A5	PROT_31	ARHGEF12,MOB1A,HECTD1,ZZEF1,AFF2
PROT_32	RPS6KA1,MAP7D3,NEB,DOP1A,ADPRHL1,GLTP,CAMP,CDH24	PROT_32	MAZ,TLK2,CHN2,ARHGAP6,F5
PROT_33	TTC27,CEP128,ADGRV1,MRVI1,POLD2,ACHE,HTR1B	PROT_33	CPSF4,TRMT10A,FBXL18,MTMR1,APOB
PROT_34	PPP4R2,ITPK1,CCDC51,MFN2,CPLANE1	PROT_34	TES,C7orf50,POP4,TMA7,SEC61A1
PROT_35	OSBPL3,TMF1,POLR2M,GTF2E1,PCLO,TRBV7-8,C1orf198,ZAR1L	PROT_35	POLRMT,CBLL1,PTPN2,STAM2,PTP4A2
PROT_36	ARHGEF11,DHX8,ATG4B,RUNX2,METTL2A	PROT_36	ZNF516,KAT6B,DIP2C,POU2F3,APLNR,DPY19L2P1,PCED1A,CFAP53
PROT_37	ALKBH5,ZFC3H1,COG2,KIR3DL2,PRAMEF25,FAM186A,TBX20,FOXA2	PROT_37	FAM53B,RPS6KA5,MAP7D3,PI4KA,TSHZ2,CCDC88B
PROT_38	ATP1A4,FCHO2,PZP,ITGA7,MORC1	PROT_38	FZD6,CERS2,UBE2G1,MRPL57,AEBP1,TSPAN14,DERA
PROT_39	THOC3,C1orf52,RBM42,CDK5RAP2,AARSD1,WASL,CDKN2AIP	PROT_39	PGAM4,RAB11B,PPIE,CTH,SEPSECS
PROT_40	LAMP1,ALCAM,CEMIP,MMP14,XAB2	PROT_40	HLA-C,PODXL,MAP9,ISOC1
PROT_41	MAP7D2,PEX1,KATNAL1,CYLC1,C6orf132,OR52P1P,TPCN1	PROT_41	ATP1A4,PIP4K2A,ZNF318,TCP10L
PROT_42	POGZ,C22orf42,BRAT1,SLC2A1,EXO1,SBF2,MAEL,ORC3	PROT_42	TRIM56,USP29,CCDC191,XIRP2
PROT_43	SATB2,DNAJA4,IFNW1,BFSP2,GDF7	PROT_43	IWS1,COMMD9,DNAH6,CYTH4
PROT_44	FOXJ2,ZC3H12C,PRKG1,APCDD1L,BMP7	PROT_44	ZNF318,FTL,USP39,FOXM1
PROT_45	PML,DLGAP5,HIVEP2,CACUL1,ZNF131,TRPC4,SMC1B,SRCIN1	PROT_45	SCNM1,COL6A2,MED27,UBE3B,RCVRN,FAM214A,GRIN3A
PROT_46	TCF20,REXO4,MED13,COL6A3,VRK2,SYNJ2	PROT_46	NCBP3,BCKDK,PHF23,GABARAPL2,STN1
PROT_47	USP11,FZD6,CD9,LYST,UBQLNL	PROT_47	TTF1,ACAD9,MAP4K2,KDM6B,NEMP1,CORO2A,CD46
PROT_48	JUP,NUDCD3,ATG7,TMEM205,NPRL3	PROT_48	XPC,SRCAP,GTF3C2,GLMN,HIVEP3
PROT_49	RDH13,ARSA,L3MBTL2,KLHL33,AHI1,GRID1	PROT_49	SLU7,RAPGEF2,AGO4,CD151
PROT_50	AGO1,PIWIL1,CNN1,ERLEC1,MUC16,MYO15A	PROT_50	PTPN14,TRAFD1,NCK1,C7orf43,VAMP7,IFI35,MON2,MANSC4
PROT_51	PIK3C2B,SPAG17,TRIT1,CCDC157,CCDC141	PROT_51	ZSWIM8,EED,SYTL2,STX6,FGR
PROT_52	PACS1,CEP68,ZNF503-AS2,EDN3	PROT_52	MED14,WDR70,EMC1,ZNF511,SKIDA1
PROT_53	AHSG,ALKBH5,MEFV,LRRC8E	PROT_53	DDX55,WNK1,STAG2,KCTD5,COQ8B,BCAP29,ATF6,PLEKHG5
PROT_54	USP24,NFATC2IP,RELCH,IMPG2,SOCS5,MAST3	PROT_54	DDX55,ARID2,DOCK4,LTB4R2
PROT_55	MAGEA10,PLP2,BRWD1,EDEM3	PROT_55	PRR12,SETD2,KANK3,NMI,NDNF
PROT_56	GTF3C1,KATNAL1,CYP11B2,PHYHIP,BOLL,KCTD16	PROT_56	NFRKB,NRP2,PRKD1,PPM1A,CTSS,TNNT1
PROT_57	ZNF579,LIN54,MMP3,C1RL,CEP162	PROT_57	CLCN7,RAPGEF6,C2orf49,CCDC81
PROT_58	NCOR2,TMED1,BMP1,APLP1,CCDC168,MTUS2	PROT_58	ATRX,PHLDB1,DHX29,NSMCE2,FAM210A,DANCR
PROT_59	STX18,HEBP2,TEX50,TBC1D3F	PROT_59	ZKSCAN1,INTS1,OARD1,RASSF8,WASF1
PROT_60	LEO1,ARHGAP17,CYTH4,DOP1A,AHSA2P,AZIN1,CDK20	PROT_60	ARFGEF1,ABCC5,TDRD7,NGLY1,SLC22A8
PROT_61	MAST2,ZNF462,AASDH,CIB2	PROT_61	FARP1,ANO7,NOVA1,EFCAB14,TIE1
PROT_62	PLCD3,SUCO,FAT1,ARHGAP9	PROT_62	FARP1,FAM208B,PCDHGA2,PTPN6
PROT_63	TOP3B,MLIP,DOCK8,ATRIP,PAH,DBX2,ATP6V0A4	PROT_63	ZBTB7B,VPS16,ATG16L1,HSPA13,CLCA1
PROT_64	ANKRD26,SATB2,CEP97,VPS13C,TEKT5,TMC7,NBR1	PROT_64	FMN1,DCAF1,OSTF1,XPOT,CD9
PROT_65	GPN1,SLC12A2,RUNX2,CCDC30	PROT_65	EPB41,ENOSF1,MICALL2,ASB6
PROT_66	DOT1L,NARS2,TDRD9,RAPGEF3,IRX6	PROT_66	ERCC4,ZNF609,DOCK10,SHANK1,MED23
PROT_67	CTDP1,HDHD3,FEM1A,NLRC4,GDF5OS	PROT_67	ERCC4,ZNFX1,REXO1,DMAC2,USF2,NR0B1
PROT_68	EZH2,POP7,CD180,CARD9	PROT_68	RAB32,SMIM20,PLEKHA4,TRAK1
PROT_69	C1QB,ZNF354A,REN,FAM71A	PROT_69	ZNF516,SOX13,ZNF346,FAM214B,MTRF1,ARL4A
PROT_70	MAGEA8,FAM171A2,CACUL1,ANKS3	PROT_70	FAM111B,COG4,MYT1,CNNM3
PROT_71	ELF2,TLK1,ZNF777,ATG7,PIGX,CNTRL	PROT_71	SH3BP4,LAGE3,SYTL3,RANBP17
PROT_72	PEX1,NUBPL,LCA5L,UPF3A,BOD1L2	PROT_72	ARID2,PTK2,NEU1,ARHGEF18,TSBP1,LRRC74A
PROT_73	NOC4L,EIF2AK4,KLHL8,ETV2	PROT_73	ARID2,HOMER3,IPO8,SECISBP2,TNN
PROT_74	COMMD5,,DDHD2,FBXL7	PROT_74	PHLDB1,TBC1D5,ALG3,CACNA1E,PIWIL2
PROT_75	R3HDM1,CERCAM,SOX21,ALDH1L1	PROT_75	CDC20,SHROOM2,TMEM230,ERVK-5,CCDC74B,PDP2
PROT_76	FOXN2,LPCAT2,HNMT,DCDC1,SPRN	PROT_76	FAM53B,MTMR2,EXOSC7,MARF1,HCN1,SPC25
PROT_77	ULK4,LINC00482,NPAS3,UBE2QL1	PROT_77	MPHOSPH6,KLC3,GOLIM4,BMP10,TSTD2
PROT_78	TUBA3E,MAP3K2,PWWP2A,IPO11,HES2,FBXW7	PROT_78	PCYT1B,FADS1,PKD2L1,USH1G
PROT_79	EEF1A1P5,MAP3K2,TSPYL1,TNRC6B,EPS8L2,ADCY6,PTER,LRRC56	PROT_79	CPEB2,PKIB,IGSF10,CHRNA4
PROT_80	PACS1,IGHV3-48,SRF,WDR75,RABL6,SPDL1,KIF20B,SAMD7,PODNL1	PROT_80	MYC,SNX29,GABPA,CCR10,IFNG,CCDC185,PGAP3,MYCBPAP
PROT_81	PACS1,DHX8,C19orf57,TFB1M,SFXN3,OSBPL1A,RALGDS	PROT_81	SEC61A1,HPF1,AEBP1,VPS11
PROT_82	MAP1S,TOP3B,CTDP1,MRPS18C,MED29,STXBP3,TRIM37	PROT_82	ERO1B,ZFAND6,NBN,AP1AR,CALCOCO2
PROT_83	TERF2IP,NUP43,MRPL40,SCOC,CCPG1,POLA2	PROT_83	MTMR2,PWP2,ULBP3,CHPF,RIPOR3
PROT_84	SCARF2,FCHO2,NFE2L1,SERPINB5,C2CD4D,HPDL	PROT_84	CGAS,TMEM245,GEMIN2,VPS33A
PROT_85	DUS3L,CHAMP1,SDE2,WDR4,MAPKAPK2,FSIP2	PROT_85	GLG1,GATC,FAM47B,DMBX1
PROT_86	CDK11A,TRIM24,SMARCD2,ARHGAP39,MYH6,FKBP5,CCDC178	PROT_86	DNAJB6,RPS4Y2,COL1A1,CNOT3,VPS8,PROX1
PROT_87	TOE1,LAMP1,ARL6IP5,LUC7L,BHLHB9,KLB	PROT_87	TYRO3,LTV1,SKA3,WIPF1,MLF1
PROT_88	CIR1,NUFIP1,FOXO3,COL4A3BP,NKIRAS2,RIMS1,IGSF9B,DNAH5,TNFRSF13B	PROT_88	SUGP2,IWS1,MCCC1,SLFN5,SCN1A
PROT_89	PIP4P2,LAMP1,IREB2,NAGA,ARL6IP1,EIPR1,C10orf67	PROT_89	GPATCH1,MCCC1,CNTLN,DCHS1,CCDC102B
PROT_90	HIP1,GLI2,CEP104,C16orf89,FHL5	PROT_90	TARSL2,FARP2,ZZEF1,MRPL51,CCNB3,CARF
PROT_91	IGHV3-49,TSPYL1,RELCH,PAPOLG,ASB4	PROT_91	MCCC1,PSEN2,DNAH10,ARVCF,TOPAZ1
PROT_92	ZNF106,FBRSL1,FYN,ZNF827,CHSY1,ZC3H12D,ZNF503	PROT_92	GSK3A,DAG1,PHOX2B,KHDC4,AGO1,RPS6KA2,ATG5,HEATR1,TTPAL,ERLEC1,RNF26,CAMP
PROT_93	YEATS2,TJAP1,NEDD1,SLIT3,GPRIN1,AIRE,GRIP2,PRPF18,SS18L2,VILL	PROT_93	SCNM1,FMNL2,SPIN1,TSNAXIP1,DMP1,HSD17B1
PROT_94	MBOAT7,ACACB,GLMN,TATDN3,ANKS6	PROT_94	AVEN,ARG2,TENT4A,FCHO1,CST3
PROT_95	CCDC9,TCEA2,SCRN2,GGA2,MYH15,GALNT13	PROT_95	TTF1,PTPN2,COMMD4,LRRC8D,AOX1
PROT_96	TARSL2,FILIP1L,CDHR1,PRODH2,OIP5,IGF1R,LINC00271	PROT_96	PRR12,DHRS7,TAF9,VRK2,TTBK1,APLP1
PROT_97	CEP131,POU3F4,EML3,SUFU,NCAPG2	PROT_97	SPOUT1,NDUFAF2,ZNF3,KIAA0391,DYNC2H1,WDR64,FAM27B,GRIA4,FBXL5,MAFG
PROT_98	DSG1,PABPC4L,USP3,AEN,CARD8,SBF2,SKIL,MROH5	PROT_98	MPP2,SCD,RFX1,APPL2,HELQ
PROT_99	ZGPAT,FRA10AC1,CASKIN1,TRPC6,VSIG10L2,CEND1,TULP1,C3orf67	PROT_99	YJU2,NAF1,TSC2,CLPTM1L,RAPGEF2,DAB1
PROT_100	LYST,LSM7,TNRC18,ALDH4A1,PDZD4,CRYBG2,CAVIN4	PROT_100	PPIL3,RIOX2,MYO1D,POGK,ANKRD30A
PROT_101	SLC35G2,DESI1,TAS2R20,NLRP1,CD248,WDR27	PROT_101	ARL2BP,RABEPK,GRIN1,HOOK2,RAD1,YIPF4
PROT_102	HSP90AA5P,COL9A2,ARHGAP23	PROT_102	PACS2,METTL2B,RNF25,ANKRD20A4,KCNIP3
PROT_103	CPSF4,OXR1,CENPE	PROT_103	ZMYM2,CYP1A2,TMEM200B,EMC10,IFT80
PROT_104	ARMC3	PROT_104	BTN2A2,FAM90A12P,CCDC170,SLFN12,SULF2
PROT_105	ARFIP2,ARVCF	PROT_105	RBM7,SIPA1,ERI1,GMDS,PCSK1N,ZMAT2,DPH2
PROT_106	DNAH3	PROT_106	FTH1,MAFF,FMNL1
PROT_107	CADM1,PHF23,ATF6	PROT_107	EPHX1
PROT_108	MEA1,PDCL,MAP3K19	PROT_108	TUBA4B,ARHGAP17,GGNBP2
PROT_109	RMDN3	PROT_109	PRPF40A
PROT_110	VPS26B	PROT_110	TERF2IP,MRGBP,PHACTR2
PROT_111	NOL11,SH3GLB2,PATJ	PROT_111	FADD,SLC22A4,SLC25A40
PROT_112	ROCK1,SPTB	PROT_112	SORBS1,CD2,FAM126B
PROT_113	KTI12	PROT_113	MORC3,SDF2,LIX1L
PROT_114	STT3A,ZCCHC3,RUFY1	PROT_114	COMMD1,ABCC4,MUC19
PROT_115	TNPO3,BAAT,SLC38A10	PROT_115	PPP2R5C,HSD17B11,MRGPRX3
PROT_116	IGFBP7	PROT_116	RPUSD2,ISCU,AGFG2
PROT_117	PAPOLA,KIF20A,PDGFRA	PROT_117	SNRNP35,CORIN,AVIL
PROT_118	NSMCE3,MAN2B2,PDE9A	PROT_118	COL23A1,BST1,LTBP4
PROT_119	ERO1B,ARL1	PROT_119	ZFYVE19,SLC30A1,PLEKHF1,AACS,MTUS1,CTH,UTRN,RRAS2,PIKFYVE,SAMD9,SECISBP2L,TEX10,CHCHD1,CTSW,FSTL5,TTLL6,COL21A1
PROT_120	RNF214,ALPK3	PROT_120	LRBA,RBBP6,ZFAND5,TMCO1,RIOX2,PRKD2,ZWILCH,MLANA,ORC2,BAHD1,SNAP91,KIAA1211L,DOCK9,HTR1A,APBB1,ZFP37,C16orf96
PROT_121	SACS,ITIH2,FAM83E	PROT_121	PMS2,EED,IAH1,FCHSD1,SPIRE1,RBBP9,NAGPA,TOGARAM2,MSLN,AKNAD1
PROT_122	COL5A1	PROT_122	CLCN7,ERCC6,PHRF1,KIF22,ARMCX3,MAP2K6,TTLL4,TOR1AIP2,ITGA4,SETDB1,FBXO22,FAM92B,TRIM42,CLEC4G,C5,FST,SLC8A1
PROT_123	MYL1,FZR1,LTBP1	PROT_123	TOE1,LYAR,ELMO2,ZNF428,RER1,POP4,VKORC1,NAGA,SEC61A1,ARL6IP1,LSS,OTULIN,DNAL1,ARL2,KLB
PROT_124	SMARCAD1,DVL2,RBFOX2,WDR44,IFRD1,AKAP1,EFL1,MMTAG2,NELFA,TATDN1,MYO1F,OSER1,PKD1L1	PROT_124	LRBA,RBBP6,ZFAND5,TCEAL4,TMCO1,RIOX2,PRKD2,ZWILCH,MLANA,ORC2,DOCK9,HTR1A,RXYLT1,APBB1,ZFP37
PROT_125	BOD1L1,CTNNA2,THOC3,TOR1A,HECTD1,NDUFA7,MTMR6,EPS15,COL6A3,CYGB,HPCAL1	PROT_125	CADM1,FMN1,CBLL1,SKIV2L,BRAF,FKBP11,SMYD5,PIEZO1,CLP1,KLHL22,APOD,POLR2D,KIAA0100
PROT_126	SMARCAD1,WDR44,IFRD1,AKAP1,MMTAG2,NELFA,TATDN1,MYO1F,UNC119B,OSER1,PTPN13,PKD1L1,SLC25A35	PROT_126	TTF1,OTUD7B,GTF2H5,TEX2,CAV1,MFN1,METTL1,KIF3B,NDUFC2,ERCC6L2,NFYC,USP17L8,SGSM1,SHANK2
PROT_127	NFXL1,RCC1L,DDX20,WASL,PVR,MFN2,ARMCX2,TTC9,PRX	PROT_127	HIST1H1D,ZFYVE19,SLC30A1,CDKN2A,PLEKHF1,CDC42BPA,AACS,MTUS1,CTH,UTRN,RRAS2,PIKFYVE,SAMD9,TEX10,CHCHD1,ABHD15,KCNT2,CTSW,BIN2,TTLL6,MTHFSD,COL21A1
PROT_128	STK4,ZNF106,SEMA6A,CHD6,PYGO2,UNC79,PRSS54,XYLT2,BACH2,NYNRIN,GPC1	PROT_128	RBBP6,TCEAL4,E2F8,DOCK9,HTR1A,RXYLT1,CD274
PROT_129	PLEKHG3,NHEJ1,S100A3,R3HDM1,RNF157,STPG2,ZBTB40,NPHP4,TRPC3,ZNF202	PROT_129	TOE1,LYAR,ELMO2,ZNF428,RER1,VKORC1,NAGA,SEC61A1,FZD6,ARL6IP1,LSS,DNAL1,ARL2,CMYA5
PROT_130	PLCD3,NFX1,POP7,CRABP2,BMP1,ULK4,ETFRF1,ANKRD18A,CFHR5,SIL1,TRMT10B,CASQ1,WDR66,OVOS2	PROT_130	NSUN5P2,PSMD5,MAPK15
PROT_131	BOD1L1,ICE1,COMMD3,NDUFA7,POR,LCP1,FAM192A,COL6A3
PROT_132	CCDC12,CDK2AP1,SSR3,RWDD1,RER1,MMP14,OTULIN,EIPR1,CNOT11,EDEM3
PROT_133	HERC5,DCK,NUP37,PDCD2L,CNOT10,BHLHB9,CDADC1,OLR1
PROT_134	ZBTB7A,NHSL1,COL18A1,TRUB1,C1QB,DUS2,MAPKAP1,PTPN3,TCIRG1,IFT81,CCDC115,CNGA3,MBLAC2,UBQLNL
PROT_135	DCTN5,MYO18A,GIT1,FNDC3B,VRK1,GNL2,HMGN3,MAIP1,KRT2,TOR1B,PRAM1,NPHP3
PROT_136	BOD1L1,ICE1,HECTD1,COMMD3,NDUFA7,FAM192A,COL6A3,HPCAL1
PROT_137	NFS1,TNFAIP3,COIL,HERC4,PRKD3,CCNB1,LMAN2,CUX2,FIGLA,DPYS
PROT_138	KIF1C,GCLC,NUP43,GTF3C3,PPIL3,TSC22D4,THOC1,P2RX6,CDR2L
Transcriptome complexes
TYRO3 ICD Complexes		Full-length TYRO3 complexes
complex_name	complex_members	complex_name	complex_members
TRANS_1	CARD10,ERBB2,DCLRE1A,SPTAN1,GRAMD1B,SEC23A	TRANS_1	PNPLA3,MVK,MBP,LSS,SESN3,CHMP1A
TRANS_2	SLC25A22,FMR1NB,HEATR5A,E2F5,SEC23B,SUPT20H,GRAMD1B	TRANS_2	ERG28,TMED5,NEDD4L,ELOVL6,PCYT2,GAS2L3
TRANS_3	SPHK1,GSE1,USP3,RAB8B,MARK3,TRIM28	TRANS_3	CALCOCO2,SQSTM1,AJUBA,RRAS2,KIN,CCPG1
TRANS_4	DPM3,GPR137,FAHD2A,TBL2,SRRM2,HERC2P2	TRANS_4	SUB1,LUM,SGSM2,STARD4,DHCR24,ID2,ZADH2,KHSRP
TRANS_5	B3GALNT1,SLC35C2,ST3GAL1,DEF6,ASPH,SIX1,ANXA2,PCTP,PSMB3,PSMB3	TRANS_5	LY6E,TAF6,AGAP3,PIEZO1,FMNL1,PHGDH
TRANS_6	PIP5K1A,DCUN1D4,NDUFAF6,VAPA,SHMT1,FRG1EP	TRANS_6	ZNRD1,WDR45,SERPINA3,CEBPD,COL9A3,TSPY10,TYRO3
TRANS_7	DLG1,CALCOCO2,ADAR,ARHGEF40,NOL3,FRG1EP	TRANS_7	RPL23A,NSDHL,CDK16,TRIM2,TP53TG3GP,PRELID3A
TRANS_8	ORC2,EHMT2,TBC1D19,DIMT1,NBPF14,H4C14,CUTALP	TRANS_8	CRABP2,NT5M,TRIM16L,IGF1R,TYRO3,STAT5A,ENST00000616654.1
TRANS_9	CANX,ADGRA3,COQ8B,HIBCH,SRSF11,WRNIP1,ERLEC1,ARL6IP4,TOP3B,HMGN1,FDPS,GNAS,OXA1L,NADSYN1,UBXN1,GAS8,RANBP10	TRANS_9	GDF15,HOXB9,ARHGEF2,GPT2,SLC6A9,CARS1,PSPH,TRPT1,MARS1,AC244669
TRANS_10	SH3YL1,HIBCH,UQCC2,PHTF1,FKBP2,HOXB3,HNRNPU	TRANS_10	TM9SF4,CYB5B,FBXL7,WBP1L,MOXD1,UAP1L1,ADAM23,H4C15
TRANS_11	C1GALT1,PIGF,MORC2,TMEM263,NOP53	TRANS_11	FCRLA,RAB15,GRIK2,SMARCA1,IDI1,AGAP3,HMGCS1,SLC37A4,ZADH2,FDFT1,FDFT1
TRANS_12	AMN1,STK11IP,MGST3,ETNPPL,KLHDC2,CTNNB1	TRANS_12	BIRC7,ALDOC,HSD17B7,ACAT2,ZNF114
TRANS_13	TMEM237,MTOR,NCDN,CMTM7,RMDN1,CD44,POLR2G	TRANS_13	INPP4B,BNC2,UBL3,PANK2,FDFT1
TRANS_14	SEC23IP,CCAR1,HIVEP1,PIBF1,NIP7	TRANS_14	ARG2,CTDSPL,MFSD3,PRXL2A,SAT2,FDPS
TRANS_15	CLDN1,MAEA,USP3,TBCE,TBCE	TRANS_15	KDM1A,PGM1,FDPS,OGDH,C12orf65
TRANS_16	GSTM4,TOP3B,LITAF,POLG	TRANS_16	DHRS2,ZNF32,PID1,ANK2,SHMT2,STAT5A,COX7A2L
TRANS_17	CDPF1,IL32,SLC7A6,COX11	TRANS_17	PCK2,ASNS,CBS,PLSCR1,ASTE1,PCK2
TRANS_18	E2F5,ADAR,AC006116,GOSR2	TRANS_18	TM9SF4,DISC1,AGAP3,PKM
TRANS_19	TNFRSF14,EYA1,MSMO1,RDH5,TNFRSF14	TRANS_19	CHN2,H2BC11,BZW2,CYB5B
TRANS_20	SSB,HEXA,AC005702,BID	TRANS_20	ARHGDIB,LGALSL,ARG2,PCYT2
TRANS_21	SARS2,MFF,LIMS1,CCDC43,SARS2	TRANS_21	PFKFB4,TMEM53,CDKN2C,C12orf65
TRANS_22	SIPA1L2,SPATA20,RAB15,CERS4,RANBP3,TRA2A	TRANS_22	CABLES1,YPEL2,BNC2,PRXL2A
TRANS_23	SMURF1,MGST3,ARNT,RAB30,AC044860,SMURF1,SLC35A3	TRANS_23	ARG2,CCT4,IVNS1ABP,EIF4E
TRANS_24	PNRC1,NDUFS2,PHB,CD44,COLGALT1	TRANS_24	TUBA1A,PPARGC1A,SLC25A10,ZBTB14
TRANS_25	SUCLA2,DHX30,EIF2B4,ZNF707,RMC1,ZNF707	TRANS_25	FLYWCH1,C1QTNF6,SPCS2,NPAS1
TRANS_26	ST7,TMOD1,DDT,SSB,DDT	TRANS_26	ACAT2,SLC2A6,QPRT,SLC2A6
TRANS_27	SERPINB2,TMEM132A,OGFOD2,TMEM161A,SUGT1P3	TRANS_27	BZW2,SDCBP,PGM1,ACLY,KDM1A,PCYT2
TRANS_28	SLMAP,DLG1,FBXO3,SEC23IP,RHOT2	TRANS_28	CTDSPL,ZFYVE27,FDFT1,GMPR2,UBE2I,GMPR2
TRANS_29	CYB561D1,CAST,MOXD2P,MFN1,CMTM7,ATP11A	TRANS_29	DLAT,NDST3,DUSP16,ACLY,DHCR7,KCNIP3,PRXL2A,DUSP16
TRANS_30	CEACAM1	TRANS_30	TRIM25,TAP2,GCLM,ZNF260,SHMT2
TRANS_31	MAPK14	TRANS_31	CLCN6,AGAP3,HSD17B7,HSF4,MINDY1
TRANS_32	SRPK1,PYCR2	TRANS_32	C1orf21,PPARGC1A,UCN2,PHACTR1,SHMT1,C1orf21,MERTK,AGAP3,METRN,PHACTR1
TRANS_33	CTNNAL1,RNF135,SLC17A5	TRANS_33	OAT
TRANS_34	RP11-680H20,ALG1L13P,ALG1L13P	TRANS_34	BAAT,IL17D,PLP1
TRANS_35	RNF175	TRANS_35	RNF145
TRANS_36	PIK3R3,ENST00000632282.1,NEAT1	TRANS_36	PYCR1
TRANS_37	DCAF17,POT1,DCAKD	TRANS_37	ISG20,MIIP,PARP10
TRANS_38	HMGXB4,MRPL40,AP3B1	TRANS_38	PDGFB,KHDRBS3,TNFRSF1A
TRANS_39	CD96,PTEN,ATP6V0A1	TRANS_39	SEMA6A
TRANS_40	USP33,SPTAN1,PRPS2,GSE1,PDCD6IP,PPP4R2,DEF6,RPS18,GIT2,MEAK7,ERCC1,PRRC2B	TRANS_40	UHRF1BP1,TMEM9,CTH,PLSCR1,MTHFD2,GMNN,PABPC1L,SARS1,RAB4A,EIF1AD,INO80C,CD55
TRANS_41	SH3YL1,NUDT13,PHB,DENND10,AP1AR,NCAPD3,POMT2,CCNDBP1,PSMB10,SLC11A2	TRANS_41	IGFBP5,CCN3,ABCB6,MAGED1,PCDH7,PHACTR1,FBXL7,FAM49B,API5,PHACTR1
TRANS_42	FURIN,MORC2,LAMA5,RPS26P15,PMF1-BGLAP,G6PD,RCAN3,GAGE13,CPT2	TRANS_42	ANXA1,PTPDC1,PTX3,HAX1,MRPL55,SDC4,TAP2,RPP25L,NR4A1,RBCK1,IDH1,SLC26A6,WTIP
TRANS_43	SUMF2,AUP1,CYB561D1,HEBP2,ITGB1BP1,TOPBP1,YAP1,SRSF5,LITAF,PHACTR4,COPA	TRANS_43	PNPLA3,LPIN1,SEMA3C,HMGCR,EPHA3,CEACAM1,ERBB3,ACAT2,PABPN1,MVD,SLC26A4
TRANS_44	PREPL,WDR43,NUS1P1,ANKRD10,SELENOS,GPHN,RAB8B,ADAT1,MBTPS1,NUMBL,ZNF595	TRANS_44	RELB,UBE2D4,SARS1,SPRYD3,ARHGEF2,CCDC71L,H1-10,H1-0,ASS1,COA6,FYN,PHGDH,BEX2,YARS1,TAP2,MTHFD2,APBB2,VPS37A,RPLP0,CLK3,USP36,RSBN1,MTHFD1L,TRIM8
TRANS_45	P4HA1,WIPF2,P4HA1,NAP1L1,NOL11,SIN3B,SLC25A38	TRANS_45	BCKDK,ERG28,LMLN,OCA2,OLIG1,NKIRAS2,CPNE1,CELF2,DISC1,TRIM2,LDLR,CDK2AP1
		TRANS_46	CARS1,BEX2,TAF12,PSAT1,GARS1,MTHFD2,JDP2,AFMID,USP36,MOCOS,SLC1A5
