## Supplementary Tables 1 to 11 for "De Novo multi-omics pathway analysis (DMPA) designed for prior data independent inference of cell signaling pathways": Supplementary_Table_3.xlsx

### Sheet: Sheet1
Supplementary Table III
TYRO3 ICD
Complex_name	Primary_Predicted_TFs	P_value_For_Primary_Predicted_TFs	Secondary_Predicted_TFs	P_value_For_Secondary_Predicted_TFs
TRANS_1	HNF4A	0.0216	WT1	0.043
TRANS_2	MYC	0.00545
TRANS_3	EGR1	0.0008
TRANS_4	VDR	0.0033
TRANS_5	CUX1	0.0002
TRANS_6	USF2	5e-05
TRANS_7	EGR1;RUNX1	0.0117;0.0014062
TRANS_8	USF2	0.0273
TRANS_9	EGR1	0.00105
TRANS_10	MXI1;TFAP2C	0.00245;0.0194
TRANS_11	FLI1	0.0274	RUNX1	0.01315
TRANS_12	MYC	0.00105
TRANS_13	IRF1	0.0118	FLI1	0.0278
TRANS_14	FLI1	0.02665
TRANS_15	MITF	0.0025	CREM;CTCF;MYC	0.0022;0.0005;5e-05
TRANS_16	EGR1	0.00635
TRANS_17	FOS;MYC	0.02775;0.0141
TRANS_18	MAX;KDM5B;ZFX	0.0257;0.03;0.0179
TRANS_19	VDR	9.38138e-14
TRANS_20	E2F1;EGR1;MYC	0.02485;0.0108;0.007675
TRANS_21	MYC	0.0526	USF2	0.0017877
TRANS_22	MITF	0.05105
TRANS_23	MYC	0.00175
TRANS_24	E2F1	0.00875	STAT3	3.3518e-05
TRANS_25	IRF1	0.00045
TRANS_26	CTCF	0.0008
TRANS_27	MYC	0.05395
TRANS_28	MITF	0.0019	USF2	9.6663e-05
TRANS_29	WT1	0.00675
TRANS_30	E2F1;IRF1	0.02025;0.00875
TRANS_31	RUNX1	0.02535
TRANS_32	IRF1	0.04085	CTCF;E2F1;EGR1;MYC	0.007;0.00835;0.00625;0.00855
TRANS_33	E2F1	0.00795
TRANS_34
TRANS_35	MYC;VDR	0.01125;0.01605
TRANS_36	CTCF;STAT3;USF2;VDR;WT1	0.02113;0.018922;0.029491;0.006908;0.049106
TRANS_37	FOS	0.00755
TRANS_38	CREM	0.0238	VDR	0.0022345
TRANS_39	RUNX1	0.01235
TRANS_40	FLI1	0.0438
TRANS_41	MYC	0.04125
TRANS_42	TFAP2C;SREBF2;EHF;EHF;FOXP3;STAT3;TP63	0.01615;0.024671;0.01555;0.01735;0.02355;0.01305;0.017211
TRANS_43	STAT3	0.00045
TRANS_44	MAX;PAX5;REST;MAX	0.04875;0.0533;0.03825;0.02575
TRANS_45	CTCF	5e-05
Full-length TYRO3
Complex_name	Primary_Predicted_TFs	P_value_For_Primary_Predicted_TFs	Secondary_Predicted_TFs	P_value_For_Secondary_Predicted_TFs
TRANS_1	CTCF	0.0007
TRANS_2	HNF4A	0.00579955
TRANS_3	CEBPB;CTCF	0.0124;0.03585
TRANS_4	CREM	0.0221996
TRANS_5	EGR1	9.38138e-14
TRANS_6	MXI1	0.0030226
TRANS_7	MAX	0.01035	MYC	0.0076
TRANS_8	ZNF384;MTF2;RELA;SMAD3;WT1;ZNF197	0.0231;0.0413;0.0204;0.0198;0.0221;0.01243
TRANS_9	IRF1;JUN;MYC;MXI1	0.0033219;0.0010179;0.036624;3.7384e-06
TRANS_10	MITF	0.0459154
TRANS_11	RELA	0.0338381
TRANS_12	CEBPB	0.0248418
TRANS_13	CTCF;WT1	0.047377;0.008511
TRANS_14	CEBPB;MAX	0.012051;0.01181
TRANS_15	E2F4	0.00235
TRANS_16	MITF	0.0120815
TRANS_17	MYC	0.0452853	CTCF	0.015621
TRANS_18	MYC	0.00866649	EGR1;MAX;MXI1	0.0057872;0.0099308;0.010145
TRANS_19	RUNX1	0.0197691
TRANS_20	JUND	0.00115167
TRANS_21	E2F4;JUND;MAX;MXI1;RELA;STAT3	0.01027;0.037001;0.04004;0.039754;0.038607;0.0038788
TRANS_22	WT1	9.38138e-14
TRANS_23	MYC	0.001	CREM;CTCF;JUND;MAX	0.00035;9.3814e-14;9.3814e-14;9.3814e-14
TRANS_24	CEBPB	0.00750251	CTCF	0.00099567
TRANS_25	EGR1	0.0199361	CREM	0.023985
TRANS_26	HNF4A	9.38138e-14	MYC	9.3814e-14
TRANS_27	HNF4A	0.0201747	EGR1	0.016449
TRANS_28	MYC	0.0341406
TRANS_29	CEBPB	0.00804679
TRANS_30	TAL1;TAL1;BATF;CEBPB	0.0516;0.0535;0.0549;0.0317
TRANS_31	GATA2;TAL1;SMAD1;HMBOX1;IRX5;FOXA1;NFE2L2	0.0477;0.0517;0.0456;0.052;0.0419;0.0457;0.0428
TRANS_32	SATB1	0.042631
TRANS_33	MITF	0.01545	CEBPB;CREM;CTCF;E2F4;EGR1;HNF4A;JUND;MAX;MXI1;MYC;RELA;RUNX1;STAT3;WT1	0.0031914;0.0228;0.01165;0.0017441;0.0204;0.0016111;0.0016765;0.0013495;0.0010515;0.00099424;9.3814e-14;0.01125;0.0016531;0.00051724
TRANS_34	CTCF;GRHL2;MEIS1;NANOG;POU5F1;TP63;ZFX;MBD4;ZNF274;DNMT1;NFE2L2;EHF;MITF	0.020654;0.0074938;0.014216;0.052044;0.013754;0.045597;0.054294;0.013665;0.0057445;0.0092587;0.0047773;0.0094797;0.0080044
TRANS_35	JUND;RUNX1;WT1	0.01955;0.0264;0.00665
TRANS_36	MYC	0.0014687	ATF7;CEBPB;CREM;E2F4;EGR1;HNF4A;JUND;MAX;MITF;MXI1;RUNX1;STAT3;WT1	0.00021324;0.0022916;0.00020961;0.00028679;0.0017184;0.00025944;0.00027864;0.0015631;0.00065853;0.0010888;9.3814e-14;9.7107e-05;9.3814e-14
TRANS_37	MXI1	0.00134044
TRANS_38	HNF4A	0.0215
TRANS_39	HNF4A	0.0211	CTCF;EGR1;JUND;MAX;MITF;MXI1;MYC;RELA;RUNX1;STAT3;WT1	0.0125;0.0021611;9.7107e-05;0.0044688;0.00010526;0.0014415;0.0011961;0.0013131;0.0126;0.00575;0.00061923
TRANS_40	MYC	0.01175
TRANS_41	MITF	0.03735	CTCF	0.00405
TRANS_42	CTCF	0.052389
TRANS_43	MITF	0.01795	HNF4A	0.0305
TRANS_44	MITF	0.0313249
TRANS_45	EGR1	0.0474
TRANS_46	MYC;STAT3	0.042813;0.032313
