## Supplementary Tables 1 to 11 for "De Novo multi-omics pathway analysis (DMPA) designed for prior data independent inference of cell signaling pathways": Supplementary_Table_5.xlsx

### Sheet: Sheet1
Supplementary Table V
TYRO3 ICD; kinase prediction															Full-length TYRO3; kinase prediction
	Enrichment analysis based on kinase substrate phosphorylation site annotations						Enrichment analysis based on kinase substrate protein-protein interactions									Enrichment analysis based on kinase substrate phosphorylation site annotations						Enrichment analysis based on kinase substrate protein-protein interactions
Complex_Name	Predicted_primary_kinase	Relative_occupancy_primary	P_value_for_primary_kinase	Predicted_secondary_kinase	Relative_occupancy_secondary	P_value_for_secondary_kinase	Predicted_primary_kinase	Relative_occupancy_primary	P_value_for_primary_kinase	Predicted_secondary_kinase	Relative_occupancy_secondary	P_value_for_secondary_kinase			Complex_Name	Predicted_primary_kinase	Relative_occupancy_primary	P_value_for_primary_kinase	Predicted_secondary_kinase	Relative_occupancy_secondary	P_value_for_secondary_kinase	Predicted_primary_kinase	Relative_occupancy_primary	P_value_for_primary_kinase	Predicted_secondary_kinase	Relative_occupancy_secondary	P_value_for_secondary_kinase
PHOS_ST_1															PHOS_ST_1
PHOS_ST_2															PHOS_ST_2	CAMK2B	0.28571	0				MARK1	0.14286	0.002
PHOS_ST_3															PHOS_ST_3	GSK3B	0.14286	0.039287	CLK3	0.14286	0.0175
PHOS_ST_4	PAK1	0.16667	0.0225				DYRK4;PKN1	0.16667;0.16667	0.001;0.0015						PHOS_ST_4	MARK2	0.14286	0.042661
PHOS_ST_5							AKT2	0.16667	0.012						PHOS_ST_5
PHOS_ST_6															PHOS_ST_6	EEF2K	0.16667	0.007
PHOS_ST_7							MTOR	0.14286	0.0085						PHOS_ST_7	WNK1	0.125	0.0045				RAF1	0.125	0.0095
PHOS_ST_8	CLK3;MAP2K1	0.125;0.125	0.017;0.0125												PHOS_ST_8	CHEK1	0.14286	0.046516
PHOS_ST_9	MELK	0.16667	0.0085												PHOS_ST_9							CLK3	0.125	0.0065
PHOS_ST_10	IKBKB	0.14286	0.047962				TESK2	0.14286	0.006						PHOS_ST_10							CLK3	0.1	0.0105
PHOS_ST_11	CDK7;MAP4K2	0.14286;0.14286	0.011;0.0095												PHOS_ST_11	CDK7	0.125	0.0175
PHOS_ST_12	MELK	0.14286	0.0115												PHOS_ST_12
PHOS_ST_13															PHOS_ST_13
PHOS_ST_14															PHOS_ST_14
PHOS_ST_15	GSK3B	0.3	9.0415e-05				AKT2	0.1	0.014						PHOS_ST_15	PLK1	0.125	0.047962				AAK1	0.125	0.0165	BMP2K	0.125	0.0055
PHOS_ST_16	CDK9	0.22222	0.0040434				ALPK3	0.11111	0.0055						PHOS_ST_16	CSNK2A2	0.27273	0.0023614				PRKY	0.090909	0.009
PHOS_ST_17	ATM;RPS6KA1;RPS6KA2;RPS6KA3	0.125;0.125;0.125;0.125	0.01;0.0085;0.004;0.0055				DAPK1	0.125	0.003						PHOS_ST_17
PHOS_ST_18	MELK	0.0625	0.0235	PBK;STK4	0.0625;0.0625	0.0095;0.043625	MAP4K3;PRKY	0.0625;0.0625	0.001;0.032541						PHOS_ST_18
PHOS_ST_19															PHOS_ST_19
PHOS_ST_20	PLK1	0.11111	0.048444												PHOS_ST_20
PHOS_ST_21	PLK1	0.090909	0.031				SLK	0.090909	0.0065						PHOS_ST_21	ATM	0.076923	0.0165				CDK17	0.076923	0.0045
PHOS_ST_22															PHOS_ST_22	SGK3	0.25	0.0016573
PHOS_ST_23	BRSK2;MAP2K4;MAST2;PBK;PIP4K2B;PKN2;PRKACG;TESK2	0.125;0.125;0.125;0.125;0.125;0.125;0.125;0.125	0.033986;0.036878;0.004;0.004;0.001;0.0095;0.008;0.003												PHOS_ST_23
PHOS_ST_24	PLK1	0.14286	0.043625	DSTYK	0.14286	0.031095									PHOS_ST_24							CLK3	0.11111	0.006	GRK5	0.11111	0.0125
PHOS_ST_25	DSTYK;NEK7;STK3;STK4;ZAK	0.125;0.125;0.125;0.125;0.125	0.037842;0.0135;0.040733;0.012;0.0195				PRKAA1	0.125	0.0005						PHOS_ST_25
PHOS_ST_26															PHOS_ST_26							AURKB	0.090909	0.036878
PHOS_ST_27															PHOS_ST_27	RPS6KA1	0.14286	0.005	CDK1	0.14286	0.038	MARK3	0.14286	0.0015
PHOS_ST_28															PHOS_ST_28
PHOS_ST_29	CDK1	0.2	0.045552	BRSK2;MAP2K4;MAST2;PBK;PKN2;PRKACG;TESK2	0.2;0.2;0.2;0.2;0.2;0.2;0.2	0.032541;0.0095;0.003;0.004;0.0055;0.0065;0.0015									PHOS_ST_29	CAMK2G	0.16667	0.04989	AKT3;CHEK1	0.16667;0.16667	0.038805;0.043625
PHOS_ST_30							PRKAA1	0.2	0.0015						PHOS_ST_30	AURKB;DAPK1;DAPK3;ILK;PBK;RAF1;ROCK1;ROCK2	0.1;0.1;0.1;0.1;0.1;0.1;0.1;0.1	0.0315;0.03495;0.0025;0.0005;0.007;0.005;0.03736;0.036878	PAK2	0.1	0.04989	AAK1	0.1	0.0205	ILK	0.1	0.032059
PHOS_ST_31	MELK	0.125	0.013												PHOS_ST_31	CAMK2G	0.25	0.0056636				AAK1	0.125	0.0145
PHOS_ST_32							MTOR	0.2	0.0065						PHOS_ST_32
PHOS_ST_33															PHOS_ST_33	PLK1	0.2	0.03495
PHOS_ST_34															PHOS_ST_34
PHOS_ST_35	CDK1	0.2	0.04748												PHOS_ST_35
PHOS_ST_36	IKBKB	0.16667	0.041215	CLK3;MARK2;MAST2;STK3;ZAK	0.16667;0.16667;0.16667;0.16667;0.16667	0.031095;0.043625;0.002;0.029649;0.008	LATS1	0.16667	0.0055						PHOS_ST_36
PHOS_ST_37															PHOS_ST_37	DYRK2	0.25	0.048926
PHOS_ST_38															PHOS_ST_38
PHOS_ST_39															PHOS_ST_39	CSNK2A2	0.25	0.048444	CSNK2A1;PRKCE	0.25;0.25	0.046034;0.004
PHOS_ST_40															PHOS_ST_40	GSK3B	0.25	0.033022
PHOS_ST_41															PHOS_ST_41	PLK1	0.25	0.013	DAPK1	0.25	0.0065
PHOS_ST_42															PHOS_ST_42
PHOS_ST_43	MARK2	0.25	0.032059												PHOS_ST_43
PHOS_ST_44															PHOS_ST_44
PHOS_ST_45	ABL1	0.2	0.0065				MTOR	0.2	0.005	STK3	0.2	0.0005			PHOS_ST_45
PHOS_ST_46															PHOS_ST_46
PHOS_ST_47															PHOS_ST_47
PHOS_ST_48															PHOS_ST_48
PHOS_ST_49	CDK1	0.25	0.0205												PHOS_ST_49
PHOS_ST_50							CDK1	0.16667	0.0115						PHOS_ST_50
PHOS_ST_51							AKT2	0.25	0.008						PHOS_ST_51
PHOS_ST_52															PHOS_ST_52							ILK	0.2	0.026758
PHOS_ST_53	AURKB	0.5	0				AURKB	0.25	0.0075						PHOS_ST_53
PHOS_ST_54	CHEK1	0.2	0.038324	CDK1	0.2	0.028									PHOS_ST_54	MAPKAPK2	0.2	0.0275				DCLK1;PRKDC	0.2;0.2	0.0015;0.0005
PHOS_ST_55															PHOS_ST_55	CDK1	0.25	0.043143				AURKB	0.25	0.0065
PHOS_ST_56															PHOS_ST_56							BMP2K	0.25	0.0055
PHOS_ST_57	PRKACA	0.5	0				MTOR	0.25	0.004						PHOS_ST_57
PHOS_ST_58							AAK1	0.2	0.0085						PHOS_ST_58	CSNK2A1	0.25	0.0295
PHOS_ST_59	PRKAA1	0.16667	0.0025	CDK1	0.16667	0.046516	PRKAA1	0.16667	0.001						PHOS_ST_59
PHOS_ST_60	CSNK2A2	0.2	0.0435												PHOS_ST_60				CSNK2A1	0.16667	0.037	PRKD2	0.16667	0.002
PHOS_ST_61															PHOS_ST_61
PHOS_ST_62															PHOS_ST_62
PHOS_ST_63															PHOS_ST_63
PHOS_ST_64	IKBKB	0.14286	0.04989												PHOS_ST_64	CSNK2A1	0.25	0.046034
PHOS_ST_65							BMP2K	0.2	0.0025						PHOS_ST_65
PHOS_ST_66															PHOS_ST_66							GRK5	0.25	0.003
PHOS_ST_67															PHOS_ST_67	AKT3;MTOR	0.1;0.1	0.044107;0.032541				CLK3	0.1	0.0055
PHOS_ST_68															PHOS_ST_68	PRKX	0.11111	0.038805				MARK3	0.11111	0.002
PHOS_ST_69															PHOS_ST_69
PHOS_ST_70	CDK1	0.33333	0.0195												PHOS_ST_70	PAK2	0.14286	0.0275	AURKB;DAPK1;DAPK3;PBK;RAF1;ROCK1;ROCK2	0.14286;0.14286;0.14286;0.14286;0.14286;0.14286;0.14286	0.0195;0.014;0.0035;0.004;0.003;0.009;0.0135
PHOS_ST_71															PHOS_ST_71
PHOS_ST_72															PHOS_ST_72
PHOS_ST_73															PHOS_ST_73
PHOS_ST_74							TESK2	0.33333	0.0045						PHOS_ST_74							CDK17	0.16667	0.0025
PHOS_ST_75	MAPK14	0.33333	0.0215												PHOS_ST_75	PLK1	0.2	0.0175	CDK1	0.2	0.046516
PHOS_ST_76															PHOS_ST_76	DYRK2	0.4	0.0025913				MAP3K19	0.2	0.002
PHOS_ST_77															PHOS_ST_77
PHOS_ST_78	ABL1	0.090909	0.033504				STK3	0.090909	0.006						PHOS_ST_78	CSNK2A2	0.33333	0.0050795
PHOS_ST_79															PHOS_ST_79
PHOS_ST_80	CSNK2A1	0.16667	0.0053689				CDK1	0.083333	0.024						PHOS_ST_80
PHOS_ST_81							MTOR	0.1	0.0105	SLK	0.1	0.0045			PHOS_ST_81	PLK1	1	0.004	CSNK1A1	1	0.002	CSNK2A1	1	0.0005
															PHOS_ST_82
															PHOS_ST_83
															PHOS_ST_84	PRKACA	0.33333	0.043143							MARK3	0.33333	0.002
															PHOS_ST_85
															PHOS_ST_86							AURKB	0.33333	0.004
															PHOS_ST_87
															PHOS_ST_88
															PHOS_ST_89
															PHOS_ST_90
															PHOS_ST_91
															PHOS_ST_92
															PHOS_ST_93
															PHOS_ST_94
															PHOS_ST_95
															PHOS_ST_96
															PHOS_ST_97
															PHOS_ST_98	PRKX	0.090909	0.034	SRPK2	0.090909	0.0145	AAK1	0.090909	0.0155	ILK	0.090909	0.033504
															PHOS_ST_99							VRK1	0.076923	0.0175
															PHOS_ST_100	CDK1	0.15385	0.0074774				CDK1	0.076923	0.0265
															PHOS_ST_101	PRKCE	0.1	0.0135
															PHOS_ST_102	CSNK1A1;CSNK1E	0.066667;0.066667	0.044588;0.04	CSNK2A2	0.13333	0.047237	HIPK2	0.066667	0.016
															PHOS_ST_103							VRK1	0.090909	0.0175
															PHOS_ST_104	PRKCE	0.125	0.013
															PHOS_ST_105	CLK3;SRPK2	0.066667;0.066667	0.046516;0.0165				RAF1	0.066667	0.034468
