## Supplementary Tables 1 to 11 for "De Novo multi-omics pathway analysis (DMPA) designed for prior data independent inference of cell signaling pathways": Supplementary_Table_6.xlsx

### Sheet: Sheet1
Supplementary Table VI
#Values in normalized LFQ intensity
Full-length TYRO3; differentially coprecipitating proteins														ICD of TYRO3; differentially coprecipitating proteins
Protein_name	control_1	control_2	control_3	TYRO3_WT_1	TYRO3_WT_2	TYRO3_WT_3	TYRO3_ΔGS_1	TYRO3_ΔGS_2	TYRO3_ΔGS_3	TYRO3_ΔADAM_1	TYRO3_ΔADAM_2	TYRO3_ΔADAM_3		Protein_name	control_1	control_2	control_3	TYRO3_WT_1	TYRO3_WT_2	TYRO3_WT_3	TYRO3_ΔGS_1	TYRO3_ΔGS_2	TYRO3_ΔGS_3	TYRO3_ΔADAM_1	TYRO3_ΔADAM_2	TYRO3_ΔADAM_3
ATP6V1B2	0	0	0	1.10209e+06	1.07488e+06	5.02652e+06	1.8448e+06	601529	2.11837e+07	907275	1.18534e+06	1.37641e+06		NOM1	0	0	0	59814.4	19114.3	167038	0	0	0	0	0	0
ATIC	0	0	0	2.42871e+06	2.17138e+06	2.12299e+06	2.91657e+06	1.36012e+06	8.79834e+06	2.97166e+06	1.35767e+06	1.9366e+06		WASHC2A	0	0	0	58978.1	12596.7	142657	0	0	0	0	0	0
WWTR1	0	0	0	717443	131847	548089	464105	121100	195779	578808	127637	491614		DENR	0	0	0	245826	69038.9	1.1578e+06	0	0	0	0	0	0
NAA10	0	0	0	338095	636044	1.98446e+06	309668	360473	3.49693e+06	340362	431099	559648		SRGAP2	0	0	0	731539	313668	1.87262e+06	421766	180522	748382	0	0	0
CORO1B	0	0	0	1.02124e+06	2.54384e+06	5.21368e+06	1.03791e+06	1.0287e+06	5.8621e+06	1.5172e+06	2.55333e+06	2.45548e+06		APEX1	0	0	0	426616	572925	1.45987e+06	0	0	0	0	0	0
SPTAN1	0	0	0	2.19523e+07	1.09741e+07	1.37872e+07	4.86087e+07	2.1149e+07	3.1628e+07	3.32766e+07	1.28344e+07	1.17958e+07		SPECC1L	0	0	0	431391	88768.6	1.15254e+06	0	0	0	0	0	0
RANBP2	0	0	0	1.8439e+06	891388	1.22102e+06	923286	840109	2.02406e+06	924711	902414	1.06643e+06		GART	2.12037e+06	1.44012e+06	2.50268e+06	3.74973e+06	1.94001e+06	1.26602e+08	1.6416e+06	1.67565e+06	1.2876e+07	1.99803e+06	1.70441e+06	2.65756e+07
TAGLN2	0	0	0	5.7284e+06	1.34238e+07	1.3921e+07	3.66058e+06	2.44778e+06	1.31774e+07	3.46622e+06	1.51092e+07	6.00953e+06		PACS1	0	0	0	207763	980141	290475	0	0	0	0	0	0
CLIC4	0	0	0	722210	1.53157e+06	2.14063e+06	1.43324e+06	541097	1.76426e+07	2.47865e+06	823476	1.05454e+06		NUP98	997468	1.73871e+06	2.19853e+06	4.01315e+06	1.30925e+07	5.58374e+07	1.78332e+06	1.8046e+06	4.66318e+06	1.84724e+06	2.06784e+06	1.99044e+07
ANP32B	0	0	0	605164	478817	1.12015e+06	592611	239201	5.56777e+06	1.51764e+06	962139	743541		CDYL	0	0	0	475634	133501	787463	0	0	0	0	0	0
PGAM4	0	0	0	0	68902.1	193116	52706.7	134660	76302.6	227048	87930.2	6.01662e+06		ZYX	0	0	0	637211	441218	2.39155e+06	0	0	0	0	0	0
PTGES3	0	0	0	1.98546e+06	1.12251e+06	911102	1.50218e+06	1.02952e+06	4.45314e+06	1.91286e+06	1.23955e+06	1.02258e+06		HMGA2	0	0	0	168806	168040	1.13229e+06	0	0	0	0	0	0
DDX51	0	0	0	81711.3	96154.3	0	44541.7	227681	815362	124124	260653	152738		RIF1	452347	309943	1.13096e+06	866530	422151	1.73828e+06	334074	351998	699956	0	0	0
PYCR2	0	0	0	1.1897e+06	1.81842e+06	1.22906e+06	928790	1.29817e+06	2.22772e+06	1.54682e+06	1.57188e+06	581284		CYR61	646251	1.50563e+06	2.45868e+06	1.28277e+06	1.75683e+06	5.25661e+06	1.04168e+06	1.07814e+06	1.31726e+06	744799	1.28829e+06	2.47682e+06
METAP1	0	0	0	639797	544179	1.1161e+06	426631	369026	299423	703961	382697	509012		SVIL	0	0	0	625066	945782	2.17004e+06	0	0	0	0	0	0
RPA1	0	0	0	2.53234e+06	1.94258e+06	4.04094e+06	3.01569e+06	900568	1.65836e+07	1.96507e+06	1.93296e+06	2.57483e+06		NCAPG	0	0	0	349881	86057.6	2.02946e+06	0	0	0	0	0	0
ANXA1	0	0	0	1.54333e+06	2.31818e+06	2.69286e+06	758755	741196	8.05837e+06	2.31702e+06	1.05274e+06	1.26e+06		MICALL1	0	0	0	1.58995e+06	1.17403e+06	1.81707e+06	0	0	0	0	0	0
THUMPD1	0	0	0	607599	554007	1.24995e+06	572703	624749	4.18089e+06	451298	605504	693198		RPRD2	25819.6	0	193973	386897	0	949390	0	0	0	0	0	0
MX1	0	0	0	3.70296e+06	751708	3.95302e+06	1.48355e+06	761000	1.85789e+07	1.72446e+06	785873	1.40729e+06		GNE	3.54569e+06	1.63627e+06	2.82308e+06	5.94175e+06	2.18638e+06	4.41095e+06	2.25147e+06	813290	3.80233e+06	3.58884e+06	1.63552e+06	2.09154e+06
PRCC	0	0	0	152459	381565	794701	280616	594146	947293	136686	1.65054e+06	1.62709e+06		RASA2	270169	0	202756	345794	134141	443445	257050	0	126257	279132	54565	200041
UHRF1	0	0	0	589738	2.9869e+06	5.65715e+06	978525	2.42127e+06	1.09295e+06	730929	1.89164e+06	1.02465e+06		MAP3K2	0	0	0	75670.6	0	112783	0	0	0	0	0	0
JPT1	0	0	0	143220	182329	661990	133508	223685	476139	197027	91872.4	1.0202e+06		HIST1H1A	23324.2	74026.3	23301.1	63101.5	169957	379746	47141.4	77561.2	31393.8	38346.1	44077.2	0
MRTO4	0	0	0	568006	321875	1.72147e+06	563359	282951	2.32701e+06	602168	1.05059e+06	2.7534e+06		KANK1	0	0	0	7837.27	60084.1	236541	0	0	0	0	0	0
RNF213	0	0	0	228627	327100	797320	436515	266169	1.7258e+06	214293	474356	758332		VPS53	33319.8	0	107110	48013.1	80437.9	212274	0	0	0	0	0	0
SRI	0	0	0	688775	633232	1.172e+06	458488	617948	1.40282e+06	680883	716638	569545		ZFYVE19	0	0	61558	59816.6	0	1.7312e+06	0	0	0	0	0	0
TAF15	0	0	0	192596	107091	578268	114732	183101	642290	93339	258018	450939		DNMT1	0	0	0	1.25262e+06	335049	2.81301e+06	0	0	0	0	0	0
API5	0	0	0	2.84068e+06	1.42224e+06	3.95155e+06	1.41838e+06	771142	3.85585e+06	2.37625e+06	2.15467e+06	2.04456e+06		BAX	0	0	0	303670	15389.2	140856	0	0	0	0	0	0
KTN1	0	0	0	900217	858425	1.84417e+06	746573	728839	927481	1.08102e+06	1.05935e+06	2.1858e+06		POLR2B	1.02392e+06	824985	1.53334e+06	1.56108e+06	1.04462e+06	3.6466e+06	1.18538e+06	687999	1.34902e+06	903140	662968	1.52499e+06
AAK1	0	0	0	91961	25003.1	192164	96527.5	87301.9	294586	95557	59899.7	246980		NXF1	2.01939e+06	1.89037e+06	2.41612e+06	3.87335e+06	3.12761e+06	1.84519e+07	1.84817e+06	2.31232e+06	1.84536e+06	2.201e+06	1.76404e+06	6.13581e+06
ECHDC1	813639	1.44837e+06	1.73306e+06	1.05303e+06	2.62628e+06	3.8269e+06	1.67182e+06	2.24871e+06	4.98693e+06	1.68823e+06	3.16751e+06	2.06854e+06		MCTS1	0	0	0	233540	296448	1.42539e+06	0	0	0	0	0	0
REPS1	0	0	0	895395	583354	4.47066e+06	553974	831037	2.0376e+06	786326	947712	1.22117e+06		CCNL2	554151	543142	739249	1.15422e+06	844917	1.12417e+06	476951	430445	126436	480780	417757	289660
SEC23B	0	0	0	170850	302347	929861	366733	136875	6.74193e+06	216391	236536	336312		SEC63	0	0	0	2.53736e+06	3.08796e+06	1.37258e+06	0	0	0	0	0	0
SSB	0	0	0	887188	587526	2.02947e+06	1.04213e+06	533991	2.23954e+06	882875	1.1538e+06	1.95782e+06		PIH1D1	0	0	0	121116	425516	277501	0	0	0	0	0	0
RAB14	0	0	0	502560	618501	1.53715e+06	899057	459912	3.66257e+06	475728	587053	921391		AMOTL2	0	0	0	703289	575383	1.38064e+06	0	0	0	0	0	0
DPYSL2	0	0	0	1.65296e+06	2.01398e+06	1.54935e+06	900377	841438	4.14426e+06	1.82615e+06	1.36434e+06	1.5578e+06		PTGES2	0	0	0	420733	357755	0	0	0	0	0	0	0
TYRO3	0	0	0	358791	1.36809e+06	1.60285e+06	208026	1.31221e+06	1.40592e+06	236224	1.15346e+06	972357		PTPN12	0	0	0	129963	119524	27068.4	0	0	0	0	0	0
SBDS	0	0	0	679783	434382	1.3608e+06	564922	589825	3.85008e+06	715082	551674	649466		KLHDC4	0	0	0	152822	22885.9	761763	0	0	0	0	0	0
DPYSL3	0	0	0	816670	1.92183e+06	1.77945e+06	1.06548e+06	766695	2.04458e+06	887267	1.50003e+06	1.98473e+06		EPB41L2	0	0	0	4.85238e+06	4.32832e+06	1.34735e+07	2.94542e+06	3.40118e+06	2.44877e+06	0	0	0
DCLK1	0	0	0	291428	0	1.33056e+06	224874	40432.8	1.0125e+07	122776	1.19362e+06	659292		SUPT5H	0	0	0	1.44313e+06	1.16592e+06	1.62559e+06	0	0	0	0	0	0
VAPB	0	0	0	608629	449895	839281	1.06598e+06	400329	2.45431e+06	612262	389865	359774		GNPNAT1	0	0	0	1.48875e+07	855426	3.9494e+06	0	0	0	0	0	0
TRABD	0	0	0	179411	56340.8	1.07527e+06	93697.1	2020.34	3.71379e+06	127011	43674.4	183565		PAWR	0	0	0	57225.8	508201	460066	0	0	0	0	0	0
TIPRL	0	0	0	413946	386294	913924	347140	82499.8	3.50715e+06	424799	171498	656050		PPP1R11	0	0	0	865055	1.7118e+06	1.7283e+06	573159	532236	259391	0	0	0
SARS	0	0	0	838303	195965	1.95275e+06	503300	588366	5.96015e+06	669769	482473	1.24554e+06		WNK1	0	0	0	209950	128582	799286	0	0	0	0	0	0
NUDT4B	0	0	0	66300	13041.7	60240.8	10874.4	0	24997.4	0	38718.5	24941.1		SLC9A3R2	0	0	0	1.07264e+06	468346	2.20959e+06	523651	382526	339095	0	0	0
NUDT4	0	0	0	1.42356e+06	756285	5.56324e+06	95007.2	635654	827053	1.25844e+06	1.67837e+06	670356		RBM42	0	0	0	445709	729243	269997	69859.1	65331.3	11945.8	0	0	0
SUGT1	0	0	0	621241	154830	3.07855e+06	385458	92128.2	1.32331e+06	547397	143330	2.38225e+06		ENAH	0	0	0	641116	520111	686368	0	0	0	0	0	0
SWAP70	0	0	0	585397	318750	863237	357265	239530	1.91986e+06	529423	408012	315822		ATP1B3	0	0	0	795255	2.36477e+06	471261	0	0	0	0	0	0
IFIH1	0	0	0	118471	843659	1.70664e+06	513007	411038	1.48162e+06	250112	370692	935475		CALD1	0	0	0	867428	631434	966353	535327	443078	337488	0	0	0
SEC23IP	0	0	0	247628	415861	1.65243e+06	251630	334775	3.64637e+06	222119	469093	991401		TXLNG	0	0	0	125309	165817	289841	0	0	0	0	0	0
SUDS3	0	0	0	28087.4	46383.1	1.33844e+06	112019	60721.7	5.53904e+06	65520.6	0	181974		MCAT	894843	230953	916235	1.74425e+06	446242	1.26204e+06	773704	278743	1.00048e+06	1.38305e+06	118577	289742
NOP14	0	0	0	524024	334946	1.06159e+06	272677	379500	1.44042e+06	542025	536286	327919		PIP4K2B	0	0	0	25807.7	0	1.41285e+06	0	0	0	0	0	0
NOSIP	0	0	0	677496	306279	2.33186e+06	373592	387887	3.31413e+06	771561	606693	1.48396e+06		SYMPK	805737	1.99876e+06	1.13889e+06	4.13963e+06	2.19406e+06	5.14653e+06	1.39234e+06	1.35959e+06	715180	1.30651e+06	1.55035e+06	1.25785e+06
IFIT2	0	0	0	756462	353734	1.72626e+06	650532	230860	1.36923e+06	702967	184809	933842		EIF1AY	51230.2	0	24495.2	147960	17757.1	233311	7285.41	0	32929.6	62903.8	14732.4	10053.9
JUNB	93538.1	55100.4	120136	247627	127777	210633	168714	133495	195681	117254	105048	188692		ITPR3	0	0	0	1.37924e+06	868660	2.00113e+06	760205	318001	668795	0	0	0
KIF4A	0	0	0	143381	27122.8	471276	132652	15125.8	410529	92481.9	89215.9	135932		PRIM1	0	0	0	594924	91750.1	636729	0	0	0	0	0	0
ZNF609	0	0	0	2.34383e+06	1.29498e+06	3.20355e+06	1.13828e+06	784718	896760	1.13161e+06	1.45669e+06	532648		SCAF4	161814	129640	721779	371992	491508	1.28989e+06	177444	87390.2	99362.7	247038	108552	458821
DTX3L	0	0	0	355058	381471	2.37364e+06	643681	538214	5.52682e+06	331352	467815	670001		MSH6	1.29372e+06	1.02472e+06	2.04909e+06	1.99311e+06	1.25963e+06	3.08777e+06	1.00746e+06	577206	2.52785e+06	1.10872e+06	803023	1.30907e+06
HMMR	0	0	0	291986	82661.8	818423	411598	117705	295675	359235	166643	269060		GTF2F1	0	0	0	1.0605e+06	445248	2.21849e+06	0	0	0	0	0	0
TRIM3	0	0	0	719324	42264.5	196933	661892	79167.7	33365	534755	11711.4	544027		ELL	0	0	0	20329	0	54241.4	0	0	0	0	0	0
GRPEL2	0	0	0	612593	1.75006e+06	667453	458703	1.07042e+06	649534	404650	2.86597e+06	200314		GRIPAP1	0	0	0	957434	1.47873e+06	7.82888e+06	0	0	0	0	0	0
PDXP	0	0	0	397309	133232	809544	111778	66670.2	1.19512e+06	138428	85315	674810		DIS3	446001	331549	1.43396e+06	625700	707150	3.05405e+06	353247	345370	2.27732e+06	539771	60263.4	832488
EIF2B1	0	0	0	576621	448092	755487	410385	463489	1.41447e+06	449784	241585	316446		SDE2	206695	310518	370689	470015	352819	850327	0	0	0	0	0	0
NUMB	0	0	0	280721	59279.2	142734	127134	0	320484	186684	0	205403		PHAX	0	0	0	96293.9	92643.1	406332	0	0	0	0	0	0
SERPINB8	0	0	0	248072	115726	47030.1	98830.2	187232	1.82294e+06	126420	258764	104735		VPS52	0	0	0	314539	117767	720926	0	0	0	0	0	0
PLEKHA7	0	0	0	561239	435331	521701	462878	233462	569008	568042	211738	115099		PRPSAP1	1.22046e+06	225664	2.37994e+06	5.29492e+06	679360	3.26155e+06	823097	456896	1.83242e+06	1.47448e+06	259272	609067
GAPDHS	0	0	0	1.97689e+06	2.40223e+06	8.29592e+06	3.69468e+06	3.10345e+06	537211	2.59727e+06	1.4756e+06	1.96106e+06		FNDC3A	0	0	0	53665.4	90237.9	2.11976e+06	0	0	0	0	0	0
SENP6	0	0	0	36774.5	9630.84	0	31148.9	0	286943	27436.7	5648.26	0		RNASEH1	0	0	0	144222	10699	216078	0	0	0	0	0	0
CSTF1	0	0	0	124732	561693	342735	310398	988437	931796	371563	325259	171365		ABL2	110096	114903	404220	261722	205004	639014	147553	144424	309440	0	0	0
SORBS3	0	0	0	239965	15423.4	360088	123318	42682.7	7.00474e+06	124390	0	127195		RPS6KA1	0	0	0	49385.6	0	224817	0	0	0	0	0	0
SPIRE1	0	0	0	297950	8048.53	340774	110757	20458.9	17514.4	237071	15210.9	87722.5		CDK5RAP2	0	0	0	154793	61124.8	434326	0	0	0	0	0	0
ADPGK	0	0	0	268072	12897	485290	78522.6	21742.3	1.12037e+06	170901	12731.8	165140		PSIP1	0	0	0	679353	402249	2.70465e+06	0	0	0	0	0	0
PLOD2	0	0	0	1.12788e+07	2.00437e+07	1.92934e+07	1.14069e+07	1.59234e+07	1.51652e+08	1.06732e+07	2.49948e+07	1.03053e+07		NIPBL	0	0	0	412701	207592	454991	0	0	0	0	0	0
ZBTB24	0	0	0	277895	323517	63900.9	330165	241218	0	341318	264958	99819		MRPL48	0	0	0	702085	444986	492840	380903	257322	131384	0	0	0
MTMR6	0	0	0	5420.76	78173.8	164107	67645.2	52465	314694	62564.9	56950.9	0		ERC1	0	0	0	255859	770104	1.2412e+06	141266	252564	343812	0	0	0
QKI	0	0	0	1.18212e+06	1.42757e+06	1.14314e+06	1.07991e+06	738401	1.73934e+06	1.01607e+06	1.11269e+06	345081		CSNK1A1	321931	456391	764001	719151	807786	1.03408e+06	0	0	0	0	0	0
CEMIP	0	0	0	2.99977e+06	3.25634e+06	1.48905e+06	1.27709e+06	2.63886e+06	214049	1.56689e+06	1.43723e+06	559920		CHTF18	0	0	0	23839.2	336390	1.22217e+06	0	0	0	0	0	0
PMM2	0	0	0	418219	934537	995102	1.02296e+06	379921	2.24051e+06	1.0834e+06	261551	1.09012e+06		PIP4K2C	0	0	0	179531	14337.4	2.85728e+06	0	0	0	0	0	0
SAMHD1	0	0	0	199637	460335	996033	485418	150280	2.07342e+06	318912	448885	525113		S100A8	0	0	0	327066	80057.5	689214	0	0	0	0	0	0
NAA16	0	0	0	47505	128079	298077	69575.8	93136.4	43884.8	34597.6	71937.6	128293		RABL6	0	0	0	7.44802e+06	0	997152	0	0	0	0	0	0
FOXD2	0	0	0	253217	373745	61434.5	324380	31070	856063	49365.7	270697	1.11465e+06		PPP4C	0	0	0	114326	59208.3	99351.7	0	0	0	0	0	0
GOSR1	0	0	0	581293	349700	1.24629e+06	326116	45961.5	613218	471023	117138	666682		CENPC	0	0	0	1.24644e+06	858064	716271	0	0	0	0	0	0
PABPC4L	443889	430007	0	1.61254e+06	733974	873363	1.57211e+06	633290	75826.2	999982	610749	75076		SUPT6H	0	0	0	105448	70232.7	137830	0	0	0	0	0	0
SHROOM2	0	0	0	689355	884651	1.24347e+06	413797	852504	1.1921e+06	628087	816849	1.22603e+08		GAS7	0	0	0	29231.9	74736.3	658479	0	0	0	0	0	0
PTPN23	0	0	0	519855	638703	493588	706176	109044	777570	911135	152588	628489		TSC2	0	0	0	392984	233278	714244	0	0	0	0	0	0
NLE1	0	0	0	448575	382933	419858	536207	194867	784619	515427	376865	293714		PCF11	516911	154187	710506	812092	282007	1.22269e+06	633777	112587	756131	623817	59680.2	254784
DHCR7	0	0	0	139150	111991	486800	400886	58844.4	495079	182293	157055	286947		TRIM2	0	0	0	156552	10015.5	1.15706e+06	0	0	0	0	0	0
MAP4K3	0	0	0	385523	94791.4	467805	273065	82575.1	369764	340062	132933	139346		EMG1	0	0	0	322362	360029	1.39325e+06	0	0	0	0	0	0
GTPBP10	0	0	0	894859	509138	601079	240301	444529	710886	435519	423304	540206		MRM2	0	0	0	167589	72443.6	109972	0	0	0	0	0	0
CFAP20	0	0	0	598131	230422	1.05931e+06	436245	217332	20555.6	599913	84961.7	243530		AP1S1	0	0	0	26371.8	0	97836.8	0	0	0	0	0	0
STX5	0	0	0	329701	302075	735682	262547	163565	298411	376822	248299	204621		CLASRP	0	0	0	329506	146210	438728	0	0	0	0	0	0
XAB2	0	0	0	915416	598262	1.00607e+06	433237	454047	738028	531706	574482	2.12955e+06		PTDSS1	0	0	0	150450	0	294056	0	0	0	0	0	0
NME6	0	0	0	360424	280962	180152	229650	224271	571432	263544	263012	232089		ACP5	148454	0	90333.1	262451	0	337441	0	0	0	0	0	0
TERF2	0	0	0	38872.2	23063.6	264365	190564	81742.3	102003	119504	88768.9	79246.8		C2CD2	0	0	0	201337	495028	1.07516e+06	0	0	0	0	0	0
CYTH3	0	0	0	1.56825e+06	1.00699e+06	1.24755e+06	4.27764e+06	425860	181764	643821	116065	66248.4		NAV1	0	0	0	2.41033e+06	1.17047e+06	5.79231e+06	0	0	0	0	0	0
CLK1	0	0	0	320576	861826	438921	255523	894192	418786	428393	660041	95153.6		MEX3A	806969	429271	1.46996e+06	1.3074e+06	446478	2.48814e+06	0	0	0	0	0	0
CDK10	0	0	0	111640	30024.6	164966	65483	30991	0	87641.1	49894.7	495205		SORBS2	0	0	0	194615	72909.1	885179	25440	74085.5	142912	0	0	0
PCID2	0	0	0	117703	0	862283	421603	35424.8	3.32934e+06	436264	0	675002		ARHGAP1	0	0	0	608520	914955	1.50256e+07	380581	456765	1.40742e+06	0	0	0
CC2D1B	0	0	0	61729	233425	485848	98301.9	158094	491881	194276	144057	399603		PIK3C3	0	0	0	3139.29	120397	458827	0	0	0	0	0	0
TOPBP1	0	0	0	1.12214e+06	1.48291e+06	897795	616885	1.30094e+06	216294	61283.8	921696	746733		CCDC124	0	0	0	377106	422952	5.21134e+06	0	0	0	0	0	0
MTPAP	0	0	0	506653	121127	757001	477480	76530.6	531520	439122	123868	300994		MARK2	575581	374614	651423	776411	601779	1.38747e+06	481685	244634	853331	735970	159461	435892
DDX60L	0	0	0	322990	196634	508003	197509	126839	726431	291918	96423.5	270076		AMMECR1L	114339	151699	386787	158929	322762	641927	144026	92232.6	244281	87714.7	70817.9	130184
C6orf222	0	0	0	54349	70177.7	58394.6	27505.2	42564.2	15087.2	46371.5	81423.3	56275.1		C9orf78	0	0	0	447362	50721.1	1.29513e+06	0	0	0	0	0	0
TCP10	0	0	0	327360	83101.3	226882	96365.3	48868.9	173687	130485	50156.3	59297.9		FARP2	0	0	0	73314.4	20571.2	540340	0	0	0	0	0	0
PCTP	0	0	0	69981.3	306576	281467	65157.6	84226.5	2.02416e+06	94292.4	93236.3	72233.6		XPO4	0	0	0	8.57094e+06	4.0217e+06	1.2454e+06	0	0	0	0	0	0
MED8	0	0	0	93864.5	46838.9	121208	243484	175329	0	127675	114931	102945		NOP10	0	0	0	110184	285131	1.25435e+06	0	0	0	23975	171374	334723
METTL15	0	0	0	113342	42110.2	542784	118126	47149.8	478196	141119	65820.3	201639		FAM50A	0	0	0	0	128006	706550	0	0	0	0	0	0
CCDC191	0	0	0	154744	85850.1	705375	132362	120529	531277	147997	99503.4	990206		PAPOLA	0	0	0	335162	0	21321.7	0	0	0	0	0	0
DERL1	0	0	0	226612	148096	695572	291280	167502	579211	169227	84230.7	462879		CSPP1	0	0	0	246924	480828	401084	0	0	0	0	0	0
CDKL5	0	0	0	90115.9	0	61115.7	37018.8	0	34787.2	27962.7	0	732878		ARHGEF16	0	0	0	76579.2	87306.5	129961	0	0	0	0	0	0
FAM90A12P	0	0	0	440161	210561	16040.5	467846	198691	0	704092	224207	35059		NUP188	0	0	0	556206	425879	220670	0	0	0	0	0	0
SLC39A10	0	0	0	88733.3	0	26221.4	286703	16563.2	303107	129148	21849.2	0		RTFDC1	0	0	0	958299	286783	1.66065e+06	0	0	0	0	0	0
EVPL	0	0	0	659121	423739	972620	376199	460014	699340	648363	747296	282895		SNX18	0	0	0	104648	41694.9	205823	0	0	0	0	0	0
UCHL1	0	0	0	867593	388811	4.87198e+06	439132	258576	431235	550538	314665	471957		TUBGCP3	0	0	0	85324.6	8958.92	431505	0	0	0	0	0	0
NME8	0	0	0	405061	342457	867980	333000	232813	490500	372663	239707	713008		NUP160	0	0	0	198918	178989	582715	0	0	0	96937.5	99868.4	426918
RNF17	0	0	0	2.23254e+06	223423	1.5941e+06	1.69734e+06	468697	3.10895e+06	1.10862e+06	569683	1.02351e+06		KIDINS220	0	0	0	141803	104626	869887	0	0	0	0	0	0
KCNH7	0	0	0	585808	213422	124138	288623	352370	33689.1	81669.6	363161	18963.6		SREK1	0	0	0	129278	202392	2.77266e+06	0	0	0	48769.9	125539	282755
NT5C1B	0	0	0	63548.9	92195.3	127508	56848.4	47685.5	18882.9	55005.5	75723.2	88249.3		CAMSAP1	0	0	0	503290	194907	922914	245540	122346	185986	0	0	0
														INTS1	0	0	0	143823	0	979201	0	0	0	0	0	0
														KIF20A	0	0	0	193671	13660.8	381590	102600	12770.8	120559	0	0	0
														SUPV3L1	0	0	0	26949.2	30787.1	965945	0	0	0	0	0	0
														NACC1	0	0	0	69981.8	71408.1	189064	0	0	0	0	0	0
														WDR43	0	0	0	484793	305227	903910	0	0	0	0	0	0
														GRB2	0	0	0	279274	146003	171219	0	0	0	0	0	0
														RGS10	0	0	0	112807	325723	1.46215e+06	0	0	0	0	0	0
														CEMIP	0	0	0	2.99977e+06	3.25634e+06	1.48905e+06	1.27709e+06	2.63886e+06	214049	1.56689e+06	1.43723e+06	559920
														SESN2	0	0	0	27267.8	0	70167.9	0	0	0	0	0	0
														MPZ	0	0	0	3.44457e+06	3.17481e+06	1.11471e+06	0	0	0	0	0	0
														RELCH	0	0	0	810850	776982	1.75785e+06	0	0	0	0	0	0
														ARHGEF18	0	0	0	298732	1.1482e+06	4.49973e+06	0	0	0	0	0	0
														C12orf29	435146	119879	295827	699843	192585	834527	271066	7720.52	363371	571745	0	294124
														TAOK3	0	0	0	4.36157e+06	2.03335e+06	4.71761e+06	1.18553e+06	1.17497e+06	4.0214e+06	0	0	0
														MICU2	142278	21818.3	84353.5	246095	169961	218545	0	0	0	0	0	0
														MRPL40	336541	142083	413975	558795	287065	581732	350457	118181	113432	398362	161964	286944
														EMSY	0	0	0	247607	3.32435e+06	470886	0	0	0	0	0	0
														PFDN4	0	0	0	436030	2.19964e+06	434987	0	0	0	0	0	0
														HAUS6	0	0	0	176176	441611	1.54799e+06	0	0	0	0	0	0
														GOSR1	0	0	0	581293	349700	1.24629e+06	326116	45961.5	613218	471023	117138	666682
														TRIP10	0	0	0	135848	201573	1.40544e+06	0	0	0	0	0	0
														SPECC1	0	0	0	311811	61742.8	835760	0	0	0	0	0	0
														CHMP7	0	0	0	296204	484296	1.45753e+06	119891	232577	889155	0	0	0
														UTP6	0	0	0	180703	248115	628573	0	0	0	0	0	0
														CUL4A	0	0	0	12940.7	21247.6	430127	0	0	0	0	0	0
														CBX4	0	0	0	63184.9	38339.1	309264	0	0	0	0	0	0
														ARHGEF17	0	0	0	211131	123431	264293	0	0	0	0	0	0
														VPS18	21048	52997.7	308773	43440.3	118825	465583	17628	6258.77	297567	0	0	0
														RUNX1	0	0	0	5938.58	421116	242197	0	0	0	0	0	0
														DKK1	0	0	0	82395.3	55503	471062	0	0	0	0	0	0
														ATAD5	0	0	0	672647	701917	1.64175e+06	0	0	0	0	0	0
														HAGH	0	0	0	750355	47217.1	207355	0	0	0	489328	27671.3	59325.6
														PPP2R5E	0	0	0	1.65165e+06	198185	516009	0	0	0	504922	179896	83071.3
														CTTNBP2	0	0	0	41065.7	38320.4	91819.6	0	0	0	0	0	0
														MORF4L1	0	0	0	128158	65792.8	524756	0	0	0	0	0	0
														MDK	0	202219	447261	103146	330846	1.39494e+06	0	0	0	13572.3	229679	581672
														GTSF1	0	0	0	697792	132754	423234	0	0	0	0	0	0
														INTS7	0	0	0	40332.6	20159	134433	0	0	0	0	0	0
														NUDT3	0	0	0	417244	191846	742468	0	0	0	0	0	0
														ARGLU1	0	0	0	347001	235713	2.98209e+06	0	0	0	0	0	0
														CHID1	0	0	0	142394	157805	993148	0	0	0	0	0	0
														TRIM65	66178.1	0	98332.2	302829	28451.4	251755	0	0	0	216966	0	22448.8
														SYNJ2	0	0	0	175544	0	638207	0	0	0	0	0	0
														GTF2E1	0	0	0	29744.3	27959.2	455586	0	0	0	0	0	0
														CEP68	0	0	0	1.52013e+06	2.53209e+06	465188	0	0	0	0	0	0
														COL7A1	0	0	0	94654.6	145792	431660	0	0	0	0	0	0
														TEX13C	0	0	0	1.06517e+06	531048	501763	0	0	0	0	0	0
														THAP3	0	0	0	70843.7	27620	47409.8	0	0	0	0	0	0
														MLH1	111679	0	528076	373727	64223.9	915145	0	0	0	0	0	0
														PRSS23	0	0	0	105922	188308	160351	32490	153086	19916.4	0	0	0
														RTF1	0	0	0	69478.1	189897	443156	0	0	0	0	0	0
														GLG1	0	0	0	0	16231	262828	0	0	0	0	0	0
														FAM133B	0	0	0	253739	104868	1.14597e+06	0	0	0	0	0	0
														EXOC5	0	0	0	502550	47718	803343	0	0	0	0	0	0
														METTL1	0	0	0	431176	318917	328463	0	0	0	0	0	0
														KIAA0391	0	0	0	50299.6	77681.7	183367	0	0	0	0	0	0
														CNOT7	0	0	0	176697	78802.1	334448	0	0	0	0	0	0
														TOPBP1	0	0	0	1.12214e+06	1.48291e+06	897795	616885	1.30094e+06	216294	61283.8	921696	746733
														IRF9	0	0	0	190495	24161.4	46430.4	0	0	0	0	0	0
														ZNF346	0	0	0	901953	154511	1.70827e+06	0	0	0	219861	136581	466736
														TNRC6A	0	0	0	63760	0	117209	0	0	0	0	0	0
														BMP1	0	0	0	178199	1.07853e+06	676935	0	0	0	0	0	0
														DIXDC1	0	0	0	878122	490116	1.5223e+06	0	0	0	0	0	0
														SARG	0	0	0	1.43907e+06	591279	2.41946e+06	0	0	0	0	0	0
														ABL1	0	0	0	354892	2.03791e+06	134232	0	0	0	0	0	0
														ELL2	0	0	0	2.35464e+06	97122.9	132326	0	0	0	0	0	0
														NDUFC2	0	0	0	386527	47270.5	226676	0	0	0	0	0	0
														NUF2	0	0	0	33492.6	52983	223006	0	0	0	0	0	0
														KIF21B	0	0	0	690557	761842	624425	580359	433342	349650	0	0	0
														TUT1	0	0	0	150358	57803.5	201275	0	0	0	0	0	0
														DMAC2	0	0	0	131963	104947	296479	0	0	0	0	0	0
														SSH2	0	0	0	3994.46	0	72428.3	0	0	0	0	0	0
														DNAH2	0	0	0	833108	363094	499907	0	0	0	0	0	0
														COG8	0	0	0	177512	21093.5	395971	0	0	0	0	0	0
														GUCY2F	0	0	0	1.49709e+07	5.20491e+07	1.62447e+06	0	0	0	0	0	0
														DDX58	0	0	0	606989	317048	2.62979e+06	396685	175308	1.58145e+06	0	0	0
														ALKBH2	0	0	0	129776	227380	232237	0	0	0	0	0	0
														DYNC2H1	0	0	0	349035	258832	103806	0	0	0	200744	147497	0
														BICD1	0	0	0	37699	9417.93	0	0	0	0	0	0	0
														CCDC14	0	0	0	74023.3	192125	170775	55397.3	103791	86808.1	0	0	0
														VPS33A	0	0	0	361104	101227	498476	0	0	0	0	0	0
														FAM110C	0	0	0	0	496695	32199.9	0	0	0	0	0	0
														NGLY1	0	0	0	1.87584e+06	1.93067e+06	0	0	0	0	0	0	0
														TCP10	0	0	0	327360	83101.3	226882	96365.3	48868.9	173687	130485	50156.3	59297.9
														HAUS8	0	0	0	3691.46	0	132943	0	0	0	0	0	0
														DYRK2	0	0	0	3.03898e+06	1.72732e+06	330337	0	0	0	0	0	0
														STKLD1	323308	284218	228098	588905	581068	361056	0	0	0	84026.6	537788	116103
														ITGAL	0	0	0	46024.3	124620	184379	0	0	0	0	0	0
														CLP1	0	0	0	212862	0	532727	0	0	0	0	0	0
														ARMCX2	0	0	0	456466	179942	666498	261370	84802.5	214277	0	0	0
														CRISPLD1	0	0	0	0	106586	88219.6	0	0	0	0	0	0
														KCNJ11	0	0	0	454961	3.04182e+06	1.14253e+06	0	0	0	0	0	0
														GAD2	0	0	0	13055.9	0	46529	0	0	0	0	0	0
														TIMM21	0	0	0	267459	15943.2	353425	0	0	0	0	0	0
														HOMER2	0	0	0	576188	507103	233946	0	0	0	0	0	0
														ZSCAN26	0	0	0	310216	161762	18709.9	0	0	0	0	0	0
														INTS4	0	0	0	117243	61038.6	43125.5	0	0	0	0	0	0
														PTPN13	0	0	0	426887	24764.7	1.52601e+06	0	0	0	0	0	0
														IQSEC2	0	0	0	29246	8854.13	163646	0	0	0	0	0	0
														GPC5	0	0	0	86627.4	18859.5	0	0	0	0	0	0	0
														ZNF2	0	0	0	355383	802446	279106	0	0	0	0	0	0
														NUMBL	0	0	0	0	107418	29105.7	0	0	0	0	0	0
														MYH15	0	0	0	86900.9	116377	226413	0	0	0	0	0	0
														BTBD9	0	0	0	129756	47225.2	0	0	0	0	0	0	0
														2021-11-05	0	0	0	230657	0	233799	0	0	0	0	0	0
														CFAP47	0	0	0	24456.9	125282	1.08972e+06	0	0	0	0	0	0
														FCHO1	0	0	0	341233	0	801513	0	0	0	0	0	0
														TTBK1	0	0	0	20193	91697.8	0	0	0	0	0	0	0
														ATM	0	0	0	0	10183	98591.2	0	0	0	0	0	0
														SPATA31D1	0	0	0	2.63301e+06	468413	789531	0	0	0	0	0	0
														DNAH6	0	0	0	417489	307429	44015.1	0	0	0	0	0	0
														COL11A1	0	0	0	473577	248377	1.48e+06	0	0	0	0	0	0
														SLC22A12	0	0	0	225214	92495	1.01606e+06	0	0	0	0	0	0
														SIRPA	0	0	0	403582	504966	516659	0	0	0	0	0	0
														DYRK4	0	0	0	15936.3	13702.2	50616.9	0	0	0	0	0	0
														FLT4	0	0	0	1.18618e+06	1.70231e+06	932904	653962	785256	769971	0	0	0
														PIGX	0	0	0	556340	135385	33451.9	0	0	0	0	0	0
														ASPDH	0	0	0	77555.4	136058	1.10422e+06	0	0	0	0	0	0
														DNAJC25	0	0	0	5.36926e+06	4.87583e+06	4.46358e+06	0	0	0	0	0	0
														RIMS1	0	0	0	17152.6	149946	192662	0	0	0	0	0	0
														SASS6	0	0	0	231926	35936.8	690773	129245	31968.7	136990	0	0	0
														SYNC	0	0	0	0	4793.69	182355	0	0	0	0	0	0
														TMPRSS5	0	0	0	20742.4	24130.2	133711	0	0	0	0	0	0
														ASH1L	0	0	0	453671	261253	2.28488e+06	99402.7	63292.8	353338	0	0	0
														FAM90A26	0	0	0	0	59162.9	280851	0	0	0	0	0	0
														MAK	0	0	0	78418.6	132601	337469	0	0	0	0	0	0
														KCNH1	0	0	0	271854	120181	594697	0	0	0	0	0	0
														ATG2A	0	0	0	1.13202e+07	1.19647e+07	4.73349e+06	0	0	0	0	0	0
														OTOG	107270	142566	481992	117093	250073	866479	0	0	0	0	0	0
														PLEKHO1	0	0	0	29716.6	195758	0	0	0	0	0	0	0
														PNLIPRP1	0	0	0	1.83345e+06	3.42993e+06	352984	0	0	0	0	0	0
														NALCN	0	0	0	0	73968.7	379008	0	0	0	0	0	0
														DHX58	0	0	0	91676.1	33615.2	42083.9	0	0	0	0	0	0
														BMT2	0	0	0	1.61958e+06	954918	412123	302676	0	0	0	0	0
														GUCY2D	100790	223663	36496.9	158510	279460	98217	0	0	0	0	0	0
														IL16	0	0	0	706697	6.02898e+06	1.15668e+07	0	0	0	0	0	0
														IL12RB2	0	0	0	63320.4	207146	812648	0	0	0	0	0	0
														IFT81	0	0	0	571138	297276	678496	0	0	0	0	0	0
														ERC2	0	0	0	180259	931607	946139	0	0	0	0	0	0
														PDZD9	0	0	0	222349	123427	1.62241e+06	0	0	0	0	0	0
														GRIK2	0	0	0	965157	1.4519e+06	396288	0	0	0	0	0	0
														UBE3C	0	0	0	0	7903.48	1.19282e+07	0	0	205794	0	0	0
														FUT9	0	0	0	254394	54931.4	827698	0	0	0	0	0	0
														AASS	0	0	0	4.10077e+06	1.97945e+06	421335	0	0	0	0	0	0
														SMOC1	0	0	0	95668.9	93711.3	199042	0	0	0	0	0	0
														ZZZ3	0	0	0	196737	0	615346	0	0	0	0	0	0
														LTB4R2	0	0	0	321942	286919	3.11811e+06	0	0	0	0	0	0
														USPL1	0	0	0	165303	79046.2	93070	0	0	0	0	0	0
														TBC1D8	0	0	0	53759.4	1.1488e+06	469868	0	0	0	0	0	0
														PNMA6F	0	0	0	1.19052e+06	511517	1.02153e+06	0	0	0	0	0	0
														CEP63	0	0	0	148265	0	99362.4	0	0	0	0	0	0
														MUC15	0	0	0	594068	324947	210114	0	0	0	0	0	0
														UCHL1	0	0	0	867593	388811	4.87198e+06	439132	258576	431235	550538	314665	471957
														ZFHX2	0	0	0	99264.4	0	225566	0	0	0	0	0	0
														COL6A5	16735.6	20437.1	45669.1	46278.8	38423.9	234326	0	0	0	0	0	0
														IPMK	0	0	0	1.07719e+06	64902.6	371182	0	0	0	470076	51397.9	231072
														GABRD	0	0	0	70499.3	129628	178031	0	0	0	0	0	0
														SAMD15	0	0	0	149066	0	49858.2	0	0	0	0	0	0
														POU4F1	0	0	0	4065.79	25085.4	0	0	0	0	0	0	0
														SCAPER	0	0	0	107668	118184	313224	0	0	0	0	0	0
														VSIG8	0	0	0	89173.6	120838	31382.1	0	0	0	0	0	0
														ECT2L	0	0	0	0	74401	117796	0	0	0	0	0	0
														GPR50	0	0	0	116075	0	479698	0	0	0	0	0	0
														UBXN8	0	0	0	8.83732e+06	13390.2	0	0	0	0	0	0	0
														EPOR	0	0	0	50065.4	0	93130	0	0	0	0	0	0
														NEURL1B	0	0	0	46484.8	13871.1	2.32258e+06	0	0	0	0	0	0
														LRR1	0	0	0	86063.5	14204.4	315830	0	0	0	0	0	0
														HECW1	0	0	0	80580.7	40176.2	245766	0	0	0	0	0	0
														ADCY9	0	0	0	11695.5	0	164859	0	0	0	0	0	0
														GREB1L	0	0	0	255403	170828	488828	0	0	0	0	0	0
														POLR2K	0	0	0	52409.8	61465.3	101450	0	0	0	0	0	0
														SLFN14	0	0	0	154985	111265	221933	0	0	0	0	0	0
														SEMA6C	0	0	0	352578	36912	436278	0	0	0	0	0	0
														LMTK3	0	0	0	25140.6	71125.4	120150	0	0	0	0	0	0
														CCDC85A	0	0	0	1.60896e+06	0	2.70645e+07	0	0	0	0	0	0
														KIAA2026	0	0	0	1.16821e+06	283394	1.08327e+06	0	0	0	0	0	0
														LEG1	0	0	0	142540	133335	77841.1	0	0	0	0	0	0
														WDR64	0	0	0	19197.2	0	415631	0	0	0	0	0	0
														LIN9	0	0	0	569618	0	222863	0	0	0	0	0	0
														EML6	47389.5	41585.4	426316	88551.5	106411	552619	0	0	0	0	0	0
														SLC2A11	0	0	0	735472	126809	943232	0	0	0	0	0	0
														COG7	0	0	0	13221.4	12935.7	153702	0	0	0	0	0	0
														PEX11B	0	0	0	17336.3	21450.4	188532	0	0	0	0	0	0
														RETNLB	0	0	0	160040	9910.1	1.2734e+06	0	0	0	0	0	0
														ALKAL2	0	0	0	260459	0	485995	0	0	0	0	0	0
														COQ8A	0	0	0	10755.6	7111.51	121958	0	0	0	0	0	0
														MCU	0	0	0	187197	100605	168830	0	0	0	0	0	0
														SURF1	0	0	0	75074.8	0	84509.8	0	0	0	0	0	0
														SDHAF3	0	0	0	115476	0	77740.9	0	0	0	0	0	0
														RTP5	0	0	0	649647	587207	2.08198e+06	0	0	0	0	0	0
														OR4K15	0	0	0	379931	196825	729104	0	0	0	0	0	0
														RBM48	0	0	0	231934	76791.1	187604	0	0	0	0	0	0
														PLP1	12877.2	0	114334	54123.1	0	233685	0	0	0	0	0	0
														MED23	0	0	0	261826	114212	2.13974e+06	0	0	0	0	0	0
														CMYA5	0	0	0	220883	37887.8	84136.3	0	0	0	0	0	0
														PDE8B	0	0	0	744334	308767	208317	0	0	0	0	0	0
														PHACTR1	0	0	0	0	297650	499371	0	0	0	0	0	0
														FUT2	0	0	0	1.97593e+06	516444	1.82194e+07	0	0	0	0	0	0
														KCNH5	0	0	0	107125	101192	129444	0	0	0	0	0	0
														TADA2B	0	0	0	176500	13036.6	160896	0	0	0	0	0	0
														KIAA0319	0	0	0	96259.2	106228	149987	0	0	0	0	0	0
														HEATR5B	0	0	0	422599	242108	358864	0	0	0	0	0	0
														PPARGC1B	0	0	0	76258.7	42051.4	55273.8	0	0	0	0	0	0
														TSSK4	0	0	0	368212	888295	1.18472e+06	0	0	0	0	0	0
														TCTE3	0	0	0	60655.9	52067.5	166543	0	0	0	0	0	0
														MAB21L3	0	0	0	22618.9	28545.4	65845.7	0	0	0	0	0	0
														PARD3B	0	0	0	1.16937e+06	56892.5	307022	0	0	0	0	0	0
														CPS1	0	0	0	446886	619572	2.16417e+06	0	0	0	0	0	0
														TRIL	0	0	0	97287.4	14187.1	30927.6	0	0	0	0	0	0
														FAT2	0	0	0	31331.4	437254	0	0	0	0	0	0	0
														TANK	0	0	0	117534	0	42024.5	0	0	0	0	0	0
														APC2	0	0	0	37441.8	9173.16	32924.1	0	0	0	0	0	0
														JPH4	0	0	0	67982.2	116127	52763.9	0	0	0	0	0	0
														ADGRB3	0	0	0	129569	329492	500346	0	0	0	0	0	0
														CEP162	0	0	0	73664.1	94442.1	169801	0	0	0	0	0	0
														SLC8A1	0	0	0	37278.2	20849.5	60228.9	0	0	0	0	0	0
														MTUS2	0	0	0	1.1082e+06	507510	1.23546e+06	0	0	0	0	0	0
														XKR5	0	0	0	291945	199736	0	0	0	0	0	0	0
														RPUSD4	0	0	0	162229	23474.5	0	0	0	0	0	0	0
														LENG9	0	0	0	55553.6	0	73772	0	0	0	0	0	0
														GIPR	0	0	0	0	106265	373174	0	0	0	0	0	0
														KDM4B	0	0	0	22701.3	17295.6	125908	0	0	0	0	0	0
														AMIGO3	0	0	0	0	87118.7	1.79403e+06	0	0	0	0	0	0
														CCDC187	0	0	0	157795	123900	0	0	0	0	0	0	0
														CFAP299	0	0	0	25483.1	11916	124570	0	0	0	0	0	0
														OR13C8	0	0	0	331446	84002.2	266781	0	0	0	0	0	0
