## Supplementary Tables 1 to 11 for "De Novo multi-omics pathway analysis (DMPA) designed for prior data independent inference of cell signaling pathways": Supplementary_Table_8.xlsx

### Sheet: Sheet1
Supplementary Table VIII
#Values in normalized TPM (transcripts per million)
Full-length TYRO3; differentially expressed transcripts														ICD of TYRO3; differentially expressed transcripts
Transcript	control_1	control_2	control_3	TYRO3_WT_1	TYRO3_WT_2	TYRO3_WT_3	TYRO3_ΔGS_1	TYRO3_ΔGS_2	TYRO3_ΔGS_3	TYRO3_ΔADAM_1	TYRO3_ΔADAM_2	TYRO3_ΔADAM_3		Transcript	control_1	control_2	control_3	TYRO3_WT_1	TYRO3_WT_2	TYRO3_WT_3	TYRO3_ΔGS_1	TYRO3_ΔGS_2	TYRO3_ΔGS_3	TYRO3_ΔADAM_1	TYRO3_ΔADAM_2	TYRO3_ΔADAM_3
UHRF1BP1	17249	31189	24847	52137	38246	55695	40276	49963	30637	51545	42152	67580		CEACAM1	137818	168768	90242	36842	30854	42263	42715	7075	12419	40766	20422	0
PNPLA3	38681	35264	15019	6783	7340	11996	9925	7623	4698	11741	8809	11094		SARS2	8155	13026	12369	6174	8201	7664	10203	9600	4880	8874	0	8817
PCK2	22164	29205	22160	71641	60685	78171	55126	71060	53012	71463	58987	80210		CANX	37623	46062	34789	28814	32788	23063	32302	31698	33986	41074	26203	40435
BIRC7	15767	13505	5519	7381	4463	2402	4878	3161	3818	3861	7806	2209		CARD10	4255	10986	15467	7584	17193	33200	23830	21950	18650	31819	14201	17504
TM9SF4	4976	4989	5542	3340	1865	1725	2794	3471	2283	2137	3005	2871		SIPA1L2	9737	10951	7055	3079	3668	1332	7253	2264	4816	5156	8749	2372
BCKDK	31482	31125	20722	15233	21476	12992	13615	13752	11999	15586	6148	15478		P4HA1	1081	1316	1118	4315	3573	5818	1407	1338	756	3506	3840	1810
RELB	8240	5491	9682	18028	15356	14523	13478	20349	17738	20183	16643	17961		FURIN	2900	3822	5897	14913	11828	13810	2208	6490	10295	12903	10490	8128
UBE2D4	4284	4897	5061	8266	7556	7413	7213	7393	7715	7701	7663	8548		ERBB2	1533	3928	9397	6528	11233	20992	11920	8510	2815	10216	4826	259
CHN2	10124	9767	8268	3747	3591	4530	3624	6678	3154	6578	2418	5025		AMN1	4212	2901	2472	977	918	467	1122	2085	1569	2502	2243	1601
ALDOC	16307	21386	17186	9916	8816	6169	9768	6480	5795	11272	7746	4814		ADGRA3	15450	19222	17440	11494	12740	12585	12452	12082	5346	15131	9198	15412
ARHGDIB	252490	234188	150644	117142	130651	118856	121044	114638	99146	129372	120311	91276		MFF	10260	10223	11370	5436	3901	5492	7965	13285	4802	7090	0	7319
PFKFB4	26906	26762	25237	17778	18500	16091	18442	17656	16252	20443	12578	15869		SLC25A22	15074	12496	17660	27668	26816	32153	27878	22105	16747	20562	28917	22492
IGFBP5	385271	324165	212526	101612	165718	148431	127615	94982	87977	129607	101470	95065		B3GALNT1	2192	7308	4794	5145	12105	10481	11582	4868	7311	12140	6697	12755
SARS1	146592	210847	192246	361682	300695	352704	316360	377470	325604	381949	318504	402411		SPHK1	3741	5241	3516	10045	11240	6886	7675	2734	4754	6325	6746	8956
C1orf21	4205	4391	2621	1084	1919	1380	1682	643	970	1566	893	924		COQ8B	6798	7708	2034	1718	1825	975	429	687	1997	2704	0	1657
FCRLA	15106	15635	13059	6833	5897	5575	9415	5353	4329	12141	11032	6281		GSTM4	10319	11270	6025	5081	3900	3631	7675	2848	0	5134	6677	9958
LGALSL	10625	11578	8481	7486	8058	3824	5788	2557	4886	6702	5726	4908		DPM3	17585	14591	5484	8334	7863	3233	6021	7554	11164	9988	9418	10105
DHRS2	3624	311	293	4686	5456	7946	6529	9945	4409	9141	6640	7621		SH3YL1	719	268	659	122	6	47	122	777	249	122	0	193
GDF15	26613	70503	19374	140814	85916	76494	83829	107662	103628	105089	92794	153833		NUDT13	5188	5670	2579	2232	2007	897	1732	2955	2454	1709	291	2725
HSD17B7	44689	45897	30969	10153	11925	8688	15956	10353	9467	16569	12835	6650		HIBCH	10168	13356	8681	6664	6392	5736	8371	6451	9063	10062	8111	7280
ERG28	40565	40980	25866	23717	24384	21655	24355	20282	18722	26561	22779	24064		SMURF1	991	1140	594	333	302	164	224	334	346	728	593	1063
LPIN1	40126	38186	20939	12650	10269	16382	15303	13603	5414	17634	14098	15739		DCLRE1A	7096	8442	11910	12644	15013	28605	17263	17581	10063	17441	13580	13221
CABLES1	17525	21328	8288	7318	5230	4581	5472	4198	4881	7942	5197	6806		SRPK1	25076	47108	36501	50079	71499	54204	46104	51525	55890	58573	0	46937
ANXA1	242114	367646	383320	590162	550524	489362	531703	576912	508230	614737	502172	759565		PNRC1	9575	10194	7581	6973	5774	4931	8596	7676	406	5475	5838	13719
BZW2	285263	301152	200094	168975	188404	197267	175551	163081	147570	185980	141445	135117		FMR1NB	429	427	576	1335	1431	2056	1288	1020	917	1212	1351	957
CALCOCO2	23630	31682	21133	46872	37553	40283	40694	47165	46688	45291	38489	52356		USP33	12890	16352	18836	23217	25468	29023	20784	14293	10723	15029	12519	13072
BAAT	75514	75827	34227	21035	18331	30333	25294	23725	3619	24767	15116	6637		SRSF11	17591	20959	13477	10262	11498	6628	11206	9774	11912	15613	9751	13858
CCN3	100733	79985	47152	22154	35031	32876	31218	27939	25254	29026	29849	20470		SLC35C2	11093	14483	10816	21191	26668	25292	17294	13906	15774	17680	13695	19063
SDCBP	491247	553757	363008	337637	310327	333743	350240	317040	214581	337693	261450	307800		SPTAN1	25146	31228	39225	44234	57186	70726	53570	52076	37669	53781	34185	51017
ARG2	50233	47346	34320	28032	30134	25948	29656	25874	20970	29052	26072	22228		UQCC2	46805	49117	38590	36833	30291	27805	26756	31419	40048	42969	38485	19009
INPP4B	13790	15294	13195	11445	8128	9819	5495	8116	4488	10297	8344	11219		CTNNAL1	4442	5524	3806	1738	953	1283	1940	537	2365	3994	4450	476
PPARGC1A	15635	17028	10801	7508	7535	6557	7440	5785	6419	6426	4365	6263		SUCLA2	5173	8083	8377	1720	2005	4077	0	3495	4137	8511	2029	855
SUB1	29220	29646	22932	16469	17562	19626	19575	21071	15439	19460	14624	18793		WRNIP1	11603	22347	13466	3967	9476	6477	8630	3255	6946	11977	0	9210
ABCB6	56933	50845	34311	21762	27333	30149	25362	24550	22649	25529	23115	20739		HEATR5A	15203	18851	22014	25755	29805	43262	32327	23449	22410	30945	32662	23555
SEMA3C	71662	62242	44931	24444	32508	35216	31914	34191	21839	34235	26243	31322		NDUFS2	18359	16171	6958	12894	8839	5081	729	5234	0	7314	7720	18759
LUM	59623	50249	42018	24905	31222	35775	33529	37321	27626	37813	30281	33498		PHB	26090	20133	15899	14090	12313	10826	12236	17292	12226	15322	17188	24044
RAB15	16780	12437	8866	2254	3324	4677	7815	7334	2872	5165	7093	6013		ST7	7340	3098	716	2649	604	244	0	1470	2987	0	4977	656
SGSM2	38557	32612	32724	17815	23388	21378	27862	26309	17168	21874	18986	25068		WIPF2	1521	1219	2121	7642	5563	8164	3116	2306	2032	3726	6329	2957
CTDSPL	10486	11536	11948	5789	5933	3122	5542	5178	6131	8016	7192	5804		P4HA1	523	598	950	2002	1759	2910	724	937	461	2126	1939	1005
UCN2	21306	23841	19811	16326	16862	10582	14292	11976	16006	14580	8045	13788		TMOD1	6217	6570	36	367	700	0	1777	858	4955	484	834	107
RNF145	87821	80141	67007	48888	62359	47647	62147	52453	29248	44921	38070	62360		DHX30	14998	15029	15612	8990	4317	5250	1485	12973	11355	15579	9510	11598
CARS1	62832	115869	104223	211102	168945	218379	187626	212332	168976	220877	190560	254414		RP11-680H20	231	144	308	1146	672	1255	914	524	0	758	1671	1054
DLAT	32410	38609	27812	15496	14929	12364	14366	8949	8926	17659	11330	13825		PRPS2	3728	6528	8253	8833	13916	17366	7258	8989	8228	12179	1997	6861
HMGCR	110153	88785	59104	37187	40141	46978	41062	47052	18841	45828	39032	37287		ST3GAL1	363	1137	1418	1062	3358	3648	2002	1093	844	2264	0	1361
PTPDC1	4	1445	0	4327	2163	2443	560	1486	1738	1397	1623	2825		CDPF1	132	173	128	4091	1894	2538	132	2222	2703	132	212	0
LY6E	265889	222202	289931	479584	539300	452190	482825	390888	470985	518790	474434	404318		ERLEC1	5341	6463	4435	3100	3479	2250	1228	2750	3228	3908	0	3646
PTX3	25782	44345	42347	77020	71937	58463	64251	67789	57773	74240	66546	106843		GSE1	5666	6143	7540	14876	12651	18215	8456	9892	6979	8996	7867	7820
NDST3	1422	1700	1140	540	496	272	464	382	466	546	194	378		EIF2B4	12583	16332	10156	4568	4363	4285	4566	9387	12017	12318	5346	10950
STARD4	58452	43369	33388	23178	25039	26238	25405	29795	17732	27265	27438	27343		PREPL	3798	4257	5487	8008	9391	11495	7791	7837	5852	5292	4180	7178
DUSP16	10252	11316	7716	4996	4558	4401	4445	3695	2065	5285	3597	4027		PIP5K1A	24791	26086	21089	47287	39301	36468	26266	36045	31434	34549	23795	37876
TUBA1A	38250	52575	19981	10377	1865	4742	11031	2137	6170	13710	6564	7989		LIMS1	7994	13381	19373	3768	6245	11556	16820	14148	7664	12662	4551	9820
MFSD3	38986	35214	24908	15459	19088	11481	13045	12047	18713	19985	17132	9279		PHTF1	10664	12168	8487	6144	7227	5715	8849	9843	10885	9637	5066	8500
SPRYD3	12963	20319	21215	32298	29797	32439	27425	31810	29748	36072	28376	37804		PDCD6IP	9324	13721	15721	18343	21341	26841	20449	15194	13156	15172	13981	14797
ISG20	1482	2138	2406	6531	3746	6696	4057	5897	6836	7971	7341	5593		SUMF2	7529	9971	10450	2606	2809	4576	6983	11786	7178	10294	2137	10527
CYB5B	18915	19013	17371	5088	7506	1069	10819	10700	8578	10137	4860	9134		SERPINB2	63	2	4	1058	1218	1013	63	0	157	63	11	76
HOXB9	50499	82801	32434	156478	112806	108004	104772	132557	101571	135619	119703	206039		SLMAP	5162	6838	9970	15816	20865	24322	4559	4649	7912	15973	9020	3763
YPEL2	8692	9658	4094	2993	1993	2646	2627	1941	1856	3108	1668	2845		E2F5	12619	12075	12927	20023	20343	25561	19931	18077	13145	17110	18144	14746
ARHGEF2	12852	29827	14596	59068	40886	46720	37519	55604	46929	52196	36036	71354		DLG1	5388	5677	8359	10713	9567	14978	10040	11557	3826	9540	8745	11761
CCDC71L	27053	34267	28245	56055	45977	47856	43758	53533	51480	54320	46925	57723		DLG1	1583	2135	1946	5324	6561	7646	3345	397	2217	5142	4728	1763
TRIM25	81571	104746	114911	180464	159918	190758	164915	171819	132924	188164	157557	200416		C1GALT1	16812	11321	19439	31164	15745	36745	18539	34865	19491	20985	26860	24137
MAGED1	97375	97530	83622	47603	62627	64275	58263	51325	58235	73304	47163	31056		PIGF	7962	6379	7345	13458	10057	12776	7484	10659	10987	10817	12454	9341
HAX1	167338	215368	205492	340410	330494	318133	305443	324041	302314	339878	282975	351952		CYB561D1	3481	1512	2652	709	191	665	2300	2782	1275	640	2644	1527
FBXL7	17992	16866	10874	7680	7474	6986	9872	8390	7456	7952	7685	7444		PIK3R3	3009	2010	1336	861	649	467	77	713	472	0	780	191
PYCR1	31350	29182	18942	67107	62982	59171	43463	50998	53306	64027	64456	59347		AUP1	10704	14454	12516	5880	6942	5355	13504	9396	8168	12691	11325	16174
LMLN	9371	10000	6560	5147	4476	2856	3549	2900	2599	4197	3609	4609		ARL6IP4	45963	65715	41908	34117	31831	23277	47581	41185	42072	47146	35735	54139
PDGFB	3718	3841	6517	10333	9323	9939	8146	10867	9617	9838	7443	10478		DDT	10031	6156	4758	3952	2134	1733	4912	7026	9162	3279	6305	104
ZNRD1	15150	20340	20952	38085	30988	34294	34290	36678	36083	35285	32124	33919		CYB561D1	3049	3184	3883	1609	1622	2142	3185	5812	5147	4218	1631	4253
PHACTR1	14614	15705	9548	6380	8594	5911	7610	4225	5510	7030	3194	4465		DCAF17	2027	1912	2275	5454	3732	5477	2650	2848	2933	2094	4065	2043
H1-10	51851	81173	64229	132498	108533	103761	93843	104667	121558	115344	101176	122026		RNF135	2760	2254	1438	429	60	84	429	0	701	1238	2396	533
EPHA3	35751	32259	19048	11197	11317	15843	13422	14408	7220	13244	11000	14210		CAST	4426	4175	10098	2168	1122	4364	5466	8144	3735	7433	5892	3673
H2BC11	9988	11031	11043	2961	4800	5910	6474	8599	5942	9214	4811	6220		GPR137	20936	27725	12225	14838	13497	7380	14149	9347	18005	14590	10028	14013
GPT2	11495	29721	12564	58679	41454	48330	46270	57040	49434	59626	51062	78999		WDR43	7473	8520	9961	21286	24693	20950	24698	5280	10068	0	15730	7685
H1-0	44472	61887	74906	123988	103476	112463	99875	115146	106693	123983	108947	130277		TOP3B	4748	6517	3975	2443	2371	1876	3540	2417	2496	3619	2880	5328
SEMA6A	18472	16732	12177	5761	7747	5263	6486	5909	6440	6424	5432	4239		HMGN1	2918	5104	2106	1359	2091	933	1992	65	1357	1359	0	1656
FLYWCH1	918	622	911	3972	5586	5119	3047	5551	9020	7042	2486	2326		TMEM237	10143	6676	8251	4448	2893	4462	9035	10623	5484	2988	6312	7710
MRPL55	6260	12641	15880	37041	27943	26387	22760	25256	23579	26467	28050	29297		MORC2	7478	7424	5955	15480	16003	10386	7067	9917	17832	11894	8920	7187
ACLY	191884	177481	157256	88232	88048	82192	81528	82323	32246	101636	77076	50006		NUS1P1	665	1075	1013	2734	3367	4063	3503	2413	1437	387	579	1946
ASS1	2347	8406	15454	33992	24729	30790	21801	31913	30757	34076	27483	33363		POT1	2329	973	2023	9943	2370	8183	2402	6616	2963	1327	5779	2764
OCA2	9810	9966	6223	5403	3998	2333	3127	3643	2094	4236	3932	4992		FAHD2A	46032	44632	28247	34085	26917	22761	26905	32790	32197	30889	29768	29010
SHMT1	16556	15983	16771	9691	12878	8600	11658	8532	8805	9540	7663	6951		FBXO3	4094	5335	5048	7970	8345	9866	6546	4653	4019	7265	6813	6399
DHCR7	157247	149102	77481	30857	42794	41095	49741	33869	17976	50837	29229	34371		SEC23B	5696	6155	11180	15316	13180	23985	19739	10254	8565	16986	27818	12667
RPL23A	247764	262846	248873	146827	167336	32885	148337	153117	126602	196159	139801	210781		GRAMD1B	5046	6651	7115	8960	9493	12259	11059	9500	8155	10975	7994	11158
KDM1A	169481	188752	128570	96105	92608	99667	102319	84942	77440	101363	68252	74377		HEBP2	6553	9907	6267	4356	6081	4533	11199	12342	11860	10333	3319	13022
SQSTM1	394528	571053	505459	849717	752950	765651	757867	850635	769703	894873	697495	956052		MTOR	5154	6343	5187	2580	2609	3027	9503	4972	6421	1757	5871	3559
KCNIP3	22300	25581	13960	10863	10163	10053	9798	6172	8478	11120	8116	5208		HMGXB4	6966	7632	8393	11868	13145	17566	5210	6407	7670	15916	12532	9443
PCDH7	37774	32953	21869	13815	17687	18656	15290	13681	10968	14216	12334	10142		STK11IP	6003	5027	5152	2864	1716	2479	2512	4063	3405	4445	5285	4487
COA6	29925	47316	38855	69864	53965	79918	65279	81938	76297	77205	60489	76505		ITGB1BP1	11619	8994	11771	6765	4050	4433	8838	16330	9032	11332	8114	12288
ACAT2	87145	90281	45468	23416	21864	27100	27936	20961	19883	35719	26634	19814		NCDN	10747	9938	10804	7577	6461	7949	8552	9283	7864	7493	8866	6833
TMEM9	2330	1311	1191	10367	7535	11475	5720	9782	4866	8380	8161	12814		MOXD2P	1679	791	586	229	58	87	344	895	74	132	575	941
C1orf21	41310	48903	26746	15762	14850	12200	18378	14070	14897	19327	9428	14060		PPP4R2	11299	15968	20122	26177	29491	42776	22875	30037	15851	30114	14045	29045
CRABP2	1316	14	0	243	2523	3750	1336	2260	1144	3223	1036	2255		CD96	255	153	141	1073	1135	1057	255	383	221	255	0	509
FYN	30482	36856	28329	58930	48435	52175	46588	62647	57132	60401	48502	70204		SEC23IP	4062	6412	5572	10277	13746	11787	6499	165	5127	6328	6863	3570
GRIK2	11388	13156	10164	4572	4329	3807	7430	3150	2840	5369	6050	5271		TNFRSF14	3728	4908	3489	1526	847	923	4508	4090	1344	1537	604	3543
PHGDH	100314	123003	106224	276594	261210	277831	234402	273024	230357	283549	224500	308964		EYA1	4889	6873	3130	1298	1579	1116	3335	2003	0	1298	6	4285
WBP1L	12698	11975	13724	7344	6124	3077	7324	7288	6223	4889	5760	3354		ANKRD10	83	120	90	651	1040	1122	904	122	327	83	450	0
NSDHL	19729	18166	17342	10602	12894	7585	10008	12946	8075	13645	8009	14162		MFN1	7621	3212	8077	2888	441	854	4909	7846	2967	3861	6751	4631
TMED5	10251	11099	8738	5880	8261	5988	7175	4918	4893	8070	5606	7443		SUPT20H	13717	15079	17868	23181	25866	30132	25362	18015	0	18599	21041	26765
CTH	14247	30656	16738	71585	46890	66513	54837	70481	52038	67994	64225	89936		ORC2	278	619	310	1604	2782	2957	1798	929	0	1583	738	2628
PGM1	144996	155908	99108	82164	83003	83759	87335	74474	68114	97298	72749	76909		DEF6	1797	3107	2433	3964	7333	6945	3607	3881	3639	5276	62	5116
SMARCA1	15096	18917	13985	10717	9172	9981	12976	11468	8343	11631	7798	10909		SSB	9486	7235	8050	4909	2306	3360	3462	7550	11590	8752	9713	3177
DHCR24	320546	303688	217073	181331	185842	202050	191577	198610	148891	207975	176852	197324		MRPL40	4118	6432	7128	11348	16292	14726	4913	2559	5858	14115	7985	9189
SLC2A6	14220	13117	5508	3061	2258	3738	2528	2008	2883	4106	4106	947		CENPA	11971	12989	10620	7602	7157	5979	356	7046	3389	8304	634	5721
PRXL2A	51939	63536	37376	28418	30866	28596	33049	7883	7512	34286	33074	19291		MGST3	12465	10723	8928	6181	4387	3387	3801	6984	5860	8669	10366	11849
TMEM53	8704	7732	8663	2912	5080	2066	4701	4870	5140	6888	4100	3908		EHMT2	923	2230	1620	6852	10499	10994	8597	4031	192	1057	0	4679
SLC6A9	5067	13037	10279	32080	21195	24693	21131	28403	24705	26638	24207	36613		LAMA5	2356	3536	2692	9762	10664	13563	3873	4877	6382	7813	3917	3716
BEX2	1379	7742	5242	16990	13627	16529	14027	15974	14500	18533	14782	21142		SLC17A5	5186	4729	1719	1185	546	435	1185	0	1652	1185	2656	935
SDC4	157424	207369	249711	332646	347409	301823	331903	320187	296593	338253	300241	411652		RPS18	19665	23912	27317	40933	35478	47052	24311	33645	26010	32481	24261	31367
YARS1	90801	104617	92289	167792	154946	167006	152411	176424	162437	191575	163385	182537		CCAR1	8166	13587	10373	15764	22459	16624	11599	287	4396	10873	8592	7790
TAF12	20272	27345	26544	44521	43071	50868	47378	47694	41153	51972	45921	55541		CMTM7	15086	13014	14120	9948	5224	5494	12203	15685	7509	8314	12247	15621
ZNF32	8744	8699	10897	17195	18332	28909	25156	23428	17202	19626	17935	16359		HIVEP1	217	952	938	1855	3970	3929	1970	657	1315	1600	0	734
TAP2	13624	20649	36883	51354	51232	49281	44666	45735	44277	52856	43793	53379		DENND10	12761	12927	15286	8567	6765	8218	6530	12999	8269	13836	7310	9927
TAP2	8749	11885	12000	19444	15233	23217	18203	22035	17848	19776	17329	23307		RPS26P15	218	266	285	1254	1444	1274	218	268	1595	1425	1147	0
WDR45	17554	25270	25462	46251	33366	43056	34187	45995	45380	48255	39632	41877		TBL2	15826	11962	10249	11093	8267	7283	9904	10310	11842	9864	17918	13082
PSAT1	241337	362452	305255	868795	689219	880749	751608	907064	670593	870908	783843	1052897		FDPS	15753	20555	10905	10627	11882	8322	13017	9979	11024	11595	5548	17228
RPP25L	14415	18767	12890	32793	30328	30477	24452	25885	28128	28298	22591	27154		PMF1-BGLAP	775	843	481	4010	2689	3007	460	1501	2060	1723	1909	726
PHACTR1	60250	54637	31043	17835	25641	24102	19802	17443	11484	21396	11669	15340		CLDN1	2427	2247	1722	5694	4235	4169	1999	2970	1775	2801	4126	5897
SAT2	56234	51152	43308	33237	37315	30101	37246	29124	31864	39430	42439	24236		PIBF1	1755	3827	3132	4336	9255	8151	4402	369	3247	4441	1600	2310
ASB9	14650	12576	10756	8689	9462	7271	5664	9221	6236	7350	2650	3855		GNAS	2250	3279	2189	981	1477	850	1659	1264	1979	2336	1307	2630
BNC2	7715	8832	6193	4759	4374	4621	4064	4244	3521	5436	3727	5014		OXA1L	6478	16469	9884	4402	8488	4614	13765	3667	8793	5148	1456	8896
UBL3	110556	119888	82782	65858	58705	70409	59916	62034	39220	66808	53002	60419		ATP11A	5474	3370	2052	516	212	518	1180	2033	1240	888	1977	2071
IDI1	348953	326219	199365	118066	98482	112326	142666	143169	82677	156796	125486	123893		G6PD	5541	4930	3955	15499	12682	12457	5268	7422	9468	7706	7695	8397
OLIG1	12747	11172	6190	4346	4570	2958	2619	2721	2171	3922	4016	3821		PTEN	2127	1689	1385	6729	7912	7466	2127	1676	0	2127	1717	2597
NEDD4L	16097	18546	11867	8006	9261	8223	10110	8080	7354	10715	8314	10937		ETNPPL	1795	1138	897	280	194	277	0	701	638	798	898	655
NT5M	736	149	346	1783	2881	2954	1749	2038	1745	2181	837	1587		MSMO1	6215	3590	4069	1610	996	894	1564	4549	1203	2096	1385	4168
GARS1	352940	608301	499941	1179553	958430	1128876	970944	1141431	907236	1191709	1024875	1437205		MAEA	914	628	726	2571	1557	2038	616	877	553	990	1509	1346
PID1	8733	8280	7461	15936	13933	18024	13150	16935	11164	17033	15481	21015		SPATA20	3208	4064	3197	1564	1490	1158	3838	1635	2804	921	2803	1334
MOXD1	3830	3461	2479	603	951	716	1334	1336	1085	1225	787	445		TOPBP1	13441	14319	15828	7758	6804	7953	15547	16365	8259	13643	11409	20206
MVK	30649	26419	14914	6236	2417	6126	7866	13372	6999	13479	13534	10764		RNF175	3528	6474	2577	1518	1210	676	2628	1451	3361	1645	0	1838
SERPINA3	12647	11284	7411	20536	19786	23332	25065	22041	22461	22614	22047	23155		CALCOCO2	12061	18298	28862	36186	35371	51159	39553	40292	15298	30233	20204	39427
NKIRAS2	8662	9014	7594	4804	4778	3694	4296	3983	3939	4819	4647	5217		DCUN1D4	442	91	60	1895	825	503	0	1117	566	0	330	1342
ACLY	65946	63804	67435	32092	40701	52085	29722	26803	4959	35312	18191	11573		AP1AR	5600	4793	4585	3457	2576	2963	1642	4563	4131	4109	3365	4215
MTHFD2	29122	45167	29512	85585	64409	82653	70340	93504	67800	87044	72851	115447		TBC1D19	473	2342	1916	3584	6825	8027	6323	3512	2591	7434	3841	6471
ASNS	27713	72269	97365	186277	147487	175959	145892	170177	126415	174259	152559	205551		ARNT	998	847	23	31	77	0	31	87	37	31	95	556
ELOVL6	16446	16628	12359	9223	10842	8662	9541	7758	7792	9927	7951	9525		DIMT1	824	1453	1345	3757	7123	7370	5788	1926	0	3280	1507	4783
NR4A1	46658	72161	73949	113852	110826	105984	107556	94871	98500	111204	98489	112448		AP3B1	2821	3653	4251	5990	7810	9416	3576	3565	3746	8073	4749	5350
QPRT	67495	66032	27984	17158	20958	22376	19993	12372	13561	25693	17898	9030		ALG1L13P	56	0	81	881	2	844	56	624	61	353	620	409
TRIM16L	53746	73754	65807	109794	116246	121405	115514	122599	130824	133527	102478	112654		ASPH	3414	4956	3488	6225	9254	6495	5861	1527	2850	3767	3187	4964
CDKN2C	14612	15952	16593	9991	11174	8935	10645	11024	10438	11888	7250	8331		RMDN1	33961	31204	36873	24940	20411	25019	34703	35929	27776	24098	33499	33580
ID2	7282	5755	6508	2247	3426	2693	3411	4327	2329	4428	3353	3102		NDUFAF6	12025	11873	7631	27747	21184	19095	13315	18777	17550	10881	10628	19622
CARS1	4915	6545	3692	36579	18915	14303	6796	27050	32213	21936	17035	21022		CD44	5313	5420	5040	2809	2369	3072	4871	4925	3974	4101	5109	6093
AJUBA	995	11453	4716	25777	23238	20801	21949	27460	24139	30290	19049	42946		POLR2G	14410	15069	12330	7409	7260	8006	15328	13286	11924	10336	11590	10584
CPNE1	60507	64000	53365	37405	36915	16177	35083	32412	30678	41752	34367	38323		NADSYN1	11577	11789	7383	5412	6143	3463	5921	6439	7621	8041	5737	7923
MBP	23438	22457	11724	4617	2812	5174	5042	3135	2341	9848	8816	5522		GRAMD1B	2749	2680	2408	6187	6099	5888	7294	2414	6966	3969	8203	1469
CBS	52680	76253	96981	186050	158334	190581	145068	167331	113339	172871	157074	191446		NCAPD3	10340	8811	8498	6778	5880	6021	6170	8900	7739	7980	8313	9376
KDM1A	70389	82839	53904	37731	34832	35456	40263	23690	26591	37621	33302	33404		RAB30	1772	2100	939	346	279	118	377	180	0	1437	1164	1750
RBCK1	3526	14704	12354	46681	32914	32810	27509	32657	26031	25081	21330	40460		YAP1	17000	25662	25726	11774	12272	18171	19041	23577	19183	30220	19055	29971
CEACAM1	13509	14498	5970	2121	332	2872	4272	2269	3208	2578	2708	3134		ADAR	19698	18035	24182	30934	29528	48969	32953	29677	14471	28397	26399	25816
CEBPD	3862	5603	3357	9886	8910	11195	8501	8916	10097	8729	8024	7940		SELENOS	1828	1222	2905	7912	5806	8633	3585	6875	4181	1879	248	305
MTHFD2	52366	116527	65536	229179	149941	180655	173232	229006	193352	235888	209614	300764		ZNF707	2032	2457	2066	972	908	960	993	1899	2317	2080	1100	1682
UAP1L1	21222	26270	23038	10907	6287	4475	13364	11130	6837	9657	6831	4937		UBXN1	1	9332	4629	0	658	336	6110	782	1147	5321	883	8389
ERBB3	21370	15652	13051	6237	9006	8067	7442	9735	7654	9195	7691	5779		FKBP2	7722	9297	9626	5453	5490	5358	6210	7687	9484	9724	5908	4936
RRAS2	7764	8165	7193	19366	14669	14163	19512	20466	19366	17956	18445	22978		TMEM132A	4048	5852	7685	11594	16282	14647	5013	6954	6476	9504	1407	9122
IDH1	3724	5166	9055	17592	18070	15716	14003	16890	14678	14952	10565	18591		OGFOD2	285	558	330	1546	1701	1581	285	594	445	816	0	1153
CELF2	1573	1495	797	647	557	224	296	0	9	471	745	308		RDH5	2384	2354	1816	838	633	667	2002	2077	1426	463	526	1834
JDP2	720	3993	1885	8660	9690	11950	11879	13483	3783	14915	9842	24683		SEC23A	369	648	819	1083	2048	3210	1376	1504	916	1414	0	685
MERTK	12082	11093	7447	2716	6030	3817	5007	1848	1813	5308	4445	3977		TMEM263	11901	12407	13278	20358	17311	23765	11851	15713	14865	19311	17900	15677
ZFYVE27	4127	4209	2865	86	591	0	77	662	1290	1731	727	839		IL32	937	660	458	4028	4081	4824	937	2670	4022	2268	683	0
PSPH	4901	12005	4620	28997	15812	26909	8104	29147	18591	26305	13443	30779		GIT2	2729	3027	4976	8114	6626	10827	2	8391	7048	9178	632	5937
BZW2	63636	58084	45103	20483	19553	29453	31112	35223	27978	43186	40255	24573		NAP1L1	19171	20706	31018	57032	45915	59973	25419	25052	24964	38303	48000	28381
DISC1	9734	10773	9829	6686	4870	5344	6482	7488	5726	6851	6544	7504		HOXB3	8992	10502	11575	5551	3362	5211	6540	11148	9487	6495	0	6470
FDFT1	68000	85582	49575	31314	25306	20363	31763	19177	39010	39708	29883	32146		SIX1	2279	3757	3265	5645	9203	7240	6441	3766	3834	4973	1932	5471
ADAM23	33256	31418	28361	13269	12285	3437	18579	18587	15420	13172	11742	9289		KLHDC2	5838	4030	2898	2207	1281	1334	546	2679	2343	2343	3335	2271
CLCN6	22744	16868	10816	6712	5932	5716	6207	8556	7390	6263	9006	6835		ARHGEF40	5975	5519	10272	10213	8576	16570	6575	13379	2142	11929	3807	10678
FDPS	191429	250866	166040	130183	117299	118703	133978	115473	118474	160256	94690	115326		RAB15	7918	6873	6617	2693	3392	2644	5473	2444	0	2320	4846	3200
OGDH	27337	38184	25907	16173	19770	23027	20683	13393	15787	23838	13057	18729		SRSF5	6145	7976	9031	4559	5222	6685	6728	7512	7004	9606	7074	8130
TAF6	2351	2794	1662	7333	9947	5160	13077	7377	9269	5738	6387	4148		GPHN	271	694	638	1424	2585	3565	4453	716	1057	0	2350	172
SLC26A6	2	24	4845	5269	5505	2921	3894	4369	4118	4066	3323	4278		POMT2	6408	6712	4582	2507	1487	1472	2811	3311	3410	3074	3069	4456
CDK16	22964	22927	22068	14869	16558	12002	14034	15396	16286	19073	14773	15743		ANXA2	3315	9097	6427	8789	17632	15588	8525	5784	11768	19178	7860	11972
LSS	105426	107966	55902	28776	25081	30501	30149	18234	12516	32398	27865	16812		USP3	4943	4835	5127	12641	11555	13078	7619	6344	4828	5399	7761	8636
AGAP3	6343	5272	1524	15006	11842	3669	15057	18950	29043	18455	17970	10547		CERS4	8127	7759	7248	2831	3125	2293	5652	2779	5469	6527	9134	2563
CCT4	49974	46169	34363	24424	32359	24745	34981	19529	21958	24249	31830	22260		RAB8B	5201	5349	7317	12118	13757	16581	12105	9952	7649	7569	8063	10522
AGAP3	9050	7749	5227	3582	2239	3861	2767	3995	3142	4023	3874	3556		AC044860	3347	5029	2555	515	698	201	365	790	1865	2938	875	2583
KIN	11830	18162	13204	29546	22352	26160	28247	31279	25846	27353	22291	34553		MARK3	718	760	637	4313	3198	2175	718	0	1449	1579	3142	1755
COL9A3	17651	19638	26727	35342	28664	39241	30977	38077	38089	40847	36903	34401		NIP7	7070	14096	9699	14703	29480	27652	16209	0	4980	12638	6129	7389
FDPS	257367	260323	159403	95706	96361	80664	116149	91544	106144	136075	122821	79208		SLC7A6	116	115	1390	7616	6347	6157	116	1314	791	116	202	0
C1QTNF6	1211	0	8	1211	2913	3451	1211	2263	2320	2974	1047	1219		RHOT2	8357	13251	8433	20664	29571	20560	14608	0	11303	17014	16919	6706
GCLM	69392	116212	136260	206922	175235	222625	173411	217972	164097	217934	170827	249692		HEXA	15206	13548	18234	5329	3485	5344	13864	14350	13974	16358	17129	9358
ACAT2	114284	105736	58633	33471	25496	33555	36490	40887	27358	38472	34450	24522		GAS8	5921	9898	6201	3568	5965	3623	4275	2963	4321	5660	0	6598
PLSCR1	1480	2438	3029	20072	9175	17341	7203	13221	7032	9311	11492	13513		CCNDBP1	18864	16615	12083	10266	7682	7650	6292	12818	8707	10642	8216	13955
MTHFD2	113727	210409	175926	420986	293627	359150	327691	420610	272075	407076	370949	586819		ADAT1	1791	1662	3212	7802	6220	10206	8267	8521	2940	0	1956	5159
ACAT2	31361	23084	13987	6788	9447	5500	10543	8861	3366	6188	9065	5255		NOL3	3606	3212	4434	6757	5814	8352	5701	7883	4640	5618	4599	7776
PIEZO1	0	7265	54	13134	8632	4980	8805	11012	21208	7838	3867	5664		MBTPS1	1095	2307	2039	3627	8325	8381	7087	1096	1953	1095	1195	0
AGAP3	66566	67281	38113	29911	32824	23359	28640	20342	31184	29320	28394	22125		MEAK7	4918	6234	6938	9648	9704	13405	5172	10688	9600	11412	3727	9934
IVNS1ABP	71235	71493	59491	38921	39064	35158	45195	38241	43563	38825	43519	24315		PSMB10	5659	4366	1636	3163	2066	879	1289	2984	2713	1162	1800	2803
GMNN	3363	4375	3752	7518	5834	8080	5500	6471	6180	6596	6649	6204		LITAF	9315	11210	7881	6155	5333	3982	9483	6194	4295	8206	10090	12512
PABPC1L	12230	9731	17310	35422	19303	40851	25337	35299	24813	30998	37368	33090		COX11	767	880	452	3285	3356	3830	1101	2998	5185	2886	686	278
SARS1	30784	52982	39311	90815	61030	86450	68445	85058	53104	83714	78434	116982		SRRM2	63689	61605	43844	47979	39748	33448	41192	43062	49237	37744	46782	50962
HSD17B7	14353	10797	7968	4874	5172	4396	4846	5468	4486	5249	6338	4780		PCTP	150	259	143	583	1081	543	500	0	279	150	2	339
AGAP3	10840	11689	9240	7769	4634	4819	7304	8238	5506	2508	3609	7158		VAPA	2062	2312	1858	5561	5070	3846	2867	2377	2498	479	1371	2952
RAB4A	1334	1590	1715	4973	3904	4677	2796	3180	3693	3117	3805	3282		NOL11	7585	6768	6804	18067	20617	30996	12252	3372	0	20949	25412	7623
OAT	7167	6584	8272	3884	4339	2689	2065	3824	3570	4786	3294	2227		SHMT1	5904	5046	5122	11982	10989	13231	5300	8942	6128	7813	4331	9217
TSPY10	49376	97668	88684	167882	136811	179100	149411	159431	172274	175016	149038	151684		RANBP3	3055	3500	2248	890	1091	395	2814	1201	926	0	1313	2019
TRIM2	11263	10889	11446	7155	6836	5390	6355	6936	4925	7767	7416	8812		ATP6V0A1	295	225	115	1387	1129	803	295	668	0	295	231	1487
IL17D	23541	27668	14085	10854	7733	10885	10642	6900	4056	8640	6533	3129		DCAKD	1465	349	983	5978	4200	5847	875	2210	2141	1774	3362	1345
MIIP	1489	850	2580	8243	5124	7318	7192	6238	7369	6944	11824	5221		RMC1	3696	4471	3194	1246	1335	1264	2973	2513	4830	2660	2077	0
EIF4E	18350	16163	12768	9835	12250	8541	12085	5277	8699	5332	11306	5436		TMEM161A	776	1253	1120	2757	4267	4631	776	1431	1441	3116	0	1632
FBXL7	13620	14382	10915	6934	8968	9020	5520	3435	4386	7835	4818	2728		AC006116	2327	3529	6960	8819	9622	16748	11622	9128	6470	7078	8380	4869
ASTE1	486	974	1135	4288	2365	3727	1637	2418	2237	3168	4089	3328		ERCC1	816	873	2856	4476	4757	8019	3103	4866	0	4679	2136	3922
HMGCS1	3287	3299	2920	1466	858	1372	576	1691	692	1677	390	1320		CCDC43	12468	14215	16968	8767	8120	12791	13147	17976	13082	14084	8023	12457
APBB2	5913	6484	9164	15250	11742	15758	9570	13095	13060	15835	15237	13516		TRIM28	5208	8878	1696	53332	41244	7707	5208	719	0	8616	16695	37546
PPARGC1A	851	1339	742	363	36	49	363	20	0	363	442	387		NUMBL	654	926	1046	2195	2406	2962	1817	1807	1282	654	0	1050
ANK2	5562	4583	4316	10639	9976	15963	9939	12325	6758	12175	10008	10320		NOP53	8113	8876	6348	21813	14344	14396	14914	12152	22138	14834	23022	2886
FAM49B	13802	13026	10934	6129	8605	7929	8011	8011	6261	7402	4300	5982		SIN3B	1044	1691	1759	3545	4258	4762	2910	829	989	2700	3178	2243
HSF4	24826	19348	17627	12112	8689	6394	5718	11609	8945	11265	13784	9676		COLGALT1	17417	15323	16202	8301	8519	7799	12459	12904	6748	11032	13068	17207
VPS37A	2272	2086	2263	3748	3867	4212	3621	4703	4688	4822	4117	4686		RANBP10	1474	2465	2790	243	374	371	852	1438	520	2195	543	1851
ZNF260	4740	5661	5458	9028	7522	9452	7983	10126	7561	8995	6964	10528		ZNF595	509	808	460	2692	3594	5109	3320	1421	881	0	942	465
KHDRBS3	19	1994	0	10124	1822	7100	4071	11761	7279	3066	2282	8457		RCAN3	3700	3918	1874	9557	14156	9338	3700	0	8518	8227	5550	908
PARP10	6211	3727	17462	28585	25260	27630	26267	29788	31554	29820	29457	24917		ZNF707	2032	2457	2066	972	908	960	993	1899	2317	2080	1100	1682
EIF1AD	4	1537	0	3210	802	3580	575	1800	1088	1634	1294	1738		PYCR2	19645	28950	21056	38495	43793	48250	33429	29651	39510	41959	32909	25630
SPCS2	14938	12727	28062	25462	56717	67699	54304	50648	54335	69649	36134	45125		GAGE13	1421	782	1460	8843	8385	7444	0	2888	7835	5201	3635	388
SLC37A4	22503	25287	17210	11980	10184	11040	17314	12798	7831	8104	9994	10888		PSMB3	2183	4150	2867	6672	11055	12404	5840	4733	3483	6925	2263	5386
API5	28195	24084	21232	13830	16329	15824	13885	14400	15240	16156	18220	14990		NBPF14	10139	17090	20234	19025	41145	47457	35127	21866	8095	32446	16558	35095
CLSTN3	2191	2217	137	23	0	180	23	16	443	23	24	520		HERC2P2	22137	20108	15526	15400	10439	9941	7986	13049	15706	18377	17522	18981
SESN3	8547	10768	4352	2178	899	2729	2382	1621	420	2770	1073	2235		H4C14	306	3615	1265	5743	11321	13964	8968	5034	6796	10601	4100	6875
ZADH2	27654	28287	22362	16652	15924	18234	17599	19780	16261	19113	13243	17837		AC005702	3352	1050	1686	593	195	610	899	1990	1368	2039	3469	1369
PCYT2	12665	13469	9300	7800	8310	7038	8291	6311	6006	8432	6722	6574		TRA2A	1583	2086	2212	358	576	491	1531	606	186	358	633	0
C12orf65	15623	17379	14340	9884	11051	10155	10964	9758	10068	12561	9685	10068		BID	16856	10758	11131	5097	3088	5214	11865	11993	5351	14508	23317	10525
TNFRSF1A	18701	21080	15885	43375	26817	41395	32931	52000	38854	38242	30189	44423		TNFRSF14	3728	4908	3489	1526	847	923	4508	4090	1344	1537	604	3543
TRPT1	1404	433	780	7833	5815	5715	4487	6276	3886	5865	7147	10353		DDT	10031	6156	4758	3952	2134	1733	4912	7026	9162	3279	6305	104
RPLP0	2725	3824	6485	16562	13732	16003	4834	14115	15483	17475	9641	10547		ENST00000632282.1	4969	3158	1447	982	874	532	0	739	781	341	1470	468
CHMP1A	7156	8796	7129	1912	1603	581	2586	1797	3058	5070	5018	4038		SUGT1P3	257	289	421	1703	3383	3010	257	0	342	1849	140	714
MARS1	11372	20101	15502	47994	29548	31850	26716	42651	40337	32233	30077	44722		PHACTR4	5221	8896	6370	3185	4881	3035	6282	6703	11004	12453	6550	6705
GAS2L3	17356	16788	12973	7251	11317	8020	10069	9715	8029	10568	6346	11291		PSMB3	2183	4150	2867	6672	11055	12404	5840	4733	3483	6925	2263	5386
SHMT2	35496	38960	33103	62958	53116	70016	54177	86510	49614	68371	46450	99263		FRG1EP	7647	6611	7071	13681	10081	12704	8597	12933	9090	9684	9283	13262
PABPN1	5382	4436	5290	1147	1344	1414	1347	3068	1767	2187	1642	963		SARS2	8155	13026	12369	6174	8201	7664	10203	9600	4880	8874	0	8817
SHMT2	3056	5534	6883	16894	13308	20766	18621	16805	12672	11363	15430	13570		TBCE	4187	2135	3747	9243	4535	9493	6410	13173	3235	4630	4922	13588
LDLR	39260	32213	21184	14177	14695	16035	9181	9544	5107	12903	16554	10853		CPT2	1171	1052	678	4245	6082	5076	2584	0	3275	2640	3155	97
IGF1R	0	6	522	1205	2041	2176	1425	1150	554	1496	746	1835		POLG	13646	21672	13551	8208	7705	7804	15083	7047	13451	12567	13853	14523
TYRO3	20504	1036797	1957744	2295502	2472601	2796610	2622132	2270454	2660578	2644635	2097278	2275661		NEAT1	4773	3367	2399	1721	1036	796	1388	2180	1586	254	1406	1101
GMPR2	9702	10705	10681	3806	4616	1364	5730	5010	7352	7302	5552	5639		PRRC2B	18001	23869	32353	36483	35086	50954	33801	33225	24433	33180	25596	28766
MVD	13114	11163	6791	1848	2066	2103	3953	3569	1823	3024	3133	4245		SMURF1	991	1140	594	333	302	164	224	334	346	728	593	1063
PKM	15176	16409	14235	10169	5716	3143	10663	12285	6299	6458	6940	13395		GOSR2	9577	10135	12364	16779	13961	22713	18988	17366	11069	11252	14727	8583
TP53TG3GP	47762	50532	30561	21527	21610	16277	19494	21674	20137	28700	15714	28612		HNRNPU	2568	1608	2196	648	298	196	269	1926	1275	1364	149	1172
CYB5B	64017	74865	60186	31391	31930	37978	45167	49045	31174	56152	32121	49281		SLC35A3	4302	3386	2644	1632	1443	857	0	1719	1696	2721	2417	2925
UBE2I	17906	20442	20557	6274	9103	8138	8527	13124	14737	17988	10894	13823		CUTALP	306	164	224	1365	1277	1369	1501	652	0	306	1261	1458
METRN	45552	42955	35444	22688	32291	8588	26312	22274	27018	21723	13938	14983		SLC25A38	1056	819	1214	4702	4263	6488	1056	817	1020	3089	3916	0
CLK3	4232	7176	9911	17503	13534	29633	13709	21419	15955	22897	14399	15933		SLC11A2	4838	4693	3396	1887	2047	1761	2277	3148	2600	2714	1548	3068
CCPG1	15481	26549	27239	69001	55332	52941	61528	64711	61525	57464	56867	77306		ALG1L13P	56	0	81	881	2	844	56	624	61	353	620	409
SLC25A10	7587	10839	9140	5021	4393	3541	6247	4386	4454	5220	3749	5382		TBCE	4187	2135	3747	9243	4535	9493	6410	13173	3235	4630	4922	13588
WTIP	10940	14013	16485	25912	31451	27960	27269	27119	25917	26670	18304	28706		CTNNB1	8224	5419	6638	1918	1532	2866	2672	5559	0	4210	4385	4537
FMNL1	12399	15558	22378	38936	36061	30192	30159	29873	38335	32416	32297	29525		COPA	21798	19829	26097	8467	10681	7229	19596	18094	0	27649	29004	37466
AFMID	6581	5580	5270	14488	11527	18767	11694	19399	9747	21136	15449	22834		MAPK14	5658	7243	6512	10754	11351	11238	10190	10757	6456	9842	6110	15271
PRELID3A	11528	10854	7987	5306	4857	1042	2715	4198	3228	4454	2573	6188
USP36	11677	11862	10078	22751	20454	24608	21922	27569	21938	28411	27347	35844
MOCOS	17594	37723	30171	49625	45819	61022	56964	58939	52783	64014	47255	68302
STAT5A	11908	10439	14487	21772	27450	28679	22863	24415	22062	26022	19693	23813
INO80C	1945	5	0	1998	2856	2012	1266	1026	1013	397	1595	1064
SLC1A5	14613	20856	12390	61410	49035	82740	57851	67207	25948	67185	66108	94578
ZNF114	73824	90651	58109	20606	17858	15268	28578	6983	25847	26456	17991	4776
KHSRP	12800	13794	12850	6532	7239	8030	2279	8363	6127	9346	1662	5135
NPAS1	402	101	322	947	2259	2967	1445	1409	1783	2303	958	876
C16orf74	9750	10530	7001	8507	6939	4410	4990	5156	3443	925	988	4556
PRXL2A	5391	6909	3779	2999	2697	2751	2543	1194	1645	3216	2166	2338
COX7A2L	30567	48590	29770	70800	73832	88435	76558	58298	62661	74536	69366	64094
PANK2	14184	20687	20116	10615	8098	13376	8455	10648	6853	14636	4755	2493
H4C15	16229	12530	14700	7655	3343	1594	5410	8222	5408	3496	8556	3620
ZBTB14	10247	16267	11245	539	593	0	6683	2989	3087	5895	3695	6589
RSBN1	3	0	2591	1634	1686	1078	813	1818	1607	2153	1092	1255
ENST00000616654.1	11596	13886	12282	17147	32977	28846	25334	18654	20641	31641	18389	27580
AC244669	18293	18657	17357	45126	37857	30647	27218	37176	34394	31567	27291	41038
MTHFD1L	44239	72643	65574	116135	108845	113534	102799	112783	105504	131120	103237	139344
PLP1	125913	118947	55510	33862	29521	54485	40227	41471	12061	40243	22821	21243
MINDY1	10473	10457	7177	5062	563	1736	4662	5198	5474	4785	5869	3385
SLC2A6	14220	13117	5508	3061	2258	3738	2528	2008	2883	4106	4106	947
DUSP16	10252	11316	7716	4996	4558	4401	4445	3695	2065	5285	3597	4027
PHACTR1	60250	54637	31043	17835	25641	24102	19802	17443	11484	21396	11669	15340
PHACTR1	14614	15705	9548	6380	8594	5911	7610	4225	5510	7030	3194	4465
CD55	12	581	0	1268	724	1199	1780	1281	111	1242	1763	3192
PHGDH	44268	40148	35216	135962	127050	112875	105683	122499	149638	131642	119297	99832
GMPR2	9702	10705	10681	3806	4616	1364	5730	5010	7352	7302	5552	5639
TRIM8	12298	17541	15748	30865	26589	26137	25799	27606	27890	28526	25027	33394
SLC26A4	9806	8819	5105	2828	2284	3856	2934	3724	1710	3593	3350	1986
PCK2	22164	29205	22160	71641	60685	78171	55126	71060	53012	71463	58987	80210
FDFT1	206515	196379	126395	101846	92671	105023	102590	105971	61821	108097	93551	99756
FDFT1	206515	196379	126395	101846	92671	105023	102590	105971	61821	108097	93551	99756
CDK2AP1	16545	13636	12529	8016	10285	7262	8409	7422	5984	8217	8123	8617
