## Supplementary Tables 1 to 11 for "De Novo multi-omics pathway analysis (DMPA) designed for prior data independent inference of cell signaling pathways": Supplementary_Table_11.xlsx

### Sheet: Sheet1
Supplementary Table XI
Full-length TYRO3; regulatory complexes														ICD of TYRO3; regulatory complexes
Complex	GFP_1	GFP_2	GFP_3	WT_1	WT_2	WT_3	GS_1	GS_2	GS_3	ADAM_1	ADAM_2	ADAM_3		Complex	control_1	control_2	control_3	TYRO3_WT_1	TYRO3_WT_2	TYRO3_WT_3	TYRO3_ΔGS_1	TYRO3_ΔGS_2	TYRO3_ΔGS_3	TYRO3_ΔADAM_1	TYRO3_ΔADAM_2	TYRO3_ΔADAM_3
INT_1	0	0	0	690015	1.95597e+06	2.71487e+06	622968	1.17045e+06	3.40494e+06	876710	1.85339e+06	1.52045e+06		INT_1	0	0	0	101161	139197	325346	0	0	0	0	0	0
INT_2	0	0	0	172527	354333	796011	266123	300472	1.21446e+06	175489	419893	846904		INT_2	0	0	0	46278.8	38423.9	406332	0	0	0	0	0	0
INT_3	0	0	0	652639	470360	882887	383118	343430	353397	216974	407094	729870		INT_3	516911	154187	710506	812092	287065	1.22269e+06	633777	118181	756131	623817	161964	286944
INT_4	0	0	0	154744	148096	695572	133508	167502	531277	197027	91872.4	1.0202e+06		INT_4	0	0	0	20495.9	137614	774271	0	0	0	0	0	0
INT_5	0	0	0	792107	553700	1.11354e+06	423517	521936	965063	579897	563078	857948		INT_5	0	0	0	913775	52054.8	257189	0	0	0	0	0	0
INT_6	0	0	0	397309	148096	995102	291280	92128.2	1.32331e+06	186684	85315	674810		INT_6	0	0	0	2.2066e+06	2.50932e+06	1.13519e+06	0	0	0	0	0	0
INT_7	0	0	0	607599	636044	1.24995e+06	413797	624749	3.49693e+06	451298	605504	693198		INT_7	0	0	0	556340	307429	44015.1	0	0	0	0	0	0
INT_8	0	0	0	291986	82661.8	818423	411598	175329	295675	359235	166643	269060		INT_8	0	0	0	1.65165e+06	97122.9	132326	0	0	0	0	0	0
INT_9	0	0	0	502560	587526	1.53715e+06	899057	459912	2.07342e+06	475728	587053	921391		INT_9	0	0	0	615642	2.2822e+06	393985	0	0	0	0	0	0
INT_10	0	0	0	576621	318750	755487	357265	239530	1.41447e+06	449784	241585	315822		INT_10	0	0	0	392984	233278	729104	0	0	0	0	0	0
INT_11	0	0	0	405061	342457	867980	333000	45961.5	613218	424799	117138	656050		INT_11	0	0	0	111815	0	175260	0	0	0	0	0	0
INT_12	0	0	0	612803	433848	804522	447238	360698	128795	673891	314060	87447.5		INT_12	0	26498.9	154387	21720.2	123415	586066	0	0	0	0	0	0
INT_13	0	0	0	506653	121127	757001	436245	82575.1	495079	439122	132933	286947		INT_13	0	0	0	212862	0	532727	0	0	0	0	0	0
INT_14	0	0	0	355058	381471	2.37364e+06	643681	538214	6.74193e+06	331352	467815	1.11465e+06		INT_14	0	0	0	139121	179689	1.24873e+06	0	0	0	0	0	0
INT_15	0	0	0	327360	196634	508003	197509	126839	3.10895e+06	291918	96423.5	270076		INT_15	0	0	0	86419.2	147722	205134	0	0	0	0	0	0
INT_16	0	0	0	641725	880608	716402	1.06971e+06	387279	2.61888e+06	1.412e+06	600170	825536		INT_16	0	0	0	417244	191846	742468	0	0	0	0	0	0
INT_17	0	0	0	632142	451278	1.09087e+06	366732	419757	1.68014e+06	953400	854718	499137		INT_17	0	0	0	314539	80057.5	689214	0	0	0	0	0	0
INT_18	0	0	0	589738	1.75006e+06	667453	458703	1.07042e+06	418786	428393	1.43723e+06	200314		INT_18	0	0	0	594924	126809	787463	0	0	0	0	0	0
INT_19	0	0	0	717443	42264.5	340774	464105	79167.7	33365	534755	15210.9	491614		INT_19	270169	0	202756	345794	134141	443445	0	0	0	216966	0	22448.8
INT_20	0	0	0	88733.3	0	26221.4	286703	16563.2	303107	129148	21849.2	0		INT_20	0	0	0	57225.8	508201	460066	0	0	0	0	0	0
INT_21	0	0	0	1.54333e+06	2.31818e+06	2.69286e+06	758755	741196	8.05837e+06	2.31702e+06	1.05274e+06	1.26e+06		INT_21	0	0	0	29231.9	74736.3	965945	0	0	0	0	0	0
INT_22	0	0	0	36774.5	9630.84	0	31148.9	0	286943	27436.7	5648.26	0		INT_22	0	0	0	116075	0	479698	0	0	0	0	0	0
INT_23	0	0	0	90115.9	0	61115.7	37018.8	0	34787.2	27962.7	0	732878		INT_23	0	0	0	335162	0	49858.2	0	0	0	0	0	0
INT_24	0	0	0	895395	843659	1.22906e+06	553974	831037	1.73934e+06	786326	947712	581284		INT_24	0	0	0	209914	70974	950618	0	0	0	0	0	0
PHOS_Y_1	43351.6	0	0	1.17101e+06	224237	159761	1.69011e+06	308677	70257.1	392180	189747	85370.7		INT_25	0	0	0	289635	42315	619811	0	0	0	0	0	0
PHOS_Y_2	0	0	217657	0	290149	725286	118125	548271	1.26035e+06	64099.4	178743	415203		INT_26	0	0	0	540283	282713	1.93577e+06	0	0	0	0	0	0
PHOS_Y_3	81547.7	75622.5	84207.9	0	0	0	0	0	0	0	0	0		INT_27	0	0	0	195578	145734	1.37735e+06	0	0	0	0	0	0
PHOS_Y_4	459313	361511	95173.3	0	0	0	0	0	0	0	0	0		INT_28	0	0	0	75372.7	0	98646.6	0	0	0	0	0	0
PHOS_Y_5	0	0	0	0	523222	573195	99546.4	700107	541489	0	207884	178482		INT_29	0	0	0	302110	504351	184107	0	0	0	0	0	0
PHOS_ST_1	0	0	0	286469	686730	708239	139338	796237	986227	149828	321920	295871		INT_30	0	0	0	105922	192125	170775	0	0	0	0	0	0
PHOS_ST_2	0	0	0	103180	327737	104095	51698.3	318623	68780.3	0	48964.2	78216.9		INT_31	0	0	0	1.0268e+06	1.23207e+06	949628	617160	614167	559811	0	0	0
PHOS_ST_3	0	299182	0	0	1.45144e+06	230059	40943.1	875253	38074.9	26013.9	808492	292809		INT_32	0	0	0	169054	97187.5	662021	0	0	0	0	0	0
PHOS_ST_4	0	0	211063	373617	216667	616989	432555	146479	751897	497914	156454	522771		INT_33	0	0	0	112807	325723	1.46215e+06	0	0	0	0	0	0
PHOS_ST_5	425983	209349	250383	0	0	0	0	69702.5	95515.5	232666	0	0		INT_34	0	0	0	100958	0	356591	0	0	0	0	0	0
PHOS_ST_6	237333	558930	465554	111994	54815.5	0	0	40556.1	267899	0	104022	77258.5		INT_35	0	0	0	386527	84002.2	266781	0	0	0	0	0	0
PHOS_ST_7	201842	241973	195923	0	0	11059.7	0	0	0	0	0	0		INT_36	0	0	0	0	12067.2	1.02843e+06	0	0	0	0	0	0
PHOS_ST_8	139678	435453	252927	0	0	0	0	0	0	0	0	0		INT_37	0	0	0	15446.4	0	290245	0	0	0	0	0	0
PHOS_ST_9	361917	0	136782	0	0	0	39300.9	0	67416.4	0	0	0		INT_38	0	0	0	24954.8	143728	0	0	0	0	0	0	0
PHOS_ST_10	0	60569.8	125929	0	0	0	0	0	0	0	0	0		INT_39	0	0	0	152822	22885.9	1.1578e+06	0	0	0	0	0	0
PHOS_ST_11	63870.9	0	102211	0	0	0	0	0	0	0	0	0		INT_40	0	0	0	207763	980141	290475	0	0	0	0	0	0
PHOS_ST_12	549418	129097	648820	0	0	0	0	0	0	0	0	0		INT_41	0	0	0	131963	104947	296479	0	0	0	0	0	0
PHOS_ST_13	144887	0	103249	0	0	0	0	0	0	0	0	0		INT_42	0	0	0	129756	18859.5	0	0	0	0	0	0	0
PHOS_ST_14	0	65942.5	532347	0	0	0	0	0	0	0	0	0		INT_43	0	0	0	231926	35936.8	690773	129245	31968.7	136990	0	0	0
PHOS_ST_15	0	175568	775604	0	0	100363	0	36062.2	319965	0	0	0		INT_44	997468	1.73871e+06	2.19853e+06	4.01315e+06	1.30925e+07	5.58374e+07	1.78332e+06	1.8046e+06	4.66318e+06	1.84724e+06	2.06784e+06	1.99044e+07
PHOS_ST_16	392221	708837	1.91498e+06	175949	323057	787868	215261	441901	1.62442e+06	140626	519496	645833		INT_45	0	0	0	25807.7	0	1.41285e+06	0	0	0	0	0	0
PHOS_ST_17	487867	101904	0	0	0	0	0	0	0	0	0	0		INT_46	0	0	0	503290	194907	922914	261370	122346	214277	0	0	0
PHOS_ST_18	42578.7	0	181288	0	0	0	0	0	0	0	0	0		INT_47	0	0	0	160040	10015.5	1.2734e+06	0	0	0	0	0	0
PHOS_ST_19	0	58992.8	194277	0	0	0	0	0	0	0	0	0		INT_48	0	0	0	571138	297276	678496	0	0	0	0	0	0
PHOS_ST_20	1.72959e+06	1.94206e+06	3.13442e+06	737008	770968	1.43255e+06	690584	1.11484e+06	2.68809e+06	294860	1.20373e+06	1.52269e+06		INT_49	0	0	0	454326	216401	770174	211241	47415.2	393453	300754	83647.2	174520
PHOS_ST_21	0	0	0	1.02051e+06	313500	485401	1.00513e+06	325405	362654	690223	391733	478069		INT_50	0	0	0	239014	123304	179412	0	0	0	0	0	0
PHOS_ST_22	88744	70901.7	3482.27	826107	571538	306347	3.75821e+06	592920	171815	3.24401e+06	603853	367281		INT_51	0	0	0	594068	507103	233946	0	0	0	0	0	0
PHOS_ST_23	0	189566	1.3512e+06	0	23590.1	393440	0	72797.9	764268	0	39626.8	214396		INT_52	0	0	0	190798	489662	1.01065e+06	0	0	0	0	0	0
PHOS_ST_24	73076.5	999743	3.41968e+06	0	202456	882588	0	424505	1.99106e+06	0	195390	966299		INT_53	138076	147132	505034	372860	337790	890812	72013.1	43695.1	49681.4	0	0	0
PHOS_ST_25	524714	219069	391173	0	0	0	0	0	0	0	0	0		INT_54	0	0	0	384884	291890	90823.3	0	0	0	0	0	0
PHOS_ST_26	139864	221905	252946	0	0	0	0	0	0	0	0	0		PHOS_Y_1	229346	13129.6	0	1.17101e+06	131352	77972.9	689012	114008	45554	188009	0	11375.1
PHOS_ST_27	0	0	0	4.33113e+06	54873.1	55643.8	2.49488e+06	19338.7	17723.3	3.0004e+06	39972.1	32097.9		PHOS_Y_2	0	53551.6	7918.45	191814	327108	843457	0	61683.2	0	0	0	0
PHOS_ST_28	0	0	0	861570	845420	453464	949106	399715	115379	558702	735254	338320		PHOS_Y_3	0	0	0	0	460440	15449.3	0	0	0	0	0	0
PHOS_ST_29	0	0	0	670640	423197	427709	617485	440757	520905	549363	441029	455444		PHOS_ST_1	22853.7	94722	76652.3	713994	294367	288973	0	0	0	0	0	0
PHOS_ST_30	83394.5	49406.9	0	5.59538e+06	2.82516e+06	1.42634e+06	5.04969e+06	567690	6759.83	1.11001e+06	429577	400755		PHOS_ST_2	0	0	0	6.62238e+06	159478	19962.9	2.77131e+06	0	0	2.2955e+06	0	0
PHOS_ST_31	0	0	0	145819	304108	435828	13526.2	421457	471648	40928.4	341570	449364		PHOS_ST_3	161029	737115	70134	553007	1.0198e+06	802356	377860	577230	47876.5	0	82353.1	138685
PHOS_ST_32	394568	0	488948	0	0	0	0	0	0	0	0	0		PHOS_ST_4	503131	417558	613742	25341	57739.8	90868.5	184076	299309	355280	121743	338562	294204
PHOS_ST_33	0	152369	668762	0	0	24600	0	69937.3	174574	0	32719.8	0		PHOS_ST_5	0	0	0	0	1.14444e+06	222265	0	0	0	0	22774.5	0
PHOS_ST_34	485154	0	64536.9	0	0	0	0	0	0	0	0	0		PHOS_ST_6	36303.4	517593	663166	0	0	0	0	470726	707327	0	155801	239310
PHOS_ST_35	625421	189088	188687	0	0	0	0	0	0	0	0	0		PHOS_ST_7	119772	58527.3	93548	0	0	0	93709.2	97521.7	109517	400385	116847	78144.7
PHOS_ST_36	163666	338149	518764	37936.4	108388	294932	46119.9	166765	164831	0	6091.43	43165.7		PHOS_ST_8	333490	320620	1.15517e+06	0	0	0	551593	85798.5	552264	452118	237971	95433
PHOS_ST_37	1.11803e+07	4.16014e+06	1.71281e+06	1.8933e+07	7.19687e+06	5.94967e+06	1.82925e+07	5.78683e+06	4.93742e+06	2.50259e+07	7.47047e+06	5.46202e+06		PHOS_ST_9	486382	580716	1.59125e+06	39763.8	114425	393346	223645	246058	1.84542e+06	103581	294641	533204
PHOS_ST_38	39452.3	26028.4	0	881718	1.11998e+06	633872	1.47141e+06	855300	12837.7	865971	885875	338320		PHOS_ST_10	1.13251e+06	990021	67825.4	0	0	0	101297	1.02897e+06	37197.9	0	1.03767e+06	125743
PHOS_ST_39	0	0	0	60549.6	119856	153731	56914.7	219847	280979	0	191414	401472		PHOS_ST_11	68589.2	268412	52383.4	0	0	0	0	158333	86732.7	0	227163	71605.7
PHOS_ST_40	3.40342e+06	2.51683e+06	2.99022e+06	4.20992e+06	9.34932e+06	8.31873e+06	5.15042e+06	8.50671e+06	7.77066e+06	1.07316e+07	8.1872e+06	8.36002e+06		PHOS_ST_12	1.16558e+06	450451	78576.9	0	0	0	549156	509093	150364	1.02271e+06	625739	547200
PHOS_ST_41	0	0	0	7797.6	44045.1	167270	0	209048	248984	0	760631	136608		PHOS_ST_13	364784	0	198667	2.77087e+06	688362	345840	1.32257e+06	364283	169402	0	0	0
PHOS_ST_42	0	0	43166.3	0	299156	882591	0	369657	730216	0	659535	951758		PHOS_ST_14	636112	327703	28088.4	0	0	0	455951	232564	10921	0	140613	36640
PHOS_ST_43	0	0	0	236781	46119.5	767711	33998.6	211251	834111	393430	122269	584513		PHOS_ST_15	0	0	0	160857	119709	206372	0	0	0	0	0	10676.6
PHOS_ST_44	0	498325	30211.9	0	0	0	0	0	0	0	0	0		PHOS_ST_16	351782	37685.7	18275.8	533340	199283	160467	302700	110300	26157.5	468103	107445	39491.8
PHOS_ST_45	0	96329.7	408587	0	0	0	0	0	0	0	0	0		PHOS_ST_17	4597.68	150664	198606	0	0	0	0	331503	280546	0	223612	446789
PHOS_ST_46	0	118738	104106	0	0	0	0	0	0	0	0	8246.07		PHOS_ST_18	30507.7	0	0	748879	759673	402796	0	0	0	0	0	35300.5
PHOS_ST_47	0	134636	198841	0	0	0	0	0	0	0	0	0		PHOS_ST_19	48956.8	405537	1.59193e+06	0	98252.6	481499	0	410194	1.44315e+06	112980	508944	704104
PHOS_ST_48	347632	695395	1.944e+06	43815.5	333725	802777	116601	454570	1.22721e+06	129318	459571	647050		PHOS_ST_20	0	327143	439618	0	0	0	35555.7	289799	373725	0	295014	218539
PHOS_ST_49	0	62696.8	109991	0	0	0	0	0	0	0	0	0		PHOS_ST_21	0	0	0	194485	312113	509953	0	0	0	0	0	0
PHOS_ST_50	0	309704	363381	0	0	0	0	0	0	0	0	0		PHOS_ST_22	311375	228796	53520.7	0	0	0	759931	139453	126180	488709	238994	121031
PHOS_ST_51	45564.4	1.30594e+06	0	0	0	0	0	0	0	0	0	0		PHOS_ST_23	113443	296317	251786	0	0	0	63044.7	194984	270282	73882.4	174970	460022
PHOS_ST_52	0	62557.6	960707	0	0	25375.3	0	0	393900	0	0	0		PHOS_ST_24	0	0	0	1.01033e+06	322588	65895.7	0	0	0	0	0	0
PHOS_ST_53	0	195106	103905	0	0	0	0	0	0	0	0	0		PHOS_ST_25	0	0	23263.6	370798	130978	269511	0	0	6787.34	0	0	0
PHOS_ST_54	875399	490155	69860.3	0	0	0	0	0	0	0	0	0		PHOS_ST_26	0	440906	997795	0	0	0	0	933669	1.41027e+06	0	53228.7	112445
PHOS_ST_55	2.20444e+07	8.76614e+07	4.42671e+07	1.11076e+06	2.10231e+07	3.86773e+07	1.34897e+06	5.26857e+07	2.66551e+07	0	3.98514e+07	2.78478e+06		PHOS_ST_27	632554	606304	480667	0	0	0	1.11711e+06	1.6366e+06	402029	38434.4	137358	149286
PHOS_ST_56	0	217550	869832	0	26466.4	247401	0	64739.1	408093	0	0	22292.1		PHOS_ST_28	641843	250598	22994.6	0	0	0	707100	77190	52456.3	799565	0	36681.1
PHOS_ST_57	540076	679106	1.92309e+06	0	295061	398591	123885	226124	762877	0	360049	573847		PHOS_ST_29	30754.5	270039	525330	0	0	108780	21708.6	47184.5	399910	83160.6	92146	327725
PHOS_ST_58	164919	111933	906730	0	0	380648	24816.4	0	378083	0	0	440302		PHOS_ST_30	0	0	0	648710	0	477202	150769	0	18836.6	0	0	0
PHOS_ST_59	187437	265845	556442	0	0	0	0	0	0	0	0	0		PHOS_ST_31	128475	410897	502471	0	0	0	0	321423	493315	11586	297515	369446
PHOS_ST_60	73497.9	0	88387.9	0	0	0	0	0	0	0	0	0		PHOS_ST_32	47065.3	308743	430527	0	0	0	1.31191e+06	533604	209569	648745	422458	329148
PHOS_ST_61	0	121984	319646	0	0	0	0	0	0	0	0	0		PHOS_ST_33	467178	247631	550486	0	0	0	590799	446973	702697	483918	126423	97535.3
PHOS_ST_62	4.12958e+06	1.26808e+06	263486	0	0	0	0	0	0	0	0	0		PHOS_ST_34	6439.76	23065.5	34817.6	289641	166003	110026	24227.4	71146.2	25450.1	80436.4	0	63513.1
PHOS_ST_63	5892.85	216932	323545	0	34879.5	244051	0	12616.2	76636.5	0	0	149036		PHOS_ST_35	0	0	0	843892	65083	0	0	0	0	0	0	0
PHOS_ST_64	365326	461335	64340.9	0	0	0	0	0	0	0	0	0		PHOS_ST_36	152353	126448	96210	840972	386891	356079	405764	172811	82601.1	40604.2	0	11676.1
PHOS_ST_65	3.46284e+06	2.74582e+06	1.87165e+06	0	0	0	0	0	0	0	0	0		PHOS_ST_37	9054.97	122446	132172	0	0	0	0	33207.4	73124.7	0	9061.16	61511.6
PHOS_ST_66	620475	68984.5	0	0	0	0	0	0	0	0	0	0		PHOS_ST_38	0	0	0	0	331402	221781	0	0	0	0	0	0
PHOS_ST_67	895043	348064	326945	2.78281e+06	1.89483e+06	1.19185e+06	4.71508e+06	1.48866e+06	527275	4.24348e+06	1.21196e+06	1.7148e+06		PHOS_ST_39	80867.1	71722.7	18347	1.05271e+06	207682	101557	911969	117247	41931.2	250283	24891.8	22923.6
PHOS_ST_68	0	0	0	98025	510190	978207	108360	324700	213130	449137	472085	613309		PHOS_ST_40	0	0	0	35030.8	266131	203944	0	0	0	0	0	0
PHOS_ST_69	0	0	0	170278	429819	232230	245814	368860	147739	314797	345602	273393		PHOS_ST_41	0	0	0	0	505083	503159	0	0	0	0	0	0
PHOS_ST_70	3.61667e+06	215025	0	6.3608e+06	2.14396e+06	254177	6.1197e+06	671881	25608.7	7.84495e+06	457993	373732		PHOS_ST_42	1.55877e+06	39050.1	3.48397e+06	0	0	0	555599	186562	100532	90064.1	791865	3.01876e+06
PHOS_ST_71	9054.97	122446	132172	0	0	0	0	33207.4	73124.7	0	9061.16	61511.6		PHOS_ST_43	0	299182	74728.9	538662	2.2461e+06	268921	40943.1	663128	28853.7	26013.9	808492	0
PHOS_ST_72	49670.5	0	391143	0	0	0	0	0	0	0	0	0		PHOS_ST_44	316568	592634	474676	0	0	0	306157	402590	286707	429570	307802	292165
PHOS_ST_73	51107.8	278829	330364	0	0	0	0	0	0	0	0	0		PHOS_ST_45	279232	197619	214890	0	0	0	390527	259405	207425	463176	111319	171002
PHOS_ST_74	218837	1.39913e+06	1.51115e+06	0	305906	1.18166e+06	0	384238	487147	0	702562	769987		PHOS_ST_46	192912	446017	55928.6	0	0	0	733338	533604	24842.8	356757	471579	484063
PHOS_ST_75	1.0143e+06	147119	153429	0	0	0	0	0	0	0	0	0		PHOS_ST_47	2.51413e+06	0	439071	0	0	0	2.37842e+06	11770.5	235439	153890	52891.6	531946
PHOS_ST_76	188629	113782	0	43888.7	0	0	0	44116.8	0	0	0	0		PHOS_ST_48	0	0	20423.9	246681	0	96456.5	3613.92	0	21143	56202.8	0	0
PHOS_ST_77	170947	456130	1.09509e+06	0	18281.3	0	4531.34	283575	371863	0	0	0		PHOS_ST_49	347070	0	20160.3	1.06059e+06	167780	53980.7	0	0	0	0	0	0
PHOS_ST_78	370285	260435	172170	0	0	0	0	199207	70288.2	0	0	53389		PHOS_ST_50	578893	256728	124929	0	0	0	476103	176384	133083	967445	257718	236515
PHOS_ST_79	0	0	0	334925	0	346364	391889	0	347563	248875	36395	396313		PHOS_ST_51	0	0	5524.87	0	97004	1.35074e+06	0	0	0	0	32891	8696.97
PHOS_ST_80	0	0	0	1.52772e+06	223448	481757	1.39364e+06	211080	162318	151632	413394	499858		PHOS_ST_52	149193	179571	215121	0	0	0	1.32084e+06	143151	182123	910277	188429	154195
PHOS_ST_81	4.193e+06	703870	730636	6.11034e+06	4.82282e+06	2.67811e+06	6.59832e+06	1.75363e+06	2.27526e+06	7.81139e+06	1.25472e+06	2.78834e+06		PHOS_ST_53	226844	392728	44036.7	0	0	0	179765	0	473222	40373.5	19704.8	198441
PHOS_ST_82	481977	2.96319e+06	740156	2.65091e+06	8.46798e+06	4.40048e+06	1.19532e+06	5.10085e+06	2.10127e+06	2.05818e+06	3.54383e+06	7.4294e+06		PHOS_ST_54	353447	222225	0	0	0	0	677263	49700.9	60057.2	475431	0	126319
PHOS_ST_83	51487.7	293601	228883	1.1604e+06	2.63683e+06	443736	414375	1.2828e+06	249848	485642	2.59886e+06	1.31023e+06		PHOS_ST_55	27588.4	160315	190542	0	0	0	0	191710	92865.3	0	238672	70705.1
PHOS_ST_84	0	0	0	407166	1.6477e+06	1.54356e+06	798784	1.4838e+06	1.37701e+06	0	1.11547e+06	2.41905e+06		PHOS_ST_56	1.06773e+07	2.60287e+06	110436	1.29728e+07	5.16739e+06	3.45279e+06	79243	59725	9037.61	0	0	0
PHOS_ST_85	0	0	0	841290	59121.4	122928	533609	64906.8	126007	421395	74208.1	158091		PHOS_ST_57	27699.1	66216.8	47726.4	4.67105e+06	8.90702e+06	1.15775e+07	8.53053e+06	1.47176e+07	2.03655e+07	14812	65754.4	88453.2
PHOS_ST_86	0	0	0	412209	392048	657692	315972	452332	219719	306932	116147	536553		PHOS_ST_58	215384	49244.8	15643.2	935632	95717.5	93709.3	288543	44996.8	0	0	0	0
PHOS_ST_87	1.51592e+06	76264.7	237545	0	0	0	0	0	0	0	0	0		PHOS_ST_59	0	0	0	601519	0	45484.1	55423.1	0	0	0	0	0
PHOS_ST_88	316834	823967	376124	46140.5	411022	120720	38426.8	367530	288173	55295.7	262237	196320		PHOS_ST_60	344628	417776	505667	96807.7	38561.4	0	164272	144110	326528	560182	390324	405909
PHOS_ST_89	0	354797	110477	0	49749.2	0	0	39104.5	0	0	58899.5	0		PHOS_ST_61	596511	222000	155191	1.73316e+06	412611	247544	523810	227347	19682	1.14932e+06	208056	98350.3
PHOS_ST_90	167695	146852	166047	0	0	63313.8	12607.7	0	0	0	77699.6	117068		PHOS_ST_62	0	449667	688571	0	0	0	0	184335	810262	86117.7	230680	404102
PHOS_ST_91	73138.2	2.73066e+06	3.9232e+06	0	1.3459e+06	1.03614e+06	0	1.86366e+06	1.94043e+06	55892.7	1.60164e+06	0		PHOS_ST_63	0	0	0	49802	719888	739749	0	0	0	0	0	0
PHOS_ST_92	312729	1.16533e+06	913324	0	563908	358457	100865	986715	159828	225203	0	348468		PHOS_ST_64	787869	343128	283045	0	0	0	169862	476624	345520	1.31399e+06	498069	525128
PHOS_ST_93	109219	158966	86375.1	0	110498	19366.9	0	126432	6937.27	0	0	0		PHOS_ST_65	0	217550	869832	0	69225.2	247401	0	173527	408093	0	0	58412.9
PHOS_ST_94	139369	596111	1.33005e+06	0	104475	0	0	370650	962211	0	0	668426		PHOS_ST_66	0	0	0	0	711748	954241	0	0	0	0	0	0
PHOS_ST_95	890911	282471	117533	0	0	0	0	0	0	0	0	0		PHOS_ST_67	0	62280	206862	0	0	32080.2	0	58612.8	96524.3	132529	98242	152357
PHOS_ST_96	117793	31091.3	12643.2	0	0	0	0	0	0	0	0	0		PHOS_ST_68	983750	135927	240480	0	0	0	0	244839	260217	26061.1	154969	210212
PHOS_ST_97	194555	336532	451203	0	0	114665	0	183612	250937	0	0	201528		PHOS_ST_69	0	0	0	298420	314991	116584	172833	0	60702.9	0	0	0
PHOS_ST_98	3.44589e+06	1.35399e+06	697134	5.87519e+06	2.97068e+06	2.17826e+06	8.38328e+06	2.19524e+06	1.18304e+06	9.93535e+06	2.24235e+06	1.68442e+06		PHOS_ST_70	734296	46122.8	447312	0	0	0	950372	160961	223638	1.53093e+06	0	234965
PHOS_ST_99	179255	330375	108679	0	0	0	0	0	0	0	0	0		PHOS_ST_71	47533.6	168499	1.42618e+06	0	0	141946	148501	41618.1	502033	69875.6	26352.6	562882
PHOS_ST_100	142100	460750	546744	0	164856	277979	23059.4	287529	233910	0	182000	124885		PHOS_ST_72	298494	610666	0	0	0	0	279455	447037	238933	365602	376361	222048
PHOS_ST_101	15873.4	123868	262321	0	0	0	0	0	0	0	0	0		PHOS_ST_73	42645	339030	339328	0	0	0	33181.5	280130	329759	74693.9	286157	284755
PHOS_ST_102	208151	571432	724813	0	252108	473167	30224.2	261632	413024	0	331562	355545		PHOS_ST_74	0	0	0	1.26827e+06	187174	274154	0	0	0	0	0	19269.9
PHOS_ST_103	148667	187521	93857.5	0	0	0	0	0	0	0	0	0		PHOS_ST_75	0	16371.2	0	0	723826	164557	0	220243	0	0	0	0
PHOS_ST_104	24813	363642	646514	0	0	0	0	0	0	0	0	0		PHOS_ST_76	0	0	0	27580.1	444175	0	0	0	0	0	0	0
PHOS_ST_105	45683.6	111983	634229	0	0	97547.1	0	0	243012	0	0	208137		PHOS_ST_77	188009	122413	88971.8	0	0	0	122747	21650.2	89758.1	51300.2	157350	88715.7
TRANS_1	13319	24438	27043.5	5650	2614.5	5426.5	3878	5379	6454	8143	8812.5	10794.5		PHOS_ST_78	173509	367781	735050	0	0	0	276618	297662	826670	57336.3	374756	381966
TRANS_2	12113	16708	16271.5	8121.5	10051.5	7903	7573	7919	9805	10231	7336.5	10247.5		PHOS_ST_79	582286	555828	428891	0	0	0	90497.4	553961	519320	0	622102	548490
TRANS_3	17168.5	22355.5	13655.5	33221.5	30395.5	38209	36267	39222	34470.5	47651	30390	37790.5		PHOS_ST_80	0	0	0	0	114010	229279	0	0	26889.5	0	0	0
TRANS_4	27828	31129	33888.5	20502	20475	17233.5	16714.5	23690	22490	21930.5	16805	20667		PHOS_ST_81	159425	77309.3	237192	0	0	0	286467	46611.9	152732	158478	19698.2	191303
TRANS_5	12020	11411.5	9371	17676	23951.5	26971	33689	24411.5	22608	20036	25133.5	25435.5		TRANS_1	10653.5	7546.5	4650.5	24798.5	13123	8272	9109	13540.5	14591.5	12189.5	10787	14208		11488.2
TRANS_6	25462	20340	17554	39241	30988	38085	38089	38077	34187	34401	36903	40847		TRANS_2	12927	12075	12619	25561	20343	20023	8565	18015	19931	14746	21041	17110		17562.5
TRANS_7	19705	20546.5	21346.5	9793.5	14726	12735.5	12180.5	14171	12021	14952.5	11391	16359		TRANS_3	4321.5	5295	5072	10392.5	12103	12379.5	4791	4539	7647	8796	7814	6947		7297
TRANS_8	12282	10439	11596	28679	27450	17147	20641	18654	22863	23813	18389	26022		TRANS_4	13875.5	23916.5	21536.5	8660.5	11968	15119	16855.5	11679.5	12026.5	16497	17720	16483.5		15801.2
TRANS_9	13580	19379	11433.5	31248.5	33702.5	46560	37365.5	39913.5	26967	42880	28684	31900		TRANS_5	3066	4150	2187.5	8860.5	10154.5	5935	3561	4307	5850.5	5386	2263	6100.5		4846.5
TRANS_10	14212	14698	17110.5	2401	6205.5	7499.5	6530	8306	8598	4278.5	6295.5	6420.5		TRANS_6	6096.5	5828.5	6775.5	12967.5	10535	12831.5	7609	10937.5	6948.5	11239.5	6807	8748.5		8178.75
TRANS_11	13985	18917	16780	9981	9172	10717	7831	11468	12976	10888	9994	11631		TRANS_7	9315.5	6144	6811	15774	9824	12197	6865	13156	9318.5	12511.5	9014	10806.5		9571.25
TRANS_12	30969	45897	44689	8688	11925	10153	9467	6983	15956	4814	12835	16569		TRANS_8	1345	2230	473	8027	7123	3757	192	3512	6323	4783	1507	3280		3396
TRANS_13	20116	20687	14184	13376	8128	11445	6853	10648	8455	11219	8344	14636		TRANS_9	7383	11789	6798	3623	6143	3967	5346	3255	6110	7923	1456	5660		5885
TRANS_14	35848	49249	51086	27272	30500	28225	19841.5	18960.5	31352.5	20759.5	29573	31669		TRANS_10	8681	10502	8992	5358	5490	5551	9484	7687	6540	6470	5066	9637		7113.5
TRANS_15	99108	155908	144996	83759	83003	82164	68114	74474	87335	74377	68252	97298		TRANS_11	7345	8876	8113	14396	15745	20358	17832	12152	11851	9341	17900	14834		13274
TRANS_16	7461	8280	8733	20766	13933	16894	12672	16935	18621	16359	15481	17033		TRANS_12	4025	4528.5	5920.5	1906.5	1406.5	2062.5	1956	3371	1817	3379	3860	3356		3363.5
TRANS_17	22160	29205	22164	78171	60685	71641	53012	71060	55126	80210	58987	71463		TRANS_13	10804	9938	10747	5494	5224	7409	7509	10623	9503	7710	8866	7493		8288
TRANS_18	9534.5	11231	10287	3981	4752	7227.5	5616	7863	6893	7331	5076.5	4483		TRANS_14	5572	6412	4062	11787	13746	10277	4396	287	6499	3570	6129	6328		6228.5
TRANS_19	28073	34557.5	36880	17681.5	12176.5	12115	16960	21911	18793	15396.5	18466	26200		TRANS_15	3747	2135	4187	9493	4535	9243	3235	6344	6410	8636	4922	4630		4776
TRANS_20	21810	30407.5	31449	16493	19222	17916	13488	16092.5	18973.5	14401	16397	18742		TRANS_16	6953	11240	9817	3806.5	4616.5	5618	3395.5	4521	8579	11235	8383.5	6670		6811.5
TRANS_21	15466.5	16665.5	15117.5	9545	11112.5	9937.5	10253	10391	10804.5	9199.5	8467.5	12224.5		TRANS_17	455	416.5	449.5	4327	3718.5	4059.5	3362.5	2446	534.5	0	447.5	1200		867.25
TRANS_22	5143.5	9245	8203.5	3666	3535.5	3879	2688.5	3069.5	3345.5	3929.5	2946.5	4326		TRANS_18	12645.5	11105	11098	24137	17152	18401	12107	17721.5	19459.5	11664.5	16435.5	14181		15308.2
TRANS_23	34341.5	46757.5	50103.5	25346.5	31246.5	26228	21464	22701.5	32318.5	22244	28951	26650.5		TRANS_19	3489	4908	3728	923	847	1526	1344	4090	3335	3543	604	1537		2436
TRANS_24	10192.5	13553	8917	1795	1229	2780	3770.5	2563	6465	5985.5	3722	5557.5		TRANS_20	9590.5	8996.5	12346	4287	2697	5003	8470.5	9771.5	7663.5	6267.5	13421	11630		8733.5
TRANS_25	616.5	361.5	1064.5	4285	4249.5	2591.5	5670	3907	2246	1772.5	1766.5	5008		TRANS_21	12369	13026	8155	7664	8120	6174	4880	13285	10203	8817	0	8874		8486
TRANS_26	16746	39574.5	40857.5	13057	11608	10109.5	8222	7190	11260.5	4988.5	11002	14899.5		TRANS_22	4907	5468.5	5563	1245	2307.5	2128.5	1865	1949.5	4655.5	2195.5	3824.5	1620.5		2251.5
TRANS_27	83271.5	119374	107692	67922	61852	59947.5	47352.5	50638.5	63799	55156.5	53025.5	67459.5		TRANS_23	939	2100	1772	164	302	346	346	334	224	1750	875	1437		610.5
TRANS_28	11314.5	11120.5	10094	2243	5274.5	4797.5	7352	5094	5730	5721.5	6372	7659		TRANS_24	7581	15323	17417	5081	8519	8301	3974	7676	8596	17207	7720	7314		8010.5
TRANS_29	10838	18448.5	16276	7227	7360.5	7929.5	5271.5	4933.5	7121.5	4617.5	5856.5	8202.5		TRANS_25	5785.5	6277	4434.5	2670.5	1670	1483	4483.5	3004	1239	1682	2053	5585.5		2837.25
TRANS_30	33103	38960	35496	70016	53116	62958	49614	86510	54177	99263	46450	68371		TRANS_26	4758	6156	9486	1733	2134	3952	9162	7026	3462	107	6305	3279		4355
TRANS_31	7968	10797	14353	4396	5172	5062	5474	5468	4846	4780	6338	5249		TRANS_27	421	558	285	3010	3383	1703	445	594	285	1153	11	1849		576
TRANS_32	13786	16505.5	16095.5	7572.5	10736	8599.5	7612	7158.5	9634	6607	6054	8285		TRANS_28	5572	6412	4094	11787	13746	10277	5127	397	6499	3763	6863	7265		6455.5
TRANS_33	8272	6584	7167	2689	4339	3884	3570	3824	2065	2227	3294	4786		TRANS_29	5364.5	3291	4950	759.5	326.5	1438.5	2121	5314	3604.5	2872	4268	2374.5		3081.5
TRANS_34	34227	75827	75514	30333	18331	21035	4056	23725	25294	6637	15116	24767		TRANS_30	90242	168768	137818	42263	30854	36842	12419	7075	42715	0	20422	40766		38804
TRANS_35	67007	80141	87821	47647	62359	48888	29248	52453	62147	62360	38070	44921		TRANS_31	6512	7243	5658	11238	11351	10754	6456	10757	10190	15271	6110	9842		10016
TRANS_36	18942	29182	31350	59171	62982	67107	53306	50998	43463	59347	64456	64027		TRANS_32	28778.5	38029	22360.5	51227	57646	44287	47700	40588	39766.5	36283.5	16454.5	50266		40177.2
TRANS_37	2580	2138	1489	7318	5124	8243	7369	6238	7192	5593	11824	7971		TRANS_33	1719	4729	4442	435	546	1185	1652	0	1185	533	2656	1238		1211.5
TRANS_38	6517	3841	3718	9939	9323	10333	9617	11761	8146	10478	7443	9838		TRANS_34	81	0	56	844	2	881	61	624	56	409	620	353		217
TRANS_39	12177	16732	18472	5263	7747	5761	6440	5909	6486	4239	5432	6424		TRANS_35	2577	6474	3528	676	1210	1518	3361	1451	2628	1838	0	1645		1741.5
TRANS_40	3390.5	3406.5	2846.5	14408	8355	15219.5	6606	11501.5	6461.5	13163.5	9826.5	8845.5		TRANS_36	1447	3158	4773	532	874	982	781	739	77	468	1406	254		827.5
TRANS_41	31043	52741	58591.5	24102	25641	17835	13362	17443	19802	15340	15277	21396		TRANS_37	2023	973	2027	5847	3732	5978	2933	2848	2402	2043	4065	1774		2625
TRANS_42	16485	18767	13624	32810	32914	46681	28128	32657	27509	40460	28050	28298		TRANS_38	7128	6432	4118	14726	13145	11348	5858	3565	4913	9189	7985	14115		7556.5
TRANS_43	15019	32259	35751	11996	9006	6783	5414	9735	9925	11094	8809	11741		TRANS_39	141	225	295	1057	1135	1387	0	668	295	1487	231	295		295
TRANS_44	15601	18930	12575	31614.5	28193	33145	30252.5	31861.5	26612	36824	27929.5	35074		TRANS_40	11987	10124.5	7495	22528	17628.5	16609.5	10161.5	12490.5	14452.5	11503	10193	13604		12238.8
TRANS_45	10637.5	11030.5	12005	5367	5853	6920.5	5016	7179	6418.5	8060.5	6346	7309		TRANS_41	4583.5	6191	6033.5	2362	2321	3310	3770.5	3937	2544	4335.5	3217	3591.5		3681
TRANS_46	26544	27345	17594	61022	45819	49625	41153	58939	56964	68302	47255	64014		TRANS_42	1874	3536	2356	9338	10664	9557	7835	2888	2584	908	3917	7706		3726.5
PROT_1	0	0	0	959423	918366	576829	795022	497228	506759	851554	586699	541067		TRANS_43	10450	9971	9315	4576	5333	5880	8168	11786	9483	12512	8114	11332		9399
PROT_2	0	0	0	225729	257122	252406	202940	178268	337256	132764	216860	312112		TRANS_44	2039	1222	1095	8381	5806	3627	1953	2413	4453	1050	1195	387		1996
PROT_3	31517.5	77190.1	387534	0	0	0	0	0	0	0	0	0		TRANS_45	1759	1316	1081	6488	4263	4702	989	1338	2910	2243	3916	3506		2576.5
PROT_4	467845	191725	309422	0	0	0	0	0	0	0	0	0		PROT_1	0	0	0	0	355202	531216	0	0	0	0	0	70284.5
PROT_5	71689.9	154538	200208	0	0	0	0	0	0	0	0	0		PROT_2	200925	156575	344835	163388	803135	808618	288503	349685	386330	0	0	0
PROT_6	15428.7	138052	255445	0	0	0	0	0	0	0	0	0		PROT_3	0	0	0	86002.5	19150.9	234717	0	0	0	0	0	0
PROT_7	170189	214457	277151	0	0	0	89000.9	90370.3	255026	76747	145244	183036		PROT_4	0	0	0	271042	1.01513e+06	814713	0	0	0	0	17469.3	18441.4
PROT_8	47112.4	116336	0	0	0	0	0	0	0	0	0	17273.5		PROT_5	232940	160904	279458	0	0	0	328353	272811	427397	318757	244931	395799
PROT_9	191645	215687	108316	0	0	0	0	0	0	0	0	0		PROT_6	0	0	0	76224.9	64096.8	164738	0	0	0	0	0	0
PROT_10	421366	378024	171206	0	0	0	0	0	0	0	0	0		PROT_7	350485	359950	566310	0	0	0	416511	266407	309273	403884	378135	396720
PROT_11	589009	366108	313191	0	0	0	0	0	0	0	0	0		PROT_8	87510.1	291319	446961	0	0	0	42758	303084	357958	29646.7	163505	300711
PROT_12	214092	277045	12119.6	0	0	0	0	0	0	0	0	0		PROT_9	0	0	0	177960	398643	457701	0	0	0	0	0	0
PROT_13	0	106040	142105	0	0	0	0	0	0	0	0	0		PROT_10	263623	366710	461053	0	0	0	198434	291572	347738	188655	464117	589898
PROT_14	50049.7	268958	136585	0	0	0	0	0	0	0	0	0		PROT_11	326821	464326	500672	0	0	0	320969	551704	669595	297658	242193	384372
PROT_15	0	34844.5	97976	0	0	0	0	0	0	0	0	0		PROT_12	306527	366606	501249	0	0	0	294153	239047	418592	322454	309456	372685
PROT_16	859064	154327	38566.6	2.77963e+06	1.7647e+06	601869	2.71285e+06	699528	135999	2.91034e+06	830398	679280		PROT_13	502495	379012	410204	0	0	0	370743	261628	258953	653198	280923	454427
PROT_17	0	0	0	422122	282429	611824	394116	329967	393685	489646	404967	575839		PROT_14	177910	300627	234067	0	0	0	166820	251884	215236	126061	151827	259516
PROT_18	143349	306331	186969	0	0	0	0	0	0	0	0	0		PROT_15	0	0	0	82290.5	69185.7	93035.6	0	0	0	0	0	0
PROT_19	237768	175575	286393	0	0	0	0	0	0	0	0	0		PROT_16	0	0	0	128912	120407	36939.4	0	0	0	0	0	0
PROT_20	443746	233854	159007	0	0	0	0	0	0	0	0	0		PROT_17	0	0	0	141275	231994	41394.8	0	0	0	0	0	0
PROT_21	61432	53789.3	353566	0	0	0	0	0	0	0	0	0		PROT_18	0	0	0	117433	256676	71287.3	0	0	0	0	0	0
PROT_22	231270	218881	271977	0	0	0	0	0	0	0	0	0		PROT_19	0	0	0	63654.5	105064	240616	0	0	0	0	0	0
PROT_23	0	73897.9	71851.4	0	0	0	0	0	0	0	0	0		PROT_20	0	0	0	250455	294861	392077	0	0	0	0	0	0
PROT_24	249565	228916	170419	0	0	0	0	0	0	0	0	0		PROT_21	0	0	0	0	299445	219754	0	0	0	0	0	0
PROT_25	0	136157	190676	0	39776.9	83925	0	0	0	0	0	0		PROT_22	0	0	0	107105	92465.3	511383	0	0	0	0	0	0
PROT_26	123319	96001.4	282343	0	0	0	0	0	0	0	0	0		PROT_23	0	0	0	150870	226888	372325	0	0	0	195519	82842.7	100949
PROT_27	191513	49892.6	39032.2	1.13545e+06	1.23229e+06	366555	973894	1.00515e+06	176948	752422	767378	710845		PROT_24	0	0	0	54966.9	0	310974	0	0	0	0	0	0
PROT_28	158141	195558	254045	0	0	0	141215	118153	175024	0	0	0		PROT_25	0	0	0	0	167223	562050	83638.9	4240.67	46971.3	0	0	0
PROT_29	421562	666092	599888	0	0	0	0	0	0	0	0	0		PROT_26	0	0	0	431567	823636	594679	0	0	0	0	0	0
PROT_30	845649	711877	1.13752e+06	77298.8	21524.5	40967.5	0	0	0	0	0	0		PROT_27	0	0	0	680098	152433	14618.4	0	0	0	85486.8	0	0
PROT_31	111104	50291.8	0	0	0	0	0	0	0	0	0	0		PROT_28	173996	185025	375275	0	0	0	121725	157472	326943	130872	102990	239219
PROT_32	2.08187e+06	92041.9	104557	0	0	0	0	0	0	0	0	0		PROT_29	0	0	0	251429	121314	118909	0	0	0	197196	155692	151967
PROT_33	168904	273477	264757	0	0	0	0	0	0	0	0	0		PROT_30	34236.2	139653	701899	0	0	0	34129	130944	553818	33293.4	98059.4	365980
PROT_34	278282	411962	787362	282373	251051	347804	162317	262839	483428	195385	258289	418579		PROT_31	0	0	0	303468	359305	363687	0	0	0	0	0	0
PROT_35	180748	304447	447087	0	0	0	0	0	0	0	0	0		PROT_32	0	13194.7	30871.9	92712.1	58983.9	0	0	0	0	0	0	0
PROT_36	464202	208775	74769.4	0	0	0	0	0	0	0	0	0		PROT_33	0	0	0	134539	406510	11041.8	0	0	0	0	0	0
PROT_37	41615.4	569275	420849	0	0	0	0	0	0	0	0	0		PROT_34	260855	319752	573172	0	0	0	377614	248977	308173	309194	313470	321147
PROT_38	107817	178894	275727	0	0	0	23342.1	59658.5	256838	0	0	0		PROT_35	986681	189689	140706	0	0	0	1.01927e+06	293887	136729	1.93833e+06	469335	241061
PROT_39	0	0	0	68345.3	441033	614826	53058.9	399060	483510	64923.2	335986	431482		PROT_36	149096	77140.3	36212.4	323891	137310	107093	0	0	0	0	0	0
PROT_40	0	0	0	56129.9	106868	267715	31968.6	177518	456474	20929	169200	302199		PROT_37	0	0	0	253082	174082	342197	0	0	0	0	0	0
PROT_41	0	0	0	108169	513565	202088	166042	383441	217761	149205	97771.7	356848		PROT_38	0	0	0	33475.5	478327	252201	160184	278003	21889.4	0	0	0
PROT_42	303951	208533	68730.8	816966	906066	664929	686429	595463	527969	838591	673777	450034		PROT_39	223891	328487	476508	0	0	0	221125	166745	424784	264876	331385	516650
PROT_43	0	0	0	450050	233326	197046	324689	276601	398459	393772	315536	274372		PROT_40	108244	220828	384886	0	0	0	135185	203811	268207	118899	264752	427122
PROT_44	693623	237725	401787	664281	1.1977e+06	913308	613139	1.05779e+06	806649	706296	651338	1.18822e+06		PROT_41	0	0	0	55689.9	73163.8	618925	0	0	0	0	0	0
PROT_45	637200	385058	32554.6	0	0	0	0	0	0	0	0	0		PROT_42	61471.3	246315	511873	403016	462469	487639	74804	73015.1	181779	0	0	0
PROT_46	59714.3	58591.9	98906	0	0	0	0	0	0	0	0	0		PROT_43	0	0	0	362137	220705	61849.5	0	0	0	0	0	0
PROT_47	71937.6	81500.2	238433	0	0	0	0	0	0	0	0	0		PROT_44	0	0	0	18960.1	129578	231366	0	0	0	0	0	0
PROT_48	385042	217195	156633	0	0	0	0	0	0	0	0	0		PROT_45	0	0	0	251032	203903	0	0	0	0	0	0	0
PROT_49	340687	168079	204161	0	0	0	0	0	0	0	0	0		PROT_46	406218	97696.8	236572	0	0	0	219935	158392	298263	221419	232984	241770
PROT_50	196800	259741	240893	0	0	0	0	0	0	0	0	0		PROT_47	106514	178894	150839	84940.6	107267	120884	0	0	0	0	0	0
PROT_51	61427.6	327551	407642	0	0	0	0	0	0	0	0	0		PROT_48	0	0	0	84170.1	215499	97178.2	0	0	0	0	0	0
PROT_52	536117	468516	302271	0	0	0	0	0	0	0	0	0		PROT_49	0	0	0	408680	34075	90145.4	0	0	0	0	0	0
PROT_53	226045	273406	354171	0	0	0	0	0	0	0	0	0		PROT_50	53568.7	164351	292374	74948.6	60283.6	121606	0	0	0	0	0	0
PROT_54	790854	870860	1.10075e+06	0	0	0	0	0	0	0	0	0		PROT_51	0	0	0	1.77604e+06	110619	857836	0	0	0	0	0	0
PROT_55	171532	16608.8	310704	0	0	0	0	0	0	0	0	0		PROT_52	0	0	0	359528	199899	177801	0	0	0	0	0	0
PROT_56	213587	72160.2	268623	0	0	0	0	0	0	0	0	0		PROT_53	0	0	0	402258	207162	414511	0	0	0	0	0	0
PROT_57	281012	143654	227440	0	0	0	0	0	0	0	0	0		PROT_54	0	0	0	323206	375494	140534	0	0	0	0	0	0
PROT_58	240594	277524	521439	0	0	0	0	0	0	0	0	0		PROT_55	57358	224617	243939	0	0	6574.6	24215.9	106064	224657	43163.2	113739	171873
PROT_59	239203	493189	698726	0	0	0	0	0	0	0	0	0		PROT_56	0	0	0	62804.6	74298.2	271217	0	0	0	0	0	0
PROT_60	536423	158632	168105	0	0	0	0	0	0	0	0	0		PROT_57	0	0	0	146006	136632	129059	0	0	0	0	0	0
PROT_61	302073	733633	154625	0	0	0	0	0	0	0	0	0		PROT_58	0	0	0	95916.3	175229	278583	0	0	0	0	0	0
PROT_62	79515.6	287019	49598	0	0	0	0	0	0	0	0	0		PROT_59	343187	549231	224850	0	0	0	279062	373246	465330	125883	137923	193139
PROT_63	352708	103621	229333	0	0	0	0	0	0	0	0	0		PROT_60	0	0	0	298865	134175	0	0	0	0	12072.5	0	0
PROT_64	231591	400182	502917	0	0	0	0	0	0	0	0	0		PROT_61	0	0	0	523535	489519	247052	0	0	0	0	0	0
PROT_65	173337	84034.1	237372	0	0	0	0	0	0	0	0	0		PROT_62	0	0	0	268166	335754	468518	0	0	0	0	0	0
PROT_66	237776	87129.2	220080	0	0	0	0	0	0	0	0	0		PROT_63	0	0	0	207081	203029	139494	0	0	0	0	0	0
PROT_67	227174	40093.2	151179	0	0	0	0	0	0	0	0	0		PROT_64	0	0	0	847871	743280	159275	0	0	0	0	0	0
PROT_68	0	119277	98802	0	0	0	0	0	0	0	0	0		PROT_65	114351	56609.9	39440.2	312976	101983	85398.4	0	0	0	0	0	0
PROT_69	483895	324054	131050	0	0	0	0	0	0	0	0	0		PROT_66	0	0	0	147683	136190	157289	0	0	0	0	0	0
PROT_70	1.3576e+06	434148	671899	0	0	0	0	0	0	0	0	0		PROT_67	0	0	0	172425	123576	107854	0	0	0	0	0	0
PROT_71	0	12147.4	88362.9	0	0	0	0	0	0	0	0	0		PROT_68	0	0	0	406389	449424	629322	0	0	0	0	0	0
PROT_72	232972	295523	348174	0	0	0	0	0	0	0	0	0		PROT_69	0	0	0	1.1981e+06	570164	1.16487e+06	0	0	0	0	0	0
PROT_73	229900	247979	283530	0	0	0	0	0	0	0	0	0		PROT_70	11104.1	0	0	63963.9	47129.9	0	0	0	0	0	0	0
PROT_74	99822.1	126247	231837	0	0	0	0	0	0	0	0	0		PROT_71	384541	41097.6	193647	71299.1	110092	375998	0	0	0	0	0	0
PROT_75	87025.5	208034	171954	0	0	0	0	0	0	0	0	0		PROT_72	0	0	0	36604.8	106700	268397	0	0	0	0	0	0
PROT_76	27368.8	277012	108813	0	0	0	0	0	0	0	0	0		PROT_73	561191	368700	170308	49364.4	97674.5	72283.7	522992	298749	53525	49638.8	59518.1	48838.8
PROT_77	215734	316826	84051.6	0	0	0	0	0	0	0	0	0		PROT_74	0	0	0	202239	299375	226665	0	0	0	0	0	0
PROT_78	100254	146344	0	0	0	0	0	0	0	0	0	0		PROT_75	0	0	0	167425	311213	299902	0	0	0	0	0	0
PROT_79	1.29125e+06	111782	0	0	0	0	0	0	0	0	0	0		PROT_76	0	0	0	0	402479	140611	0	0	0	0	0	0
PROT_80	300533	226920	58428.1	0	0	0	0	0	0	0	0	0		PROT_77	0	0	0	170039	295620	371111	0	0	0	0	0	0
PROT_81	30646.1	184009	243485	0	0	0	10191.4	75510.9	181064	0	0	0		PROT_78	27562.5	16174	0	210660	276718	102312	0	0	0	0	0	0
PROT_82	0	125284	84552.2	0	0	0	0	0	0	0	0	0		PROT_79	0	0	0	253430	373566	185667	0	0	0	0	0	0
PROT_83	61754.3	395087	246354	0	0	0	0	0	0	0	0	0		PROT_80	0	0	0	542642	383891	211594	0	0	0	0	0	0
PROT_84	98454.6	194774	207081	0	0	0	43182	135499	149060	0	0	0		PROT_81	0	0	0	802798	530690	379583	0	0	0	0	0	0
PROT_85	0	20266.9	97999.5	0	0	0	0	0	0	0	0	0		PROT_82	0	0	0	143654	112038	96711.2	0	0	0	0	0	0
PROT_86	0	0	0	546163	577336	380617	677935	510153	248647	640622	492759	586718		PROT_83	231950	229589	314320	0	0	0	210567	167430	192267	140655	178899	258168
PROT_87	0	0	0	363260	303662	402294	317885	372516	327641	437379	283942	411701		PROT_84	0	0	0	0	104411	300911	0	0	0	0	0	0
PROT_88	0	0	0	641129	379557	314583	520502	361724	425992	566878	383179	418227		PROT_85	329572	252697	225182	0	0	0	352611	335394	273462	455959	292676	389442
PROT_89	0	0	0	835093	506544	558431	907687	361724	468484	858333	684838	538585		PROT_86	18942	0	0	117309	9565.03	278896	0	0	0	35458.5	33423.7	35283.1
PROT_90	142238	84890.2	0	0	91840.5	18289.3	0	0	0	9820.38	83848.3	0		PROT_87	414359	411888	546458	0	0	0	190630	352322	661999	158509	281620	514965
PROT_91	0	0	0	308034	304329	414203	361218	276454	295046	340132	305556	353908		PROT_88	0	0	0	1.10196e+06	739271	314551	0	0	0	0	0	0
PROT_92	14602.4	104090	211431	36756.1	41680.4	70294.1	0	0	0	0	0	0		PROT_89	100978	127683	437526	0	0	0	46659	71126.7	309846	42079	114456	253826
PROT_93	634145	228134	54474.8	0	0	0	0	0	0	0	0	0		PROT_90	0	0	0	165929	173778	167218	0	0	0	0	0	0
PROT_94	66623	0	38748.9	0	0	0	0	0	0	0	0	0		PROT_91	0	0	0	219147	266778	143319	0	0	0	0	0	0
PROT_95	113552	169006	393674	0	0	0	0	0	0	0	0	0		PROT_92	0	0	0	91338.4	0	34527.9	0	0	0	0	0	0
PROT_96	103779	16126.8	165063	0	0	0	0	0	0	0	0	0		PROT_93	0	0	0	296617	117544	356504	0	0	0	0	0	0
PROT_97	16917.1	75923.7	360354	0	0	0	0	0	0	0	0	0		PROT_94	509349	251709	56709.3	346822	461592	209899	0	0	0	0	0	0
PROT_98	80714.7	82751.1	79013.8	0	0	0	0	0	0	0	0	0		PROT_95	14081.1	13637.5	0	5637.96	187048	159550	15945.8	11235.5	0	43054.9	8803.27	0
PROT_99	339922	187677	205329	0	0	0	0	0	0	0	0	0		PROT_96	0	0	0	0	97695.4	151908	0	0	0	0	0	0
PROT_100	397136	559379	316697	0	0	0	0	0	0	0	0	0		PROT_97	0	0	0	303055	98468.4	84752.8	0	0	0	0	0	0
PROT_101	0	67602.2	24039.4	0	0	0	0	0	0	0	0	0		PROT_98	0	0	0	202538	275514	182154	0	0	0	0	0	0
PROT_102	0	40476.6	133447	0	0	0	0	0	0	0	0	0		PROT_99	0	0	0	41458.7	140953	174715	0	0	0	0	0	0
PROT_103	73314.5	20266.5	0	0	0	0	0	0	0	0	0	0		PROT_100	0	0	0	717313	592421	647924	0	0	0	0	0	0
PROT_104	67286.3	212151	206939	0	0	0	0	0	0	0	0	0		PROT_101	0	0	0	0	75410.4	146120	0	0	0	0	0	0
PROT_105	0	0	0	647787	355680	453047	493773	287628	390644	628004	204512	371465		PROT_102	67743.1	200595	62075.7	122508	62509.6	408490	8578.68	59182.9	53848.8	225527	269246	111485
PROT_106	349532	252862	263815	324260	1.40369e+06	601604	388123	449108	679558	416902	506807	683189		PROT_103	466917	1.18708e+06	517316	169304	741529	836795	0	0	0	0	0	0
PROT_107	509187	391690	1.15958e+06	797865	607752	365717	853674	1.05606e+06	300471	815664	1.00619e+06	338901		PROT_104	0	0	0	282279	24178.7	23322.5	0	0	0	158579	101926	88458.3
PROT_108	335131	35027.6	10116	840125	41978.2	361923	598747	31648.3	38304.2	986449	40955.3	242795		PROT_105	176826	88664.5	66280.1	944778	182076	206871	222083	144085	52660.8	203946	155736	144237
PROT_109	2.5952e+06	2.05115e+06	4.2537e+06	1.26527e+06	1.55831e+06	2.05569e+06	1.63057e+06	1.6816e+06	2.01316e+06	1.20176e+06	2.15545e+06	1.55785e+06		PROT_106	1.20834e+06	453972	661879	0	0	0	1.27056e+06	360755	429662	367811	348140	643222
PROT_110	131615	115865	138298	0	0	0	0	0	0	45940.3	61471.1	84397.1		PROT_107	166934	240074	301357	73429.3	31958	254184	0	0	0	0	0	0
PROT_111	644842	668262	406250	0	0	0	0	0	0	0	0	0		PROT_108	191866	79813.6	0	0	0	0	48042.9	28049.9	67423	186176	22667.7	60997.5
PROT_112	348866	0	15985.8	0	0	0	0	0	0	0	0	0		PROT_109	2.46443e+06	4.70435e+06	311097	2.60546e+06	2.06074e+06	177472	2.63718e+06	4.81821e+06	393428	1.30391e+06	220300	325888
PROT_113	86131	59017	148698	0	0	0	0	0	0	0	0	0		PROT_110	55573.7	57874.1	70121.9	106818	21590.2	0	61606.9	53982.5	45505.2	0	0	0
PROT_114	99023.8	25565.1	15693.6	0	0	0	0	0	0	0	0	0		PROT_111	223709	1.92671e+06	124187	0	0	0	677150	1.83575e+06	268909	244957	439591	244149
PROT_115	0	89623.3	48458.4	0	0	0	0	0	0	0	0	0		PROT_112	671625	218532	83130.4	107619	163656	53120.9	703166	261995	645514	524226	74465.3	63931.3
PROT_116	72696.3	19953.6	129271	0	0	0	0	18350.9	82920.5	0	0	0		PROT_113	278653	249484	119201	0	0	0	190364	329257	139113	308076	150831	212473
PROT_117	126214	0	18522.2	0	0	0	0	0	0	0	0	0		PROT_114	65387.6	1.01266e+06	575051	0	0	0	48584.1	475749	398627	96128.5	622961	132164
PROT_118	9520.84	0	83432.1	0	0	0	0	0	0	0	0	0		PROT_115	165857	222255	346221	123266	341595	479635	223055	154369	244900	0	0	0
PROT_119	0	0	0	173738	200547	411474	126698	191333	302742	169440	136603	341887		PROT_116	133578	175947	335162	0	0	0	147926	88107.7	430610	152248	119624	514665
PROT_120	163766	242514	111847	0	0	0	0	0	0	0	0	0		PROT_117	103816	238294	288136	31062.1	109321	162396	0	0	0	81335.9	450948	467541
PROT_121	30010.6	124421	224416	0	0	0	0	0	0	0	0	0		PROT_118	0	0	0	646933	588816	56110.6	0	0	0	0	0	0
PROT_122	283630	183466	255294	0	0	0	0	0	0	0	0	0		PROT_119	38010.1	183745	119416	0	75381.1	33778.9	32752.6	112828	134850	0	66383.9	36241.3
PROT_123	63493.1	98182.1	235378	0	0	0	21473.1	49781.8	181356	11302.7	42469.6	140637		PROT_120	286409	125527	343251	607088	137813	626666	173936	301227	218930	103925	55404.6	71533.5
PROT_124	163766	242514	111847	0	0	0	0	0	0	0	0	0		PROT_121	0	0	0	53430.1	98222.5	177530	0	0	0	396439	507510	161259
PROT_125	180748	302805	385694	0	0	0	0	0	0	0	0	0		PROT_122	193739	5143.46	134948	365377	32636.7	109899	0	0	0	0	0	0
PROT_126	75879.8	169521	305196	0	0	0	0	0	0	0	0	0		PROT_123	1.05158e+06	122484	55941.1	889299	439449	317344	0	0	0	0	0	0
PROT_127	0	0	0	167912	252245	424642	176309	250084	433271	247756	271232	354788		PROT_124	656418	485510	355044	0	0	0	597656	348358	351326	641573	686209	464063
PROT_128	367587	451297	164076	0	0	0	0	0	0	0	0	0		PROT_125	223891	310786	231698	0	0	0	206458	200719	350522	169074	360505	196012
PROT_129	55522.8	102291	255552	0	0	0	13434.1	66190.9	196740	0	26712.9	104604		PROT_126	681627	583315	355044	0	0	0	692841	348358	351326	698308	686209	578623
PROT_130	0	0	0	254117	56950.3	789968	111118	71822.6	406375	288768	16025.8	454468		PROT_127	252613	174243	437620	0	0	0	348503	121473	337788	341161	152110	443529
														PROT_128	0	0	0	256838	133135	175030	0	0	0	0	0	0
														PROT_129	0	0	0	154444	436230	346750	0	0	0	0	0	0
														PROT_130	0	0	0	108669	176395	299418	0	0	0	0	0	0
														PROT_131	428332	296560	274320	0	0	0	195967	334149	315105	203908	253779	252573
														PROT_132	146431	212209	384530	0	0	0	88458.9	89823	315612	95498.9	150187	202484
														PROT_133	143634	251307	429789	0	0	0	126750	430239	402023	161946	356586	442277
														PROT_134	0	0	0	283067	150650	227513	0	0	0	0	0	0
														PROT_135	469838	742589	536285	0	0	0	732155	635344	734637	591530	642807	637073
														PROT_136	428332	319328	340282	0	0	0	253688	238644	363557	198510	343138	236887
														PROT_137	403896	309487	374782	0	0	0	462578	271773	242425	532951	325416	220236
														PROT_138	526492	365912	457746	0	0	0	352641	311675	437898	612993	355253	434622
